# Tamoxifen Response at Single Cell Resolution in Estrogen Receptor-Positive Primary Human Breast Tumors

**DOI:** 10.1101/2023.04.01.535159

**Authors:** Hyunsoo Kim, Austin A. Whitman, Kamila Wisniewska, Rasha T. Kakati, Susana Garcia-Recio, Benjamin C. Calhoun, Hector L. Franco, Charles M. Perou, Philip M. Spanheimer

**Affiliations:** Lineberger Comprehensive Cancer Center, University of North Carolina, Chapel Hill, NC; Department of Pathology and Laboratory Medicine, University of North Carolina at Chapel Hill, Chapel Hill, NC; Department of Genetics, University of North Carolina, Chapel Hill, NC; Computational Medicine Program, University of North Carolina, Chapel Hill, NC; Department of Surgery, University of North Carolina, Chapel Hill, NC

**Author notes:** Authors contributed equally to this work (Hyunsoo Kim, Austin A. Whitman).

## Abstract

In ER+/HER2- breast cancer, multiple measures of intra-tumor heterogeneity are associated with worse response to endocrine therapy. To investigate heterogeneity in response to treatment, we developed an operating room-to-laboratory pipeline for the collection of live human tumors and normal breast specimens immediately after surgical resection for processing into single-cell workflows for experimentation and genomic analyses. We demonstrate differences in tamoxifen response by cell type and identify distinctly responsive and resistant subpopulations within the malignant cell compartment of human tumors. Tamoxifen resistance signatures from 3 distinct resistant subpopulations are prognostic in large cohorts of ER+ breast cancer patients and enriched in endocrine therapy resistant tumors. This novel ex vivo model system now provides a foundation to define responsive and resistant sub-populations within heterogeneous tumors, to develop precise single cell-based predictors of response to therapy, and to identify genes and pathways driving resistance to therapy.
