## Supplementary Table 1: Comparison of Normal_01 with/without 12hr suspension for "Tamoxifen Response at Single Cell Resolution in Estrogen Receptor-Positive Primary Human Breast Tumors"

### Sheet: table of contents
Supplementary Table 1: Comparison of normal samples with/without 12hr suspension
Table of Contents
Tab 1	Upregulated genes after 12hr suspension
Tab 2	Enriched Hallmark gene sets for upregulated genes after 12hr suspension
Tab 3	Enriched gene sets from curated breast cancer signatures for upregulated genes after 12hr suspension
Tab 4	Downregulated genes after 12hr suspension
Tab 5	Enriched Hallmark gene sets for downregulated genes after 12hr suspension
Tab 6	Enriched gene sets from curated breast cancer signatures for downregulated genes after 12hr suspension

### Sheet: up
gene	p_val	avg_log2FC	pct.1	pct.2	p_val_adj	expr_min	expr_mean	expr_max
NR1D1	3.17724e-110	0.322581	0.333	0.083	7.28889e-106	-0.783774	0.204593	2.72991
AL078604.2	1.87687e-107	0.275668	0.256	0.045	4.30573e-103	-0.743242	0.156034	2.43239
HSPB8	5.96645e-73	0.254242	0.316	0.101	1.36876e-68	-0.754748	0.190789	2.55658
SERPINB9	2.1076e-63	0.25379	0.374	0.163	4.83504e-59	-0.539948	0.248632	2.55658
HES1	2.9017e-48	0.292342	0.487	0.254	6.65679e-44	-1.79784	0.468583	4.05298
PLCG2	4.30748e-40	0.537355	0.556	0.276	9.8818e-36	-0.620172	0.388888	4.66446
GEM	6.64204e-37	0.388443	0.662	0.445	1.52375e-32	-0.977248	1.18058	4.78836
CREM	5.53437e-36	0.304639	0.663	0.427	1.26964e-31	-1.51215	0.531755	3.93837
HES4	3.94529e-35	0.323444	0.65	0.448	9.05089e-31	-0.885289	0.699067	3.77228
EMP3	1.55138e-26	0.283299	0.752	0.629	3.55903e-22	-0.336777	1.275	3.84023
AREG	8.28784e-26	0.396732	0.436	0.294	1.90131e-21	-0.524474	0.914892	6.26985
GAL	3.74552e-24	0.261913	0.43	0.294	8.5926e-20	-0.145266	0.506879	4.7315
SNHG12	5.65161e-24	0.25802	0.618	0.414	1.29654e-19	-0.894455	0.481226	3.14796
PTGS2	2.74242e-23	0.260341	0.427	0.287	6.29138e-19	-0.51268	0.696663	5.1678
HIST1H1C	7.68301e-18	0.348938	0.363	0.235	1.76256e-13	-0.56246	0.280793	3.82678
ID2	2.01711e-16	0.284357	0.523	0.378	4.62746e-12	-0.386515	0.600074	4.21191
CTSL	3.49635e-16	0.32494	0.659	0.547	8.02099e-12	-0.325202	1.3909	5.26689
CLDN4	5.62212e-14	0.284745	0.422	0.318	1.28977e-09	-0.720466	0.720742	4.85115
SAT1	7.13073e-14	0.393003	0.946	0.971	1.63586e-09	0	3.46667	7.19653
IER3	2.97018e-10	0.256839	0.915	0.897	6.81388e-06	-0.813116	2.71213	6.31434
MALAT1	4.15522e-10	0.572999	0.992	1	9.5325e-06	0	5.56126	9.17642
TCIM	1.07372e-09	0.331769	0.546	0.441	2.46323e-05	-0.579289	0.781471	5.20707
S100A6	1.53491e-09	0.334481	0.946	0.956	3.52124e-05	0	2.95871	7.07165
RAB11FIP1	4.52299e-08	0.280876	0.367	0.285	0.00103762	-0.388602	0.466743	4.10564

### Sheet: up h
Description	GeneRatio	BgRatio	pvalue	p.adjust	qvalue	geneID
HALLMARK_TNFA_SIGNALING_VIA_NFKB	7/12	200/4386	2.41051e-07	4.57997e-06	3.55233e-06	HES1/GEM/AREG/PTGS2/ID2/SAT1/IER3
HALLMARK_EPITHELIAL_MESENCHYMAL_TRANSITION	5/12	200/4386	0.000114304	0.00108589	0.000842239	GEM/EMP3/AREG/ID2/SAT1
HALLMARK_ESTROGEN_RESPONSE_LATE	4/12	200/4386	0.00155584	0.00985362	0.0076427	HSPB8/AREG/GAL/ID2

### Sheet: up unc_lccc
Description	GeneRatio	BgRatio	pvalue	p.adjust	qvalue	geneID
GSEA_GP15_EGF_signailng.r=0.936_NAGASHIMA_EGF_SIGNALING_UP	4/23	58/19982	5.42953e-07	3.60176e-05	2.13461e-05	HES1/GEM/AREG/IER3
Duke_Module05_egfr_Mike_PMID.20335537	6/23	281/19982	6.05338e-07	3.60176e-05	2.13461e-05	HES1/AREG/PTGS2/CLDN4/IER3/RAB11FIP1
Tcell_EXH_Exhausted_CD8_T_cell_vs_Naive_CD8_T_cell_Metagene_1_Science.2016_PMID.27789795	4/23	127/19982	1.25484e-05	0.000497752	0.000294997	SERPINB9/GEM/CREM/IER3
Tcell_EXH_Memory_CD8_T_cell_a_vs_Naive_CD8_T_cell_Metagene_3_Science.2016_PMID.27789795	4/23	141/19982	1.89535e-05	0.000563866	0.00033418	SERPINB9/GEM/CREM/IER3
UNC_HS_Red24_BMC.Med.Genomics.2011_PMID.21214954	3/23	52/19982	2.83747e-05	0.00060251	0.000357082	GEM/PTGS2/IER3
Tcell_EXH_Effector_CD8_T_cell_at_day_8_p.i_Armstrong_vs_Naive_CD8_T_cell_Metagene_1_Science.2016_PMID.27789795	4/23	159/19982	3.03786e-05	0.00060251	0.000357082	SERPINB9/GEM/ID2/S100A6
UNC_Unknown_13_BMC.Med.Genomics.2011_PMID.21214954	2/23	22/19982	0.000288683	0.00490761	0.00290853	HSPB8/RAB11FIP1
Bcell_IL10_MINUS_LIN_J_Immunol.2014_PMID.25080484	2/23	27/19982	0.000437115	0.00650208	0.00385351	HES1/AREG
IMMUNE_Bindea_Cell_Eosinophils_Immunity.2013_PMID.24138885	2/23	31/19982	0.000577465	0.00763537	0.00452516	HES1/HIST1H1C
UNC_HS_Green6_BMC.Med.Genomics.2011_PMID.21214954	4/23	407/19982	0.00110477	0.0131467	0.00779152	SERPINB9/PLCG2/EMP3/CTSL
Stingl_Day7_Downregulated_Nat.Cell.Biol.2014_PMID.25173976	3/23	186/19982	0.00122528	0.0132554	0.00785589	NR1D1/HIST1H1C/CLDN4
MM_p53null.Luminal_Genome.Biol.2013_PMID.24220145	3/23	223/19982	0.00205942	0.0193502	0.0114681	HSPB8/PTGS2/IER3
MIR_200c_Induced_ONCO.2015_PMID.25746005	4/23	491/19982	0.00220017	0.0193502	0.0114681	PLCG2/CLDN4/SAT1/IER3
MM_Claudinlow_Genome.Biol.2013_PMID.24220145	3/23	231/19982	0.00227649	0.0193502	0.0114681	GEM/PTGS2/S100A6
Tcell_EXH_Memory_CD8_T_cell_a_vs_Naive_CD8_T_cell_Metagene_1_Science.2016_PMID.27789795	2/23	74/19982	0.00325492	0.0258224	0.0153038	ID2/S100A6
GSEA_RESPONSE_TO_ANDROGEN_UP_NELSON	2/23	86/19982	0.00436782	0.0324857	0.0192529	ID2/SAT1
Pfefferle2012_MatureLum_Adam_PMID.25575446	2/23	91/19982	0.00487658	0.0341361	0.020231	AREG/TCIM

### Sheet: down
gene	p_val	avg_log2FC	pct.1	pct.2	p_val_adj	expr_min	expr_mean	expr_max
ZBTB16	1.15726e-225	-0.683806	0.033	0.353	2.65487e-221	0	0.0361651	2.9457
IFIT3	7.31084e-137	-0.933094	0.104	0.363	1.67718e-132	0	0.142717	5.0042
CYP1B1	1.0694e-135	-0.908911	0.236	0.542	2.45332e-131	0	0.394632	4.17893
IRF9	5.77093e-115	-0.461084	0.098	0.318	1.32391e-110	0	0.0678229	2.18176
CCND3	6.26955e-107	-0.453268	0.151	0.376	1.4383e-102	0	0.116946	2.5546
TSC22D3	6.54785e-101	-0.523636	0.192	0.415	1.50214e-96	0	0.178506	3.69368
SPARCL1	1.56399e-68	-0.741603	0.175	0.362	3.58795e-64	0	0.309758	5.09513
STAT1	1.23008e-67	-0.451873	0.29	0.477	2.82193e-63	0	0.256007	2.90273
TUBA1A	5.87207e-63	-0.354734	0.51	0.789	1.34711e-58	0	0.910982	4.80518
GSN	8.68994e-63	-0.32551	0.494	0.722	1.99356e-58	-0.0700675	0.719434	4.96756
GBP1	1.72417e-62	-0.635465	0.264	0.443	3.95542e-58	0	0.261833	3.40588
A2M	4.79154e-62	-0.645681	0.135	0.29	1.09923e-57	0	0.141718	4.18639
CCNG1	2.10355e-61	-0.280179	0.239	0.418	4.82575e-57	0	0.181679	2.12635
GPM6B	9.31302e-61	-0.529928	0.218	0.382	2.1365e-56	0	0.190259	3.17085
PARP14	3.63851e-58	-0.388607	0.407	0.595	8.3471e-54	0	0.482024	3.5678
GBP2	1.06143e-56	-0.387221	0.331	0.532	2.43502e-52	0	0.389113	3.31998
RARRES1	1.00683e-53	-0.799161	0.217	0.376	2.30976e-49	0	0.294132	4.00872
CCPG1	1.27402e-49	-0.266863	0.252	0.397	2.92272e-45	0	0.175114	2.36975
ASNS	2.20809e-48	-0.332199	0.292	0.454	5.06558e-44	0	0.255746	3.22793
MT1X	3.82024e-43	-0.566277	0.564	0.739	8.76401e-39	-0.116057	1.14822	6.22605
FBXO32	5.97847e-43	-0.654929	0.336	0.495	1.37152e-38	-0.00132196	0.55854	5.24854
WIPI1	2.07774e-42	-0.319533	0.288	0.436	4.76654e-38	0	0.252253	2.39704
LIFR	4.61061e-42	-0.407436	0.223	0.341	1.05772e-37	0	0.152183	3.219
ECE1	1.04299e-41	-0.267906	0.339	0.468	2.39272e-37	-0.0091752	0.276628	2.96688
CALD1	1.10099e-41	-0.424025	0.53	0.697	2.52579e-37	-0.0884873	0.957967	4.61495
ALDH2	2.0339e-41	-0.307928	0.152	0.277	4.66596e-37	-0.0943249	0.116401	2.96632
SYNE2	4.73762e-41	-0.280332	0.29	0.43	1.08686e-36	0	0.269982	3.57359
TXNIP	1.37477e-40	-0.615354	0.286	0.408	3.15387e-36	-0.246993	0.303664	4.45664
IFNGR1	1.41443e-40	-0.274895	0.586	0.718	3.24485e-36	0	0.627818	3.10713
VGLL4	1.43887e-40	-0.315178	0.457	0.573	3.30092e-36	-0.104661	0.395409	2.98896
WARS	1.57109e-40	-0.534789	0.37	0.504	3.60424e-36	0	0.373486	4.31324
RAB13	2.48239e-40	-0.282912	0.618	0.752	5.69486e-36	-0.0447116	0.712298	3.16915
FAM20C	3.02529e-40	-0.329551	0.211	0.328	6.94032e-36	0	0.142295	2.44368
UBE2L6	1.74266e-38	-0.270531	0.247	0.366	3.99784e-34	0	0.165524	2.48276
COL18A1	2.50138e-38	-0.27693	0.347	0.499	5.73842e-34	0	0.342115	2.71265
BACE2	2.82335e-38	-0.292261	0.352	0.488	6.47704e-34	0	0.316146	2.42275
KLHL5	2.95815e-37	-0.259202	0.163	0.283	6.78629e-33	0	0.113912	2.15553
WDR13	3.29844e-37	-0.263814	0.307	0.423	7.56695e-33	0	0.212822	2.39584
NFIB	5.81673e-37	-0.30817	0.366	0.497	1.33442e-32	0	0.35992	2.93013
CBR3	7.01958e-37	-0.41996	0.217	0.337	1.61036e-32	0	0.183355	3.12932
GLUL	4.5255e-36	-0.281343	0.544	0.734	1.0382e-31	0	0.684675	4.71711
MYL9	8.52833e-36	-0.434066	0.214	0.325	1.95649e-31	-0.0720798	0.185157	4.24624
DKK3	1.02912e-35	-0.493002	0.141	0.255	2.36091e-31	0	0.16485	3.54971
C1R	4.88044e-35	-0.339003	0.332	0.479	1.11962e-30	0	0.39596	3.90892
PXDN	7.70019e-35	-0.307388	0.222	0.331	1.7665e-30	-0.130607	0.150631	2.74333
LAMB2	1.74081e-34	-0.262767	0.157	0.261	3.99359e-30	-0.0323199	0.0899451	2.35393
PIK3R1	2.37449e-34	-0.43158	0.313	0.427	5.44732e-30	0	0.281489	2.8966
GAS6	3.78974e-34	-0.400533	0.232	0.346	8.69404e-30	0	0.193396	3.20372
NEDD9	3.12554e-33	-0.313719	0.333	0.46	7.1703e-29	0	0.357052	3.31774
IFI6	2.12953e-32	-0.456924	0.229	0.344	4.88535e-28	-0.101111	0.229469	3.22636
IGFBP2	4.7027e-32	-0.540845	0.38	0.494	1.07885e-27	-0.0793939	0.454886	3.94706
FCGRT	1.34943e-31	-0.277606	0.359	0.484	3.09573e-27	0	0.354492	3.55819
APOL2	2.06668e-31	-0.325185	0.239	0.344	4.74117e-27	-0.0226196	0.173373	2.88053
PDLIM1	1.09889e-30	-0.284623	0.455	0.559	2.52097e-26	-0.22682	0.452029	2.86516
MX1	1.58393e-30	-0.367947	0.284	0.388	3.63369e-26	-0.117259	0.250545	3.23192
TGFBR3	2.57768e-30	-0.291634	0.178	0.284	5.91346e-26	0	0.155418	2.53999
TNFSF10	4.52579e-30	-0.520742	0.249	0.36	1.03826e-25	-0.177656	0.257469	3.4121
SRI	6.25033e-30	-0.300264	0.572	0.681	1.43389e-25	-0.211641	0.626324	3.0485
STOM	1.79171e-29	-0.26848	0.494	0.577	4.11037e-25	-0.0529397	0.468256	2.97937
IFITM3	1.87184e-29	-0.287612	0.665	0.774	4.29419e-25	-0.280508	0.943176	3.72265
PLAT	2.00196e-29	-0.446888	0.304	0.418	4.5927e-25	-0.0583898	0.335658	3.26338
LHFPL6	2.14555e-29	-0.261124	0.358	0.495	4.92211e-25	0	0.421035	3.41575
SP100	4.35117e-29	-0.278447	0.467	0.542	9.98201e-25	-0.0122454	0.392797	2.93541
SERPING1	3.30271e-28	-0.269477	0.326	0.458	7.57675e-24	0	0.358066	2.98321
UGP2	2.10559e-27	-0.263037	0.416	0.523	4.83044e-23	-0.107274	0.358018	3.11814
NUPR1	2.31692e-27	-0.262022	0.683	0.821	5.31525e-23	0	1.03842	3.7879
HADHB	2.88138e-27	-0.256221	0.505	0.576	6.61017e-23	0	0.389732	2.24295
TGFB1I1	5.89172e-27	-0.340863	0.199	0.289	1.35162e-22	-0.00750257	0.137116	2.35558
DST	1.056e-26	-0.449668	0.477	0.593	2.42256e-22	-0.115255	0.724994	5.18471
GYPC	1.13876e-25	-0.398438	0.377	0.468	2.61243e-21	-0.0662924	0.386434	3.4654
LGALS3BP	1.15422e-25	-0.312134	0.192	0.277	2.6479e-21	0	0.115161	2.17721
AKR1C3	3.36925e-25	-0.316129	0.214	0.32	7.7294e-21	-0.00527458	0.225099	3.33021
F3	1.43644e-24	-0.412981	0.353	0.448	3.29533e-20	-0.271674	0.430966	4.17728
TAGLN	2.04329e-24	-0.700128	0.234	0.331	4.68751e-20	-0.147564	0.466651	5.41632
HAPLN3	2.12028e-24	-0.323075	0.258	0.353	4.86414e-20	0	0.199624	2.68632
EVA1C	8.05715e-24	-0.251704	0.268	0.349	1.84839e-19	-0.03962	0.181063	2.86898
TACC1	8.6195e-24	-0.266659	0.375	0.447	1.9774e-19	-0.0976682	0.289518	3.09962
LAMA3	5.28381e-23	-0.351952	0.174	0.261	1.21216e-18	-0.0277058	0.161297	3.6124
MSMO1	7.6827e-23	-0.297412	0.355	0.458	1.76249e-18	0	0.336171	3.42924
BST2	1.30598e-22	-0.403672	0.27	0.347	2.99605e-18	-0.0958988	0.252164	3.4311
SFRP1	7.01216e-22	-0.404797	0.405	0.503	1.60866e-17	-0.0353674	0.573827	3.98158
PHGDH	1.47188e-20	-0.26803	0.23	0.306	3.37664e-16	-0.0461266	0.159475	2.24854
TUBB2B	3.16427e-20	-0.330736	0.316	0.414	7.25916e-16	-0.0888096	0.422485	3.57571
MAP1B	5.72492e-20	-0.317578	0.507	0.613	1.31335e-15	-0.374266	0.66931	3.41704
TNFAIP2	5.9284e-20	-0.488791	0.442	0.546	1.36003e-15	-0.231727	0.598403	4.82448
STC2	8.69713e-20	-0.253133	0.287	0.383	1.99521e-15	-0.354596	0.43189	4.80047
LAP3	9.64166e-20	-0.291874	0.54	0.607	2.21189e-15	0	0.530332	3.26809
TPM1	1.82247e-19	-0.422682	0.577	0.66	4.18093e-15	-0.251366	0.921521	4.30782
MSRB3	2.36573e-18	-0.3178	0.201	0.268	5.42723e-14	-0.0230672	0.148828	2.5247
LY6E	6.83982e-18	-0.309608	0.337	0.384	1.56912e-13	-0.227542	0.234543	2.91904
RDX	1.34133e-17	-0.292461	0.551	0.592	3.07714e-13	-0.0502781	0.542307	4.05442
SRM	1.42061e-17	-0.256975	0.593	0.697	3.25902e-13	-0.0465292	0.779119	2.99781
MT1E	4.02438e-17	-0.266558	0.444	0.529	9.23233e-13	-0.276311	0.723448	5.68049
CCL2	1.10647e-16	-0.400621	0.489	0.555	2.53836e-12	-0.59483	0.951154	5.6351
CAV2	2.17518e-16	-0.373645	0.418	0.47	4.99008e-12	-0.107975	0.403909	3.57593
KRT6B	2.45345e-15	-0.824387	0.249	0.312	5.62846e-11	-1.07655	0.524285	5.44843
ADH5	3.38895e-15	-0.281378	0.438	0.472	7.7746e-11	-0.130308	0.31974	2.692
SAA1	7.12389e-15	-0.594324	0.298	0.371	1.63429e-10	0	0.73417	6.07498
SLC38A1	2.38528e-13	-0.263125	0.495	0.561	5.47206e-09	0	0.547015	2.89076
CAV1	6.75077e-13	-0.543918	0.467	0.499	1.54869e-08	-0.116321	0.684113	5.15948
TAP1	9.62007e-13	-0.257255	0.442	0.481	2.20694e-08	-0.0860555	0.366699	2.72572
CTSS	1.63258e-12	-0.350562	0.283	0.339	3.7453e-08	0	0.242116	2.95947
ADAMTS9	1.87207e-12	-0.354799	0.207	0.269	4.29471e-08	-0.10477	0.25719	3.92737
SPARC	2.73499e-12	-0.257708	0.354	0.422	6.27434e-08	-0.00639633	0.482217	4.58254
SLC7A2	1.02297e-11	-0.303577	0.286	0.357	2.34681e-07	0	0.359541	3.77556
KRT17	4.36862e-11	-0.740306	0.375	0.43	1.00221e-06	-1.28562	0.958919	7.3356
HYAL2	8.90012e-11	-0.28341	0.215	0.252	2.04178e-06	0	0.104038	3.45952
CCDC85B	3.36191e-10	-0.250644	0.474	0.488	7.71257e-06	-0.276073	0.412376	3.54036
CD74	4.2132e-10	-0.430186	0.245	0.288	9.66551e-06	-0.227534	0.283997	4.51861
AKAP12	4.33444e-10	-0.451098	0.468	0.528	9.94363e-06	0	0.748719	5.11065
KRT5	5.7725e-10	-0.626347	0.219	0.256	1.32427e-05	-0.434658	0.383414	5.01727
NRP2	1.34656e-09	-0.257432	0.243	0.29	3.08915e-05	-0.173237	0.234929	2.93516
TCF4	1.42497e-09	-0.251348	0.23	0.278	3.26902e-05	0	0.305588	4.09307
SEMA3C	2.58798e-09	-0.286262	0.263	0.302	5.93708e-05	-0.0398275	0.208709	2.42642
TPM2	1.61382e-07	-0.511158	0.432	0.448	0.00370226	-0.0817863	0.609258	4.48613

### Sheet: down h
Description	GeneRatio	BgRatio	pvalue	p.adjust	qvalue	geneID
HALLMARK_INTERFERON_GAMMA_RESPONSE	21/75	200/4386	5.88581e-12	2.23661e-10	1.85868e-10	IFIT3/IRF9/STAT1/PARP14/TXNIP/WARS/UBE2L6/C1R/MX1/TNFSF10/SRI/IFITM3/SERPING1/LGALS3BP/BST2/TNFAIP2/LAP3/LY6E/CCL2/TAP1/CD74
HALLMARK_INTERFERON_ALPHA_RESPONSE	15/75	97/4386	3.79408e-11	7.20874e-10	5.99065e-10	IFIT3/IRF9/PARP14/GBP2/TXNIP/WARS/UBE2L6/MX1/IFITM3/LGALS3BP/BST2/LAP3/LY6E/TAP1/CD74
HALLMARK_APOPTOSIS	10/75	161/4386	0.000354608	0.0044917	0.00373271	GSN/TXNIP/IFNGR1/NEDD9/TGFBR3/TNFSF10/IFITM3/PLAT/CAV1/TAP1
HALLMARK_EPITHELIAL_MESENCHYMAL_TRANSITION	11/75	200/4386	0.000505541	0.00480264	0.00399111	CALD1/MYL9/IGFBP2/TGFBR3/DST/TAGLN/LAMA3/SFRP1/TPM1/SPARC/TPM2
HALLMARK_ALLOGRAFT_REJECTION	9/75	200/4386	0.00654619	0.049751	0.0413443	CCND3/STAT1/GBP2/IFNGR1/WARS/CCL2/TAP1/CTSS/CD74

### Sheet: down unc_lccc
Description	GeneRatio	BgRatio	pvalue	p.adjust	qvalue	geneID
Mature_Luminal_Down_Nat.Med.2009_PMID.19648928	20/115	245/19982	1.11873e-17	2.84157e-15	1.76641e-15	SPARCL1/GPM6B/MT1X/FBXO32/CALD1/BACE2/NFIB/DKK3/C1R/PIK3R1/TGFBR3/UGP2/GYPC/HAPLN3/EVA1C/SFRP1/PHGDH/CAV2/SAA1/ADAMTS9
Lim.et.al.2010.Conserved.aMaSC_BCR.2010_PMID.20346151	25/115	488/19982	4.47442e-17	5.68251e-15	3.53244e-15	GSN/LIFR/CALD1/COL18A1/MYL9/DKK3/IGFBP2/TGFBR3/LHFPL6/SERPING1/TGFB1I1/DST/GYPC/TAGLN/TACC1/LAMA3/MSRB3/CAV1/SPARC/CCDC85B/KRT5/NRP2/TCF4/SEMA3C/TPM2
UNC_HS_Red16_BMC.Med.Genomics.2011_PMID.21214954	11/115	39/19982	2.05875e-16	1.74307e-14	1.08355e-14	IFIT3/IRF9/STAT1/UBE2L6/IFI6/MX1/IFITM3/LGALS3BP/BST2/LY6E/TAP1
MDACC.FNA.2_J.Clin.Oncol.2010_PMID.20805453	16/115	167/19982	2.00312e-15	1.27198e-13	7.90706e-14	SPARCL1/A2M/CALD1/COL18A1/MYL9/DKK3/C1R/LHFPL6/SERPING1/TAGLN/CAV2/CAV1/SPARC/AKAP12/TCF4/TPM2
Pfefferle2012_MaSC_Adam_PMID.25575446	15/115	180/19982	1.26756e-13	6.4392e-12	4.00282e-12	FBXO32/IFNGR1/NFIB/DKK3/GAS6/NEDD9/DST/LAMA3/TUBB2B/STC2/MSRB3/CAV2/KRT5/NRP2/SEMA3C
Duke_Module11_ifng_Mike_PMID.20335537	11/115	81/19982	1.21797e-12	5.15605e-11	3.20517e-11	IFIT3/STAT1/GBP1/UBE2L6/IFI6/APOL2/MX1/SP100/TNFAIP2/LAP3/TAP1
UNC_MM_Green21_BMC.Med.Genomics.2011_PMID.21214954	9/115	41/19982	1.513e-12	5.49003e-11	3.41278e-11	IRF9/STAT1/GBP1/PARP14/MX1/TNFSF10/SP100/LGALS3BP/BST2
Stingl_Day7_Downregulated_Nat.Cell.Biol.2014_PMID.25173976	14/115	186/19982	3.51213e-12	1.1151e-10	6.93183e-11	IFIT3/GSN/GBP1/FBXO32/TXNIP/MYL9/PIK3R1/TGFBR3/SERPING1/TGFB1I1/LGALS3BP/TAGLN/CCL2/CD74
TCGA.BRCA.1198_immune_INTERFERON_Cell.2015_PMID.26451490	8/115	34/19982	1.50696e-11	4.25297e-10	2.64378e-10	IFIT3/IRF9/STAT1/PARP14/UBE2L6/IFI6/MX1/SP100
UNC_HS_Red4_BMC.Med.Genomics.2011_PMID.21214954	18/115	438/19982	6.51159e-11	1.65394e-09	1.02815e-09	IFIT3/IRF9/STAT1/GBP1/GBP2/RARRES1/WARS/UBE2L6/IFI6/MX1/SP100/LGALS3BP/BST2/LAP3/CCL2/TAP1/CTSS/CD74
UNC_HS_Green14_BMC.Med.Genomics.2011_PMID.21214954	13/115	191/19982	7.69437e-11	1.7767e-09	1.10446e-09	SPARCL1/GSN/A2M/ALDH2/TXNIP/TGFBR3/TNFSF10/LHFPL6/AKR1C3/CAV2/CAV1/CD74/AKAP12
UNC_HS_Green6_BMC.Med.Genomics.2011_PMID.21214954	17/115	407/19982	1.8064e-10	3.82354e-09	2.37684e-09	IFIT3/IRF9/STAT1/GBP1/GBP2/WARS/UBE2L6/IFI6/MX1/IFITM3/SERPING1/BST2/TNFAIP2/CCL2/TAP1/CTSS/CD74
GSEA_GP11_Immune_IFN.r=0.965_PerouLab_MInterferon_Cluster_BMC_Med_Genomics_2011_PMID.21214954	8/115	48/19982	2.92963e-10	5.31519e-09	3.30409e-09	IRF9/STAT1/GBP1/PARP14/MX1/SP100/LGALS3BP/BST2
MInterferon_Cluster_BMC.Med.Genomics.2011_PMID.21214954	8/115	48/19982	2.92963e-10	5.31519e-09	3.30409e-09	IRF9/STAT1/GBP1/PARP14/MX1/SP100/LGALS3BP/BST2
IMMUNE_Bindea_Cell_Normal_mucosa_Immunity.2013_PMID.24138885	7/115	32/19982	5.19581e-10	8.79823e-09	5.46927e-09	SPARCL1/CALD1/NFIB/C1R/TAGLN/TPM1/CAV1
Duke_Module10_ifna_Mike_PMID.20335537	9/115	79/19982	7.40996e-10	1.16822e-08	7.26202e-09	IFIT3/STAT1/GBP1/UBE2L6/IFI6/APOL2/MX1/LY6E/TAP1
Taube_EMT_up_PNAS.2010_PMID.20713713	16/115	388/19982	7.81878e-10	1.16822e-08	7.26202e-09	ZBTB16/TUBA1A/CALD1/TXNIP/IGFBP2/TGFBR3/SP100/NUPR1/TGFB1I1/DST/TAGLN/TACC1/PHGDH/MAP1B/TPM1/SPARC
Interferon_Cluster_BMC.Med.Genomics.2011_PMID.21214954	7/115	36/19982	1.26442e-09	1.78424e-08	1.10914e-08	IFIT3/IRF9/UBE2L6/IFI6/MX1/IFITM3/BST2
Tcell_EXH_Anti_PDL1_vs_control_treated_exhausted_CD8_T_cell_Metagene_1_Science.2016_PMID.27789795	9/115	89/19982	2.18153e-09	2.91637e-08	1.81291e-08	IRF9/STAT1/PARP14/GBP2/C1R/MX1/SP100/LGALS3BP/BST2
Lim2009_MaSC_Adam_PMID.25575446	11/115	185/19982	9.81015e-09	1.24589e-07	7.74485e-08	CALD1/DKK3/GAS6/TGFB1I1/DST/TAGLN/LAMA3/MSRB3/CCDC85B/KRT5/NRP2
UNC_HS_Red18_BMC.Med.Genomics.2011_PMID.21214954	10/115	189/19982	1.42513e-07	1.72372e-06	1.07152e-06	ZBTB16/GPM6B/MT1X/SYNE2/PLAT/F3/LAMA3/SFRP1/KRT17/KRT5
Stingl_Down_CLOW_High_Nat.Cell.Biol.2014_PMID.25173976	6/115	44/19982	1.88177e-07	2.17259e-06	1.35055e-06	GSN/TXNIP/MYL9/SERPING1/TAGLN/CCL2
UNC_MM_Green20_BMC.Med.Genomics.2011_PMID.21214954	10/115	204/19982	2.89848e-07	3.20093e-06	1.9898e-06	COL18A1/DKK3/IGFBP2/PLAT/GYPC/PHGDH/SLC38A1/SPARC/TCF4/SEMA3C
Influenza_11genes_Metasignature_KHATRI_Immunity.2015_PMID.26682989	4/115	11/19982	3.33005e-07	3.43587e-06	2.13585e-06	IFI6/MX1/LGALS3BP/LY6E
GSEA_GP4_MES_ECM.r=0.954_PerouLab_HS_Red7_BMC_Med_Genomics_2011_PMID.21214954	13/115	386/19982	3.51703e-07	3.43587e-06	2.13585e-06	CALD1/COL18A1/MYL9/DKK3/PXDN/GAS6/PLAT/TGFB1I1/TAGLN/CAV1/SPARC/AKAP12/TCF4
UNC_HS_Red7_BMC.Med.Genomics.2011_PMID.21214954	13/115	386/19982	3.51703e-07	3.43587e-06	2.13585e-06	CALD1/COL18A1/MYL9/DKK3/PXDN/GAS6/PLAT/TGFB1I1/TAGLN/CAV1/SPARC/AKAP12/TCF4
UNC_MM_Red14_BMC.Med.Genomics.2011_PMID.21214954	10/115	223/19982	6.57324e-07	6.18371e-06	3.844e-06	GBP1/PARP14/WIPI1/PIK3R1/MX1/LGALS3BP/F3/BST2/CTSS/AKAP12
Fibromatosis_Lab.Invest.2008_PMID.18414401	9/115	174/19982	7.46046e-07	6.76771e-06	4.20703e-06	TSC22D3/GSN/CALD1/MYL9/DKK3/LHFPL6/SPARC/AKAP12/NRP2
MM_p53null.Basal_Genome.Biol.2013_PMID.24220145	10/115	229/19982	8.37449e-07	7.3349e-06	4.55962e-06	CYP1B1/FBXO32/COL18A1/CBR3/MYL9/IGFBP2/LAMA3/SFRP1/KRT17/KRT5
MIR_200c_Induced_ONCO.2015_PMID.25746005	14/115	491/19982	8.96493e-07	7.59031e-06	4.71838e-06	GSN/GBP1/ALDH2/SYNE2/RAB13/COL18A1/APOL2/MX1/NUPR1/LAMA3/TPM1/CAV2/CAV1/KRT17
UNC_HS_Red10_BMC.Med.Genomics.2011_PMID.21214954	10/115	235/19982	1.05934e-06	8.51343e-06	5.29223e-06	ZBTB16/SPARCL1/GSN/ALDH2/TXNIP/TGFBR3/LHFPL6/AKR1C3/CAV2/CAV1
UNC_HS_Red8_BMC.Med.Genomics.2011_PMID.21214954	12/115	358/19982	1.07256e-06	8.51343e-06	5.29223e-06	A2M/GPM6B/RARRES1/MT1X/VGLL4/NFIB/SFRP1/PHGDH/MT1E/KRT17/KRT5/TPM2
BASAL_Cluster_BMC.Med.Genomics.2011_PMID.21214954	6/115	63/19982	1.6573e-06	1.27561e-05	7.92964e-06	GPM6B/NFIB/DST/SFRP1/KRT17/KRT5
MM_Myoepithelioma.like_Genome.Biol.2013_PMID.24220145	9/115	217/19982	4.62395e-06	3.45437e-05	2.14735e-05	MYL9/GAS6/IGFBP2/TGFB1I1/F3/TAGLN/LAMA3/STC2/SPARC
Luminal_Progenitor_Down_Nat.Med.2009_PMID.19648928	8/115	164/19982	4.87479e-06	3.5377e-05	2.19915e-05	NEDD9/IFI6/IGFBP2/SERPING1/F3/BST2/STC2/SEMA3C
GSEA_GP2_Immune_Tcell_Bcell.r=0.949_PerouLab_Immune_cell_Cluster_BMC_Med_Genomics_2011_PMID.21214954	6/115	79/19982	6.29174e-06	4.43917e-05	2.75954e-05	STAT1/GBP1/WARS/TAP1/CTSS/CD74
Troester_Wound_Signature_Clin.Cancer.Res.2009_PMID.19887484	7/115	124/19982	7.51957e-06	5.16208e-05	3.20892e-05	SPARCL1/DST/F3/LAMA3/CCL2/KRT6B/ADAMTS9
aMaSC_HsEnriched_BCR.2015_PMID.25575446	7/115	127/19982	8.80065e-06	5.88254e-05	3.65678e-05	DKK3/GAS6/TGFB1I1/TAGLN/LAMA3/CAV2/SEMA3C
UNC_HS_Green12_BMC.Med.Genomics.2011_PMID.21214954	10/115	315/19982	1.42099e-05	9.25467e-05	5.753e-05	GPM6B/GBP2/RARRES1/MT1X/NFIB/SERPING1/SFRP1/PHGDH/KRT17/KRT5
MBASAL_BMC.Med.Genomics.2011_PMID.21214954	5/115	54/19982	1.46089e-05	9.27668e-05	5.76669e-05	COL18A1/CBR3/MYL9/TGFB1I1/KRT5
Duke_Module22_tnfa_Mike_PMID.20335537	5/115	57/19982	1.90782e-05	0.000117226	7.28715e-05	MT1X/APOL2/SP100/TNFAIP2/CCL2
UNC_HS_Green21_BMC.Med.Genomics.2011_PMID.21214954	6/115	96/19982	1.93838e-05	0.000117226	7.28715e-05	LIFR/PIK3R1/F3/SFRP1/KRT17/KRT5
STAT1_Breast.Cancer.Research.2008_PMID.19272155	3/115	10/19982	2.16377e-05	0.000127813	7.94531e-05	STAT1/GBP1/TAP1
Lim2010_MaSC_Adam_PMID.25575446	11/115	417/19982	2.91646e-05	0.000167228	0.000103954	FBXO32/MYL9/IGFBP2/APOL2/TAGLN/EVA1C/TPM1/KRT17/CCDC85B/KRT5/TPM2
aMaSC_HsEnriched_Refined1_BCR.2015_PMID.25575446	3/115	11/19982	2.9627e-05	0.000167228	0.000103954	DKK3/GAS6/TAGLN
MM_Squamous.like_Genome.Biol.2013_PMID.24220145	8/115	211/19982	3.04345e-05	0.000168052	0.000104466	CYP1B1/C1R/SERPING1/LAMA3/CCL2/KRT6B/KRT17/KRT5
UNC_MM_Green15_BMC.Med.Genomics.2011_PMID.21214954	8/115	218/19982	3.83889e-05	0.000207464	0.000128966	TSC22D3/SPARCL1/TUBA1A/FBXO32/COL18A1/PHGDH/AKAP12/SEMA3C
Interferon_Breast.Cancer.Research.2008_PMID.19272155	3/115	13/19982	5.09234e-05	0.00026947	0.000167511	IFIT3/IFI6/MX1
MVEGFC_BMC.Med.Genomics.2011_PMID.21214954	4/115	37/19982	5.93771e-05	0.000305505	0.000189912	GPM6B/BACE2/TNFAIP2/TCF4
MIR_200c_Repressed_ONCO.2015_PMID.25746005	9/115	300/19982	6.01388e-05	0.000305505	0.000189912	SPARCL1/GPM6B/ASNS/GLUL/DKK3/IGFBP2/PLAT/GYPC/SRM
CD34_CD36_Cluster_BMC.Med.Genomics.2011_PMID.21214954	4/115	45/19982	0.000129288	0.000643903	0.000400271	SPARCL1/LHFPL6/CAV1/AKAP12
EMT_UP_Weinberg_PNAS.2010_PMID.20713713	5/115	91/19982	0.000181403	0.000886083	0.000550819	TUBA1A/MYL9/TGFB1I1/TAGLN/TPM1
MCF7.E2.repressed.genes_JCO.2006_PMID.16505416	10/115	438/19982	0.000221888	0.00106339	0.000661038	IRF9/CCNG1/ALDH2/TXNIP/VGLL4/FAM20C/STOM/ADH5/SLC38A1/AKAP12
TCGA.BRCA.1198_BASAL_Cell.2015_PMID.26451490	5/115	97/19982	0.000244604	0.00115054	0.000715215	RARRES1/SFRP1/KRT6B/KRT17/KRT5
UNC_MM_Red20_BMC.Med.Genomics.2011_PMID.21214954	6/115	155/19982	0.000277464	0.00128138	0.000796548	CYP1B1/RARRES1/EVA1C/KRT6B/KRT17/KRT5
EMT_DOWN_Weingberg_PNAS.2010_PMID.20713713	6/115	158/19982	0.000307557	0.00139499	0.000867172	IGFBP2/DST/KRT6B/SAA1/KRT17/KRT5
UNC_HS_Green9_BMC.Med.Genomics.2011_PMID.21214954	6/115	162/19982	0.000351601	0.00156678	0.000973963	CALD1/COL18A1/DKK3/PXDN/TAGLN/SPARC
UNC_HS_Green20_BMC.Med.Genomics.2011_PMID.21214954	6/115	174/19982	0.000513935	0.00225068	0.0013991	IFIT3/STAT1/GBP1/IFI6/MX1/CD74
GSEA_GP10_Fatty_acid_oxidation.r=0.930_CARBOXYLIC_ACID_METABOLIC_PROCESS	6/115	178/19982	0.000579343	0.00249412	0.00155043	WARS/HADHB/AKR1C3/MSMO1/SLC7A2/CD74
Tcell_EXH_Exhausted_CD8_T_cell_vs_Naive_CD8_T_cell_Metagene_1_Science.2016_PMID.27789795	5/115	127/19982	0.000841773	0.0035635	0.00221519	IFIT3/UBE2L6/TNFSF10/IFITM3/NUPR1
Stromal_Down_Nat.Med.2009_PMID.19648928	8/115	347/19982	0.000900815	0.00375093	0.0023317	BACE2/NEDD9/EVA1C/MSMO1/STC2/TPM1/SLC38A1/KRT17
Duke_Module02_akt_Mike_PMID.20335537	4/115	77/19982	0.0010195	0.00417668	0.00259636	GSN/GLUL/SFRP1/HYAL2
Wahl_aMaSC_Signature_Cell.Stem.Cell.2012_PMID.22305568	6/115	207/19982	0.00126803	0.00511239	0.00317803	IFIT3/CYP1B1/LAMA3/BST2/KRT5/TPM2
Verhaak_Immune_Nat.Commun.2013_PMID.24113773	5/115	141/19982	0.00134319	0.00533078	0.00331379	GBP1/GBP2/TAP1/CTSS/CD74
MM_DMBAwnt_1pFDR_UP_Genome.Biology.2007_PMID.17493263	6/115	219/19982	0.001689	0.00660008	0.00410282	CBR3/MYL9/IGFBP2/TGFB1I1/TAGLN/KRT5
MM_p53null_1pFDR_UP_Genome.Biology.2007_PMID.17493263	3/115	42/19982	0.00181027	0.00696678	0.00433078	GBP2/BST2/CAV2
Early_IRS_1_PLoS.One.2016_PMID.26991655	3/115	43/19982	0.00193793	0.00734679	0.00456701	GBP1/FBXO32/CCL2
MHC.II_Breast.Cancer.Research.2008_PMID.19272155	2/115	12/19982	0.00208697	0.00779546	0.00484591	CTSS/CD74
MM_Claudinlow_Genome.Biol.2013_PMID.24220145	6/115	231/19982	0.00220867	0.00803487	0.00499474	FCGRT/PLAT/LHFPL6/GYPC/CCL2/SPARC
UNC_HS_Green18_BMC.Med.Genomics.2011_PMID.21214954	5/115	158/19982	0.00221433	0.00803487	0.00499474	TGFBR3/PLAT/LAMA3/STC2/SLC7A2
UNC_HS_Red14_BMC.Med.Genomics.2011_PMID.21214954	6/115	241/19982	0.00272711	0.00975615	0.00606475	ZBTB16/IGFBP2/FCGRT/NUPR1/STC2/SLC38A1
Shehata2012_ALDHpos_Adam_PMID.25575446	6/115	258/19982	0.00381143	0.0134459	0.00835839	RARRES1/FAM20C/PIK3R1/SFRP1/KRT6B/CD74
Wirapati_Proliferation_Breast.Cancer.Res.2008_PMID.18662380	7/115	354/19982	0.0044165	0.015367	0.00955264	ZBTB16/SPARCL1/LAMB2/LHFPL6/DST/CAV1/TCF4
Knudsen_Neo_ER_positive_Clin.Cancer.Res.2014_PMID.25047707	2/115	18/19982	0.00473015	0.0162359	0.0100928	CCPG1/STC2
UNC_MM_Red25_BMC.Med.Genomics.2011_PMID.21214954	4/115	121/19982	0.00527605	0.0178682	0.0111075	COL18A1/CBR3/MYL9/KRT5
Up_regulated_upon_N_RAS_repression_Cell Rep.2015_PMID.26166574	4/115	132/19982	0.00715188	0.0239023	0.0148585	COL18A1/MYL9/TAGLN/KRT17
Spike2012_aMaSC_Adam_PMID.25575446	3/115	69/19982	0.00738449	0.0243592	0.0151425	EVA1C/BST2/TPM2
MM_Erbb2.like_Genome.Biol.2013_PMID.24220145	5/115	216/19982	0.00828045	0.0268248	0.0166752	FAM20C/MX1/NUPR1/LGALS3BP/BST2
MHC_Forero_24_Cancer.Immunol.Res.2016_PMID.26980599	2/115	24/19982	0.00834314	0.0268248	0.0166752	FCGRT/CD74
Vascular.Content_Clin.Exp.Metastasis.2014_PMID.23975155	3/115	73/19982	0.00862198	0.0273748	0.0170171	ECE1/CAV1/HYAL2
Bcell_IL10_PLUS_LIN_J_Immunol.2014_PMID.25080484	3/115	76/19982	0.00962519	0.0299748	0.0186333	CYP1B1/TSC22D3/TXNIP
UNC_HS_Green8_BMC.Med.Genomics.2011_PMID.21214954	6/115	314/19982	0.00967691	0.0299748	0.0186333	ECE1/LAMB2/PIK3R1/IGFBP2/STC2/SEMA3C
MM_Wnt1.Early_Genome.Biol.2013_PMID.24220145	5/115	231/19982	0.0108618	0.0332397	0.0206629	GPM6B/COL18A1/KRT6B/KRT5/TCF4
MM_Normal.like_Genome.Biol.2013_PMID.24220145	5/115	232/19982	0.0110513	0.0334171	0.0207732	TSC22D3/GSN/RARRES1/C1R/TPM1
UNC_HS_Green15_BMC.Med.Genomics.2011_PMID.21214954	6/115	327/19982	0.0116524	0.03482	0.0216453	TSC22D3/MYL9/IGFBP2/TAGLN/RDX/HYAL2
UNC_MM_Red15_BMC.Med.Genomics.2011_PMID.21214954	7/115	428/19982	0.0119415	0.0352691	0.0219244	CBR3/MYL9/STC2/CCL2/CAV2/KRT6B/KRT5
MDACC.FNA.1_J.Clin.Oncol.2010_PMID.20805453	2/115	31/19982	0.0136936	0.0399789	0.0248522	CCL2/CD74
Taube_EMT_down_PNAS.2010_PMID.20713713	7/115	447/19982	0.0148502	0.0428631	0.0266451	TNFSF10/DST/F3/CAV2/KRT6B/KRT17/KRT5
Late_IRS_1_PLoS.One.2016_PMID.26991655	4/115	172/19982	0.0175127	0.0499801	0.0310693	IFIT3/ASNS/PHGDH/STC2
