## Supplementary Table 2: Comparison of tamoxifen and control treated basal epithelial cells (BEp) from normal samples for "Tamoxifen Response at Single Cell Resolution in Estrogen Receptor-Positive Primary Human Breast Tumors"

### Sheet: table of contents
Supplementary Table 2: Comparison of tamoxifen and control treated basal epithelial cells (BEp) from normal samples
Table of Contents
Tab 1	Upregulated genes with tamoxifen treatment within Bep
Tab 2	Enriched Hallmark gene sets for upregulated genes within Bep
Tab 3	Enriched gene sets from curated breast cancer signatures for upregulated genes within Bep
Tab 4	Downregulated genes with tamoxifen treatment within Bep
Tab 5	Enriched Hallmark gene sets for downregulated genes within Bep
Tab 6	Enriched gene sets from curated breast cancer signatures for downregulated genes within Bep

### Sheet: up
gene	p_val	avg_log2FC	pct.1	pct.2	p_val_adj	expr_min	expr_mean	expr_max
MT2A	1.08577e-42	0.751199	0.985	0.932	2.57165e-38	0	4.0697	6.28215
MT1E	1.43873e-39	0.915207	0.854	0.507	3.40763e-35	-0.455483	1.57642	5.48307
MT1X	7.09981e-37	0.802492	0.889	0.509	1.68159e-32	-0.0813467	1.75977	4.78665
SOD2	1.74324e-35	0.686034	0.961	0.975	4.12887e-31	-0.583176	2.55087	4.64931
FTL	2.45828e-32	0.667044	1	0.999	5.82243e-28	1.22203	3.9138	5.85843
SQSTM1	7.56904e-32	0.478554	0.985	0.981	1.79273e-27	0	2.2725	4.47946
MT1M	1.5378e-31	0.627278	0.493	0.212	3.64227e-27	0	0.494645	4.14275
FTH1	2.25978e-29	0.539828	1	1	5.35229e-25	1.55509	5.15278	6.66129
MT1G	5.37519e-29	1.01443	0.475	0.193	1.27311e-24	-0.336417	0.497947	5.47186
GYPC	2.98522e-22	0.499178	0.621	0.376	7.07049e-18	0	0.725159	2.49209
TPM2	2.08482e-21	0.574005	0.7	0.443	4.93791e-17	0	1.28572	3.65188
GSTO1	3.28358e-21	0.556413	0.841	0.685	7.77717e-17	0	1.55745	3.1432
FGF2	7.24522e-21	0.581245	0.754	0.502	1.71603e-16	0	1.12201	3.84252
GEM	1.27482e-19	0.694321	0.753	0.529	3.01941e-15	0	1.38263	4.241
ODC1	1.38082e-18	0.45017	0.824	0.592	3.27048e-14	0	1.63826	3.63792
TAGLN	3.29429e-18	0.747361	0.716	0.509	7.80252e-14	0	1.48192	4.48821
SLC2A1	3.59468e-18	0.347708	0.551	0.324	8.51399e-14	0	0.496087	2.30592
CSRP2	9.5047e-18	0.39526	0.605	0.376	2.25119e-13	0	0.66494	3.12528
CLMP	3.08322e-17	0.489076	0.615	0.389	7.30261e-13	0	0.831725	2.6776
SLC30A1	3.13674e-17	0.256945	0.463	0.246	7.42937e-13	0	0.343819	2.11169
FAM129A	3.27435e-17	0.338775	0.595	0.361	7.75529e-13	0	0.533694	2.16278
SPRY2	1.02054e-16	0.35094	0.574	0.35	2.41714e-12	-0.0825482	0.542955	2.37835
PRNP	1.05162e-16	0.302733	0.794	0.506	2.49077e-12	0	0.987634	2.68258
TNFAIP3	1.70704e-16	0.473043	0.734	0.518	4.04313e-12	0	1.01353	3.69845
HBEGF	1.76927e-16	0.305126	0.684	0.413	4.19052e-12	-0.141629	0.811869	3.20732
LY6K	2.11542e-16	0.441505	0.721	0.477	5.01037e-12	0	1.09203	3.35205
HMOX1	2.12745e-16	0.920466	0.7	0.715	5.03885e-12	-0.550101	1.26039	4.91305
GPC1	3.98708e-16	0.396528	0.564	0.346	9.44339e-12	0	0.632564	2.49209
DKK3	1.29792e-15	0.363909	0.48	0.28	3.07413e-11	0	0.424567	2.52752
NRP2	1.79037e-15	0.473447	0.599	0.381	4.24049e-11	0	0.766493	2.72242
KIF1A	3.36671e-15	0.414669	0.48	0.284	7.97405e-11	0	0.523073	2.56935
ICAM1	4.16742e-15	0.436801	0.701	0.501	9.87055e-11	0	0.924782	3.10279
SLC39A14	4.96136e-15	0.331688	0.751	0.519	1.1751e-10	0	0.971128	2.71407
TXN	9.12934e-15	0.360514	0.991	0.99	2.16228e-10	0	3.17079	5.14576
COL17A1	2.26839e-14	0.287784	0.419	0.238	5.37267e-10	0	0.327288	2.12434
SLC43A3	2.92391e-14	0.28666	0.571	0.363	6.92528e-10	0	0.581505	2.32568
BAG3	5.56301e-14	0.31547	0.693	0.472	1.3176e-09	0	0.745046	2.97514
CNBP	5.69023e-14	0.286922	0.906	0.763	1.34773e-09	0	1.59664	2.88011
DDIT3	6.14753e-14	0.325398	0.615	0.41	1.45604e-09	0	0.707645	2.94425
CCND2	6.24858e-14	0.268803	0.493	0.299	1.47998e-09	0	0.418582	2.28743
HIVEP2	1.21073e-13	0.315553	0.602	0.386	2.86761e-09	0	0.63196	2.98303
SLC1A5	1.27559e-13	0.277446	0.469	0.292	3.02124e-09	0	0.377113	2.4705
TNC	1.28385e-13	0.324963	0.666	0.432	3.04081e-09	0	0.921137	3.2839
NEAT1	1.50587e-13	0.607954	0.93	0.957	3.56664e-09	0	2.17835	5.57453
C2orf54	2.12408e-13	0.332618	0.285	0.132	5.03088e-09	0	0.263787	2.91188
NXT1	2.45344e-13	0.260582	0.671	0.442	5.81098e-09	0	0.730484	2.69696
LYAR	2.86818e-13	0.308241	0.672	0.443	6.7933e-09	0	0.730144	2.41086
MMP14	2.92774e-13	0.261745	0.437	0.262	6.93435e-09	0	0.350846	1.9751
HIVEP1	3.06233e-13	0.250257	0.52	0.325	7.25314e-09	0	0.437923	2.66466
NXN	5.14226e-13	0.274969	0.379	0.215	1.21794e-08	0	0.271238	2.34393
IL6	6.88659e-13	0.777472	0.48	0.32	1.63109e-08	0	0.8601	4.68083
KRT14	9.74666e-13	0.487352	0.73	0.553	2.3085e-08	0	1.91151	6.09032
IFRD1	1.14478e-12	0.312982	0.759	0.518	2.71141e-08	0	0.943412	3.31595
SMIM3	1.1745e-12	0.285871	0.467	0.287	2.78181e-08	0	0.433579	2.23549
CAV1	1.3075e-12	0.402955	0.756	0.573	3.09682e-08	0	1.22246	3.65281
APOE	1.33491e-12	0.327848	0.586	0.388	3.16173e-08	0	0.771853	3.95639
NFIL3	1.60125e-12	0.277822	0.508	0.312	3.79256e-08	0	0.489729	2.72268
WTAP	3.06609e-12	0.414851	0.889	0.813	7.26203e-08	0	1.47501	3.90348
ANKRD10	5.18204e-12	0.323913	0.668	0.478	1.22737e-07	0	0.718619	2.42713
NCL	7.13833e-12	0.326557	0.93	0.936	1.69071e-07	0	1.97435	3.65856
SERPINB5	8.90781e-12	0.318007	0.487	0.311	2.10982e-07	0	0.414729	2.75243
CDKN1A	9.8849e-12	0.316519	0.845	0.602	2.34124e-07	0	1.37508	3.39148
IL32	1.38604e-11	0.275981	0.587	0.388	3.28283e-07	0	0.682436	3.64037
CTNNAL1	1.59722e-11	0.284594	0.633	0.412	3.78302e-07	0	0.609954	4.36301
KDM6B	2.88108e-11	0.452818	0.666	0.502	6.82383e-07	0	0.849671	3.64828
ACTG2	2.98735e-11	0.43582	0.454	0.287	7.07553e-07	0	0.559371	3.53059
HSPD1	3.39035e-11	0.256617	0.956	0.88	8.03006e-07	0	2.10691	4.02978
UCHL1	3.65297e-11	0.373366	0.496	0.324	8.65207e-07	0	0.570205	3.09757
NFKB1	4.24435e-11	0.301462	0.719	0.545	1.00527e-06	0	0.841972	3.08381
IFI16	6.44091e-11	0.371757	0.662	0.487	1.52553e-06	0	0.813303	3.52299
LIF	7.33126e-11	0.408637	0.507	0.341	1.73641e-06	0	0.659009	3.72328
HOTAIRM1	1.18885e-10	0.280849	0.534	0.359	2.8158e-06	0	0.496538	2.59386
INSIG1	1.22797e-10	0.287527	0.439	0.271	2.90846e-06	0	0.414321	2.90269
TUBB2B	1.42034e-10	0.262671	0.525	0.346	3.36407e-06	0	0.529854	2.95435
PLAU	2.02812e-10	0.351476	0.493	0.319	4.8036e-06	0	0.571191	4.12225
LGALS1	2.16101e-10	0.415964	0.792	0.651	5.11836e-06	0	1.52361	3.61928
FAM126A	2.43074e-10	0.251015	0.426	0.267	5.75722e-06	0	0.320511	2.92848
ZFP36	2.60808e-10	0.332156	0.737	0.516	6.17723e-06	0	1.21838	4.93524
MAP2K3	3.01506e-10	0.275034	0.747	0.528	7.14117e-06	0	0.954316	2.54032
KRT17	3.24184e-10	0.621291	0.839	0.915	7.6783e-06	0	2.86672	6.60079
TINAGL1	3.47297e-10	0.368534	0.621	0.439	8.22573e-06	0	0.686771	3.13991
SFN	4.69233e-10	0.368324	0.869	0.646	1.11138e-05	0	1.86105	4.10711
ANO1	1.16925e-09	0.251141	0.457	0.295	2.76938e-05	0	0.409517	2.53698
VEGFA	1.20811e-09	0.254631	0.75	0.553	2.8614e-05	0	1.08118	3.05277
CRYAB	1.82545e-09	0.370366	0.765	0.585	4.32358e-05	0	1.48734	4.73591
TNFAIP6	2.81751e-09	0.597209	0.475	0.332	6.67327e-05	0	0.800997	4.64571
FAT1	3.09134e-09	0.31923	0.672	0.497	7.32185e-05	0	0.850775	3.601
AGPAT5	3.66089e-09	0.265717	0.595	0.417	8.67083e-05	0	0.590857	3.36229
VSNL1	3.83799e-09	0.30659	0.341	0.212	9.09029e-05	0	0.310649	2.47639
EGR1	4.75845e-09	0.411187	0.522	0.355	0.000112704	0	0.638227	4.41905
SPP1	4.8221e-09	0.503627	0.416	0.269	0.000114212	0	0.482107	4.28866
CPNE8	5.54627e-09	0.260207	0.364	0.225	0.000131363	0	0.276844	3.2533
ACTA2	7.05434e-09	0.361673	0.393	0.251	0.000167082	0	0.431597	3.40282
BST2	1.09438e-08	0.257448	0.436	0.29	0.000259203	0	0.408578	2.42876
CHIC2	1.40537e-08	0.354148	0.734	0.55	0.000332862	0	0.95406	3.24999
SERTAD1	1.91129e-08	0.26881	0.742	0.537	0.000452688	0	1.05869	3.60066
CXCL1	2.05098e-08	0.543108	0.686	0.58	0.000485774	0	1.82242	5.56567
EPAS1	2.06059e-08	0.250348	0.678	0.517	0.000488051	0	0.721985	2.58863
GADD45A	2.90334e-08	0.333418	0.75	0.548	0.000687657	0	1.28759	5.18308
FOS	3.51774e-08	0.755251	0.596	0.424	0.000833176	0	0.935499	7.06805
PRMT1	3.88152e-08	0.281212	0.812	0.645	0.000919338	0	1.33467	2.75887
AKR1B1	5.16967e-08	0.30929	0.552	0.413	0.00122444	0	0.579754	2.85469
NASP	5.73673e-08	0.256988	0.7	0.518	0.00135875	0	0.710484	3.05474
SOCS3	8.66594e-08	0.580741	0.625	0.468	0.00205253	0	0.838538	5.09523
GCLM	9.82643e-08	0.299829	0.876	0.799	0.00232739	0	1.29253	3.4534
RGS16	1.14607e-07	0.403569	0.253	0.146	0.00271447	0	0.25817	3.2533
CXCL8	1.24537e-07	0.80969	0.812	0.89	0.00294965	0	2.30545	6.70045
C2CD4B	1.26073e-07	0.462583	0.296	0.178	0.00298604	-0.112357	0.3542	3.91857
HSP90B1	1.29963e-07	0.275976	0.918	0.841	0.00307816	0	1.57837	3.60193
CHD2	1.88567e-07	0.252483	0.587	0.422	0.0044662	0	0.566683	3.4585
KRT5	2.94309e-07	0.267716	0.739	0.562	0.00697071	0	1.19181	3.67934
CCNL1	3.09818e-07	0.276366	0.765	0.59	0.00733805	0	1.0376	4.04654
HINT1	3.23214e-07	0.250955	0.942	0.921	0.00765531	0	2.34665	4.32397
SPAG9	3.79059e-07	0.28413	0.813	0.742	0.00897802	0	1.03445	3.22853

### Sheet: up h
Description	GeneRatio	BgRatio	pvalue	p.adjust	qvalue	geneID
HALLMARK_TNFA_SIGNALING_VIA_NFKB	24/77	200/4386	1.10529e-14	4.53169e-13	3.025e-13	SOD2/SQSTM1/GEM/TNFAIP3/HBEGF/ICAM1/TNC/IL6/NFIL3/CDKN1A/KDM6B/NFKB1/LIF/PLAU/ZFP36/MAP2K3/VEGFA/TNFAIP6/EGR1/CXCL1/GADD45A/FOS/SOCS3/CCNL1
HALLMARK_EPITHELIAL_MESENCHYMAL_TRANSITION	16/77	200/4386	2.24074e-07	4.59351e-06	3.06627e-06	TPM2/FGF2/GEM/TAGLN/TNFAIP3/GPC1/TNC/MMP14/IL6/IL32/LGALS1/VEGFA/SPP1/ACTA2/CXCL1/GADD45A
HALLMARK_HYPOXIA	15/77	200/4386	1.30996e-06	1.79028e-05	1.19505e-05	MT2A/MT1E/SLC2A1/CSRP2/TNFAIP3/HMOX1/GPC1/DDIT3/IL6/CAV1/NFIL3/CDKN1A/ZFP36/VEGFA/FOS
HALLMARK_P53_PATHWAY	13/77	200/4386	3.46901e-05	0.000355574	0.000237354	HBEGF/HMOX1/DDIT3/CCND2/SERPINB5/CDKN1A/LIF/KRT17/SFN/GADD45A/FOS/RGS16/HINT1
HALLMARK_MTORC1_SIGNALING	12/77	200/4386	0.000155928	0.00127861	0.000853503	SQSTM1/SLC2A1/FAM129A/DDIT3/SLC1A5/IFRD1/NFIL3/CDKN1A/HSPD1/INSIG1/MAP2K3/HSP90B1
HALLMARK_REACTIVE_OXIGEN_SPECIES_PATHWAY	5/77	49/4386	0.00152632	0.00875045	0.00584112	SOD2/FTL/PRNP/TXN/GCLM
HALLMARK_APOPTOSIS	9/77	161/4386	0.00183113	0.00875045	0.00584112	SOD2/SQSTM1/HMOX1/DDIT3/CCND2/IL6/CAV1/CDKN1A/GADD45A
HALLMARK_PI3K_AKT_MTOR_SIGNALING	7/77	105/4386	0.00223964	0.00875045	0.00584112	SQSTM1/SLC2A1/DDIT3/CDKN1A/MAP2K3/SFN/HSP90B1
HALLMARK_INFLAMMATORY_RESPONSE	10/77	200/4386	0.00234768	0.00875045	0.00584112	HBEGF/ICAM1/MMP14/IL6/CDKN1A/NFKB1/LIF/TNFAIP6/BST2/RGS16
HALLMARK_INTERFERON_GAMMA_RESPONSE	10/77	200/4386	0.00234768	0.00875045	0.00584112	MT2A/SOD2/TNFAIP3/ICAM1/IL6/CDKN1A/NFKB1/TNFAIP6/BST2/SOCS3
HALLMARK_KRAS_SIGNALING_UP	10/77	200/4386	0.00234768	0.00875045	0.00584112	GYPC/SPRY2/TNFAIP3/HBEGF/CCND2/LIF/PLAU/ANO1/SPP1/RGS16
HALLMARK_IL2_STAT5_SIGNALING	9/77	200/4386	0.0077743	0.0265622	0.0177309	GSTO1/ODC1/PRNP/CCND2/SLC1A5/NFIL3/LIF/SPP1/RGS16

### Sheet: up unc_lccc
Description	GeneRatio	BgRatio	pvalue	p.adjust	qvalue	geneID
Lim.et.al.2010.Conserved.aMaSC_BCR.2010_PMID.20346151	31/113	488/19982	3.67367e-24	9.47807e-22	5.95521e-22	GYPC/TPM2/GEM/TAGLN/CSRP2/CLMP/PRNP/DKK3/NRP2/ICAM1/COL17A1/BAG3/CCND2/SLC1A5/NXN/IL6/KRT14/CAV1/APOE/CDKN1A/CTNNAL1/ACTG2/LGALS1/TINAGL1/CRYAB/FAT1/VSNL1/CPNE8/ACTA2/EPAS1/KRT5
Pfefferle2012_MaSC_Adam_PMID.25575446	17/113	180/19982	2.35021e-16	3.03177e-14	1.9049e-14	FAM129A/PRNP/HBEGF/GPC1/DKK3/NRP2/COL17A1/KRT14/SERPINB5/CTNNAL1/ACTG2/TUBB2B/TINAGL1/ANO1/AGPAT5/GCLM/KRT5
Tcell_EXH_Memory_CD8_T_cell_a_vs_Naive_CD8_T_cell_Metagene_3_Science.2016_PMID.27789795	13/113	141/19982	1.28928e-12	1.10878e-10	6.96665e-11	SOD2/SQSTM1/GEM/SPRY2/TNFAIP3/HMOX1/ICAM1/IFRD1/NFIL3/CDKN1A/KDM6B/MAP2K3/GADD45A
MDSC_Neutrophil_Youn_J_Leukoc_Biol.2012_PMID.21954284	8/113	29/19982	3.16237e-12	2.03973e-10	1.28159e-10	MT2A/SOD2/ICAM1/CCND2/MMP14/IL6/SPP1/CXCL1
MDSC_tumor_MO_Schlecker_J.Immunol.2012_PMID.23152559	12/113	129/19982	8.86312e-12	4.57337e-10	2.87352e-10	SLC2A1/HMOX1/DDIT3/MMP14/CDKN1A/ZFP36/VEGFA/EGR1/SPP1/CXCL1/GADD45A/RGS16
UNC_HS_Red8_BMC.Med.Genomics.2011_PMID.21214954	17/113	358/19982	1.83572e-11	7.89361e-10	4.95967e-10	MT1E/MT1X/TPM2/CSRP2/SPRY2/COL17A1/SLC43A3/KRT14/IFRD1/SERPINB5/ACTG2/KRT17/CRYAB/FAT1/CXCL1/KRT5/CCNL1
MDACC.FNA.2_J.Clin.Oncol.2010_PMID.20805453	12/113	167/19982	1.8582e-10	6.37752e-09	4.00709e-09	TPM2/GEM/TAGLN/DKK3/KRT14/CAV1/PLAU/ZFP36/EGR1/ACTA2/EPAS1/FOS
Lim2010_MaSC_Adam_PMID.25575446	17/113	417/19982	1.97752e-10	6.37752e-09	4.00709e-09	TPM2/TAGLN/FAM129A/ICAM1/COL17A1/NXN/KRT14/APOE/CTNNAL1/ACTG2/KRT17/TINAGL1/VSNL1/CPNE8/ACTA2/EPAS1/KRT5
Mature_Luminal_Down_Nat.Med.2009_PMID.19648928	13/113	245/19982	1.33455e-09	3.82571e-08	2.40375e-08	MT1X/GYPC/ODC1/FAM129A/DKK3/SLC39A14/SLC43A3/APOE/IFI16/CRYAB/TNFAIP6/VSNL1/AKR1B1
BASAL_Cluster_BMC.Med.Genomics.2011_PMID.21214954	8/113	63/19982	2.43362e-09	5.86102e-08	3.68257e-08	PRNP/COL17A1/KRT14/SERPINB5/ACTG2/KRT17/CRYAB/KRT5
aMaSC_HsEnriched_BCR.2015_PMID.25575446	10/113	127/19982	2.68475e-09	5.86102e-08	3.68257e-08	MT1G/TAGLN/DKK3/KIF1A/SERPINB5/ACTG2/SFN/ANO1/SPP1/PRMT1
MM_Squamous.like_Genome.Biol.2013_PMID.24220145	12/113	211/19982	2.72606e-09	5.86102e-08	3.68257e-08	GSTO1/HBEGF/COL17A1/TNC/C2orf54/IL6/KRT14/SERPINB5/CDKN1A/KRT17/CXCL1/KRT5
TCGA.BRCA.1198_immune_FOS_JUN_IL6_Cell.2015_PMID.26451490	5/113	14/19982	1.01691e-08	1.87608e-07	1.17877e-07	HBEGF/IL6/ZFP36/EGR1/SOCS3
UNC_HS_Red18_BMC.Med.Genomics.2011_PMID.21214954	11/113	189/19982	1.01803e-08	1.87608e-07	1.17877e-07	MT1X/SPRY2/COL17A1/TNC/KRT14/SERPINB5/ACTG2/KRT17/ANO1/EGR1/KRT5
UNC_HS_Green12_BMC.Med.Genomics.2011_PMID.21214954	13/113	315/19982	2.71286e-08	4.66612e-07	2.93179e-07	MT1X/HIVEP2/KRT14/IFRD1/NFIL3/SERPINB5/ACTG2/KRT17/CRYAB/FAT1/CXCL1/CXCL8/KRT5
GSEA_GP15_EGF_signailng.r=0.936_NAGASHIMA_EGF_SIGNALING_UP	7/113	58/19982	3.63347e-08	5.53827e-07	3.47978e-07	GEM/HBEGF/KDM6B/LIF/ZFP36/EGR1/FOS
GSEA_GP4_MES_ECM.r=0.954_PerouLab_HS_Red7_BMC_Med_Genomics_2011_PMID.21214954	14/113	386/19982	3.86391e-08	5.53827e-07	3.47978e-07	FTL/TAGLN/DKK3/SLC39A14/MMP14/NXN/CAV1/UCHL1/PLAU/LGALS1/TNFAIP6/SPP1/AKR1B1/RGS16
UNC_HS_Red7_BMC.Med.Genomics.2011_PMID.21214954	14/113	386/19982	3.86391e-08	5.53827e-07	3.47978e-07	FTL/TAGLN/DKK3/SLC39A14/MMP14/NXN/CAV1/UCHL1/PLAU/LGALS1/TNFAIP6/SPP1/AKR1B1/RGS16
MDSC_tumor_Schlecker_J.Immunol.2012_PMID.23152559	11/113	218/19982	4.44522e-08	6.03613e-07	3.79259e-07	HMOX1/ICAM1/SLC39A14/MMP14/CDKN1A/PLAU/SFN/EGR1/SPP1/CXCL1/SPAG9
Lim2009_MaSC_Adam_PMID.25575446	10/113	185/19982	9.87445e-08	1.2738e-06	8.0035e-07	TAGLN/GPC1/DKK3/NRP2/COL17A1/KRT14/SERPINB5/ACTG2/TINAGL1/KRT5
UNC_HS_Red24_BMC.Med.Genomics.2011_PMID.21214954	6/113	52/19982	4.71281e-07	5.6113e-06	3.52566e-06	GEM/HBEGF/IL6/ZFP36/EGR1/FOS
Duke_Module18_ras_Mike_PMID.20335537	9/113	168/19982	4.78483e-07	5.6113e-06	3.52566e-06	MT2A/MT1E/MT1X/ODC1/SPRY2/HBEGF/NXT1/CXCL1/CXCL8
Tcell_EXH_Exhausted_CD8_T_cell_vs_Naive_CD8_T_cell_Metagene_1_Science.2016_PMID.27789795	8/113	127/19982	6.24359e-07	7.00368e-06	4.40052e-06	SOD2/GEM/TNFAIP3/NFIL3/CDKN1A/IFI16/EGR1/RGS16
MM_p53null.Basal_Genome.Biol.2013_PMID.24220145	10/113	229/19982	7.11606e-07	7.64976e-06	4.80646e-06	FAM129A/GPC1/ICAM1/COL17A1/CCND2/ANKRD10/KRT17/CPNE8/PRMT1/KRT5
Duke_Module22_tnfa_Mike_PMID.20335537	6/113	57/19982	8.20981e-07	8.47253e-06	5.32342e-06	MT1X/TNFAIP3/HIVEP2/TNFAIP6/CXCL1/CXCL8
PIK3CA.Hutti_Cancer.Res.2012_PMID.22552288	9/113	183/19982	9.80517e-07	9.72974e-06	6.11334e-06	ODC1/HMOX1/IL6/WTAP/ACTG2/INSIG1/TNFAIP6/CXCL1/CXCL8
TCGA.BRCA.1198_BASAL_Cell.2015_PMID.26451490	7/113	97/19982	1.29524e-06	1.23767e-05	7.7765e-06	KRT14/SERPINB5/ACTG2/KRT17/CRYAB/CXCL1/KRT5
Taube_EMT_down_PNAS.2010_PMID.20713713	13/113	447/19982	1.48852e-06	1.37156e-05	8.61774e-06	HBEGF/CCND2/KRT14/SERPINB5/NFKB1/ZFP36/KRT17/SFN/AGPAT5/VSNL1/GADD45A/GCLM/KRT5
FOS_JUN_Cluster_BMC.Med.Genomics.2011_PMID.21214954	4/113	16/19982	1.67448e-06	1.48971e-05	9.36004e-06	GEM/ZFP36/EGR1/FOS
UNC_MM_Red20_BMC.Med.Genomics.2011_PMID.21214954	8/113	155/19982	2.81046e-06	2.417e-05	1.51863e-05	COL17A1/C2orf54/MMP14/KRT14/CDKN1A/KRT17/SFN/KRT5
EMT_DOWN_Weingberg_PNAS.2010_PMID.20713713	8/113	158/19982	3.24215e-06	2.69831e-05	1.69539e-05	HBEGF/COL17A1/CCND2/KRT14/UCHL1/KRT17/VSNL1/KRT5
UNC_HS_Green9_BMC.Med.Genomics.2011_PMID.21214954	8/113	162/19982	3.90431e-06	3.14785e-05	1.97784e-05	TAGLN/DKK3/MMP14/PLAU/LGALS1/TNFAIP6/SPP1/RGS16
UNC_MM_Green15_BMC.Med.Genomics.2011_PMID.21214954	9/113	218/19982	4.15249e-06	3.24649e-05	2.03982e-05	MT2A/FTL/PRNP/GPC1/KRT14/LGALS1/TINAGL1/CPNE8/GADD45A
MM_Claudinlow_Genome.Biol.2013_PMID.24220145	9/113	231/19982	6.64304e-06	5.0409e-05	3.16727e-05	GYPC/GEM/CSRP2/CLMP/TNC/MMP14/IL6/LGALS1/TNFAIP6
Keller2012_CD10_Adam_PMID.25575446	7/113	132/19982	1.01022e-05	7.44679e-05	4.67893e-05	SLC2A1/COL17A1/NXN/KRT14/NFIL3/VEGFA/SPAG9
Stingl_Day7_Downregulated_Nat.Cell.Biol.2014_PMID.25173976	8/113	186/19982	1.07853e-05	7.72948e-05	4.85655e-05	TAGLN/FAM129A/HMOX1/DDIT3/APOE/ACTG2/VEGFA/ACTA2
UNC_HS_Green21_BMC.Med.Genomics.2011_PMID.21214954	6/113	96/19982	1.75401e-05	0.000122307	7.68472e-05	KRT14/SERPINB5/ACTG2/KRT17/SFN/KRT5
UNC_HS_Green6_BMC.Med.Genomics.2011_PMID.21214954	11/113	407/19982	1.9785e-05	0.00013433	8.44015e-05	SOD2/FTL/TNFAIP3/HMOX1/ICAM1/APOE/IL32/IFI16/SPP1/BST2/CXCL8
aMaSC_HsEnriched_Refined1_BCR.2015_PMID.25575446	3/113	11/19982	2.81117e-05	0.00018597	0.000116848	TAGLN/DKK3/ACTG2
GSEA_GP12_Hypoxia_glycolosis.r=0.939_SEMENZA_HIF1_TARGETS	4/113	36/19982	4.96686e-05	0.000320362	0.000201288	SLC2A1/HMOX1/CDKN1A/VEGFA
UNC_HS_Red10_BMC.Med.Genomics.2011_PMID.21214954	8/113	235/19982	5.75394e-05	0.000359016	0.000225575	GEM/FAM129A/IL6/CAV1/ZFP36/CRYAB/EGR1/FOS
Fibromatosis_Lab.Invest.2008_PMID.18414401	7/113	174/19982	5.9836e-05	0.000359016	0.000225575	GEM/CSRP2/DKK3/NRP2/PLAU/EGR1/SOCS3
UNC_HS_Green20_BMC.Med.Genomics.2011_PMID.21214954	7/113	174/19982	5.9836e-05	0.000359016	0.000225575	FTL/HMOX1/UCHL1/PLAU/LGALS1/SPP1/RGS16
Down_regulated_upon_N_RAS_repression_Cell Rep.2015_PMID.26166574	6/113	120/19982	6.1925e-05	0.000363106	0.000228145	FAM129A/TNFAIP3/LIF/SFN/VEGFA/CXCL8
UNC_MM_Red25_BMC.Med.Genomics.2011_PMID.21214954	6/113	121/19982	6.48587e-05	0.000371857	0.000233643	COL17A1/CCND2/C2orf54/KRT14/ANKRD10/KRT5
MK14_K17_BMC.Med.Genomics.2011_PMID.21214954	4/113	40/19982	7.57297e-05	0.000424745	0.000266873	C2orf54/KRT14/KRT17/SFN
Shipitsin_CD44_A_Cancer.Cell.2007_PMID.17349583	4/113	41/19982	8.35523e-05	0.000458649	0.000288176	MT2A/FTL/MMP14/SPP1
Up_regulated_upon_N_RAS_repression_Cell Rep.2015_PMID.26166574	6/113	132/19982	0.000105073	0.000564768	0.000354852	TAGLN/HMOX1/NEAT1/KRT14/ACTG2/KRT17
MIR_200c_Induced_ONCO.2015_PMID.25746005	11/113	491/19982	0.000107441	0.00056571	0.000355444	SQSTM1/FAM129A/ICAM1/KRT14/CAV1/SERPINB5/CDKN1A/IFI16/KRT17/SFN/CRYAB
Duke_Module20_stat3_Mike_PMID.20335537	5/113	85/19982	0.00012107	0.00062472	0.000392521	NFIL3/ZFP36/MAP2K3/SFN/SOCS3
UNC_MM_Green20_BMC.Med.Genomics.2011_PMID.21214954	7/113	204/19982	0.000161505	0.000817025	0.000513349	GYPC/GSTO1/DKK3/CCND2/MMP14/FAM126A/CPNE8
Wahl_aMaSC_Signature_Cell.Stem.Cell.2012_PMID.22305568	7/113	207/19982	0.000176689	0.000876651	0.000550813	TPM2/HMOX1/COL17A1/CPNE8/BST2/GCLM/KRT5
MBASAL_BMC.Med.Genomics.2011_PMID.21214954	4/113	54/19982	0.000246585	0.00119796	0.000752699	GPC1/COL17A1/CCND2/KRT5
TNBC_Clinically_Relevant_Poor.26_BCR.2011_PMID.21978456	3/113	22/19982	0.000250737	0.00119796	0.000752699	TPM2/SPP1/CXCL8
GSEA_GP16_Protein_kinase_signailng_MAPKs.r=0.885_REGULATION_OF_KINASE_ACTIVITY	6/113	157/19982	0.000270371	0.00126829	0.000796883	FGF2/CCND2/MAP2K3/SFN/SERTAD1/GADD45A
MM_Class8_Genome.Biol.2013_PMID.24220145	4/113	56/19982	0.000283905	0.00130799	0.00082183	HBEGF/CDKN1A/SPP1/GADD45A
Luminal_Progenitor_Down_Nat.Med.2009_PMID.19648928	6/113	164/19982	0.000341648	0.00153265	0.000962988	SLC2A1/CDKN1A/CTNNAL1/BST2/SERTAD1/EPAS1
MM_Wnt1.Early_Genome.Biol.2013_PMID.24220145	7/113	231/19982	0.000344549	0.00153265	0.000962988	COL17A1/C2orf54/MMP14/KRT14/CDKN1A/CPNE8/KRT5
IMMUNE_Bindea_Cell_Normal_mucosa_Immunity.2013_PMID.24138885	3/113	32/19982	0.000775014	0.00338904	0.00212939	TAGLN/CAV1/ACTG2
UNC_MM_Green9_BMC.Med.Genomics.2011_PMID.21214954	8/113	356/19982	0.000947082	0.00407245	0.00255878	C2orf54/KRT14/SERPINB5/INSIG1/KRT17/SFN/ANO1/FAT1
YALE_PIK3CA_Pathway_Ann.Oncol.2017_PMID.28177460	9/113	457/19982	0.00115806	0.00489802	0.0030775	FGF2/IL6/CDKN1A/NFKB1/PLAU/TINAGL1/FAT1/FOS/SOCS3
IMMUNE_Bindea_Cell_SW480_cancer_cells_Immunity.2013_PMID.24138885	3/113	37/19982	0.00118941	0.00494947	0.00310983	SLC1A5/VSNL1/KRT5
GSEA_HDAC_TARGETS_DN_HELLER	7/113	290/19982	0.00131483	0.00538456	0.0033832	GSTO1/HMOX1/BAG3/DDIT3/CCND2/HSPD1/GADD45A
GSEA_GP6_Squamous_differentiation_development.r=0.902_RICKMAN_TUMOR_DIFFERENTIATED_WELL_VS_POORLY_DN	8/113	381/19982	0.00145902	0.00588167	0.00369554	SLC2A1/HBEGF/KRT14/CDKN1A/FAM126A/KRT17/SFN/KRT5
MM_Myc.2012_Genome.Biol.2013_PMID.24220145	6/113	228/19982	0.00189281	0.007513	0.00472053	MT2A/ODC1/SLC1A5/LYAR/NCL/HSPD1
VEGF_13genes_BMC.Med.2009_PMID.19291283	2/113	13/19982	0.00237381	0.00927945	0.00583042	UCHL1/VEGFA
Tumour_hypoxia_causes_DNA_hypermethylation_by_reducing_TET_activity_Nature.2016_PMID.27533040	2/113	14/19982	0.00275924	0.0106251	0.00667593	SLC2A1/VEGFA
STAT3_Basal_Horvath_SHORT_PNAS.2014_PMID.25139989	3/113	53/19982	0.0033585	0.0127425	0.00800633	GYPC/ICAM1/IL32
Duke_Module05_egfr_Mike_PMID.20335537	6/113	281/19982	0.00528468	0.0197601	0.0124156	SLC2A1/ZFP36/SFN/VEGFA/GADD45A/CCNL1
Inflammatory_Breast_Cancer_491_IBC_CCR.2013_PMID.23396049	5/113	199/19982	0.00549102	0.0202383	0.0127161	TNFAIP3/TXN/IFI16/HSP90B1/SPAG9
TCGA.BRCA.1198_IL8_CCL_Cell.2015_PMID.26451490	2/113	21/19982	0.00620526	0.0225487	0.0141677	SPP1/CXCL8
MIR_200c_Repressed_ONCO.2015_PMID.25746005	6/113	300/19982	0.00720706	0.0258253	0.0162264	GYPC/SLC30A1/DKK3/TNFAIP6/ACTA2/NASP
TNBC_Clinically_Relevant_Good.230_BCR.2011_PMID.21978456	5/113	216/19982	0.00770458	0.0272204	0.017103	TPM2/BAG3/PLAU/SPP1/CXCL8
MM_Myoepithelioma.like_Genome.Biol.2013_PMID.24220145	5/113	217/19982	0.00785153	0.0272204	0.017103	GEM/TAGLN/FAM129A/COL17A1/EPAS1
Duke_Module09_hypoxia_Mike_PMID.20335537	3/113	72/19982	0.00791291	0.0272204	0.017103	IFRD1/VEGFA/FOS
GSEA_GP20_TAL1_Leukemia_erythropoiesis.r=0.935_GNF2_TAL1	3/113	73/19982	0.00821854	0.0278998	0.0175298	GYPC/MAP2K3/GCLM
Tcell_EXH_Memory_CD8_T_cell_a_vs_Naive_CD8_T_cell_Metagene_1_Science.2016_PMID.27789795	3/113	74/19982	0.00853104	0.0285845	0.0179601	GSTO1/ODC1/LGALS1
Duke_Module02_akt_Mike_PMID.20335537	3/113	77/19982	0.00951011	0.0314565	0.0197646	FTL/INSIG1/FOS
Bcell_IL10_MINUS_LIN_J_Immunol.2014_PMID.25080484	2/113	27/19982	0.0101454	0.0323149	0.020304	IL6/SOCS3
IMMUNE_Bindea_Cell_Th1_cells_Immunity.2013_PMID.24138885	2/113	27/19982	0.0101454	0.0323149	0.020304	HBEGF/BST2
MFGFR2_BMC.Med.Genomics.2011_PMID.21214954	2/113	27/19982	0.0101454	0.0323149	0.020304	CPNE8/GCLM
SAM_DOWN_FDR.1_wo_Prolif_cluster_TCGA_WHIM11_GFP_Luc_Ctrl_vs_BLU_2nd_exp	7/113	423/19982	0.0102757	0.0323309	0.020314	SLC2A1/NFIL3/SERPINB5/AGPAT5/CXCL1/EPAS1/RGS16
Duke_Module13_myc_Mike_PMID.20335537	6/113	326/19982	0.0105983	0.032944	0.0206992	ODC1/SLC43A3/NCL/HSPD1/AGPAT5/PRMT1
UNC_HS_Green15_BMC.Med.Genomics.2011_PMID.21214954	6/113	327/19982	0.0107479	0.0330115	0.0207416	TAGLN/SLC1A5/WTAP/NFKB1/CXCL8/SPAG9
Early_Relapse_ER.Pos_33_JAMA.2011_PMID.21558518	2/113	28/19982	0.0108858	0.0330415	0.0207605	HBEGF/SLC43A3
STAT3_Basal_Horvath_PNAS.2014_PMID.25139989	3/113	83/19982	0.0116579	0.0345717	0.0217219	GYPC/ICAM1/IL32
UNC_HS_Red21_BMC.Med.Genomics.2011_PMID.21214954	3/113	83/19982	0.0116579	0.0345717	0.0217219	DKK3/PLAU/LGALS1
Tcell_EXH_Effector_CD8_T_cell_at_day_8_p.i_Armstrong_vs_Naive_CD8_T_cell_Metagene_1_Science.2016_PMID.27789795	4/113	159/19982	0.0127187	0.0372889	0.0234292	GEM/FAM129A/NFIL3/LGALS1
8p22_Amplicon_BMC.Med.Genomics.2011_PMID.21214954	2/113	31/19982	0.0132447	0.0383948	0.024124	SLC39A14/AGPAT5
LOBULAR_TCGA_SUBTYPE_Reactive_like_Cell.2015_PMID.26451490	2/113	33/19982	0.0149294	0.0427976	0.0268904	COL17A1/CRYAB
UNC_MM_Red23_BMC.Med.Genomics.2011_PMID.21214954	5/113	256/19982	0.0152163	0.0431406	0.0271059	SQSTM1/SLC2A1/PRNP/HMOX1/ZFP36
UNC_MUnknown_34_BMC.Med.Genomics.2011_PMID.21214954	2/113	34/19982	0.0158045	0.0443214	0.0278478	ACTG2/ACTA2
JANES_Oscillation_JUND_KRT5_Nat.Cell.Biol.2014_PMID.24658685	2/113	35/19982	0.0167011	0.0463322	0.0291112	CDKN1A/KRT5

### Sheet: down
gene	p_val	avg_log2FC	pct.1	pct.2	p_val_adj	expr_min	expr_mean	expr_max
MT-CO3	5.31401e-53	-0.794634	0.954	0.989	1.25862e-48	0	1.92165	5.07996
MT-CO1	4.84422e-51	-0.57652	0.977	0.994	1.14735e-46	0	2.43365	5.30787
MT-ATP6	4.70208e-49	-0.747822	0.951	0.99	1.11369e-44	0	2.15441	5.7924
MT-ND4	2.67225e-43	-0.598057	0.942	0.984	6.32922e-39	0	1.88181	5.03374
KRT19	4.35909e-41	-0.950034	0.385	0.678	1.03245e-36	-0.891359	0.567634	5.12868
MT-ND1	2.93908e-39	-0.635954	0.92	0.965	6.9612e-35	0	1.66576	4.89888
AZGP1	3.75339e-37	-0.790479	0.307	0.598	8.8899e-33	-0.855459	0.371614	3.56071
CD24	1.46789e-35	-0.790386	0.439	0.703	3.4767e-31	-0.585076	0.550699	4.06216
KRT18	4.63827e-35	-0.93891	0.601	0.787	1.09858e-30	-0.858938	0.75828	3.53289
KRT8	3.91137e-31	-0.749735	0.736	0.848	9.26408e-27	-0.483663	0.790694	3.14193
S100A6	1.0642e-30	-0.569779	0.954	0.979	2.52057e-26	0	2.56258	6.46154
MT-CYB	1.08574e-29	-0.491496	0.954	0.982	2.57158e-25	0	1.96061	5.27124
ANKRD30A	6.94738e-29	-0.465222	0.079	0.32	1.64549e-24	0	0.0700917	2.37312
MGP	1.84932e-28	-0.435162	0.53	0.699	4.38011e-24	-0.681508	0.662275	5.8353
WFDC2	4.17652e-25	-0.537098	0.731	0.863	9.89209e-21	-0.539595	1.05283	4.67959
MT-ND5	6.74935e-24	-0.496648	0.744	0.862	1.59858e-19	0	0.840235	3.95984
MT-ND2	2.56914e-22	-0.402622	0.926	0.985	6.08502e-18	0	1.70464	4.50609
MT-ND3	2.77047e-22	-0.553853	0.945	0.91	6.56186e-18	0	2.14764	5.24606
MT-ND4L	8.82387e-22	-0.506104	0.709	0.806	2.08993e-17	0	0.70221	3.13604
MUCL1	1.60652e-19	-0.625655	0.08	0.315	3.80504e-15	-0.376976	0.0606729	1.99324
FXYD3	3.61183e-18	-0.544191	0.284	0.458	8.55461e-14	-0.626155	0.165195	1.73186
CALM2	1.04505e-17	-0.420929	0.92	0.945	2.47521e-13	0	1.60877	3.96822
MT-CO2	4.63911e-17	-0.328944	0.976	0.99	1.09877e-12	0	2.50187	5.44228
TMSB4X	1.26166e-16	-0.401572	0.964	0.974	2.98825e-12	0	2.09585	4.30579
SAT1	1.92282e-16	-0.473814	0.971	0.98	4.55419e-12	0	2.28563	5.25975
TGM2	3.20409e-16	-0.652892	0.135	0.297	7.5889e-12	0	0.115608	2.05073
CCND1	1.15101e-15	-0.495573	0.466	0.604	2.72618e-11	0	0.412187	2.39551
ALDH1A3	1.27136e-15	-0.300877	0.263	0.472	3.01122e-11	-0.601284	0.157745	2.53555
TNFRSF11B	1.03017e-14	-0.530297	0.117	0.26	2.43997e-10	-0.247328	0.0826262	2.33237
MUC1	1.25463e-14	-0.405945	0.123	0.275	2.9716e-10	-0.061948	0.0820506	1.77467
PRSS23	2.55111e-14	-0.481275	0.358	0.519	6.04231e-10	0	0.331969	2.84534
RPL22	5.03511e-14	-0.305572	0.977	0.959	1.19257e-09	0	2.50642	3.94168
ATP1B1	7.60581e-14	-0.290358	0.516	0.696	1.80144e-09	-0.153155	0.475687	3.01963
TMSB10	9.09071e-14	-0.266216	0.994	0.99	2.15313e-09	0	2.98918	4.74168
KRT15	2.86886e-13	-0.461496	0.226	0.369	6.7949e-09	-0.572845	0.165948	2.74809
USP53	4.27419e-13	-0.384912	0.633	0.721	1.01234e-08	-0.58168	0.59044	3.39652
ACTG1	7.51395e-13	-0.270321	0.974	0.99	1.77968e-08	0	2.56346	5.07184
MT-ND6	1.03408e-12	-0.404463	0.399	0.54	2.44922e-08	-0.474747	0.273878	2.06074
S100A9	2.66074e-12	-0.735069	0.454	0.612	6.30196e-08	-0.421997	0.648183	5.60162
VAMP8	2.68512e-12	-0.52811	0.718	0.754	6.3597e-08	0	0.816982	2.79238
KRT16	3.13497e-12	-0.380963	0.276	0.442	7.42518e-08	-0.0834717	0.231243	3.38023
DSC2	3.26326e-12	-0.576159	0.507	0.58	7.72903e-08	-0.533426	0.381324	2.33237
PTGR1	3.31131e-12	-0.435883	0.314	0.46	7.84284e-08	0	0.222829	2.19982
PERP	4.58984e-12	-0.340498	0.868	0.888	1.0871e-07	-0.317179	1.17043	3.46773
CARHSP1	5.19919e-12	-0.397159	0.595	0.693	1.23143e-07	0	0.558004	3.02497
EZR	1.49213e-11	-0.396781	0.765	0.799	3.53412e-07	0	0.811249	2.95108
COX4I1	1.97435e-11	-0.373892	0.909	0.871	4.67626e-07	0	1.7321	3.33999
S100A14	2.04693e-11	-0.320656	0.704	0.789	4.84815e-07	-0.50544	0.889892	3.79597
IDH2	2.13359e-11	-0.277399	0.164	0.3	5.05341e-07	0	0.0837025	1.64362
RBM47	3.56333e-11	-0.348362	0.165	0.296	8.43975e-07	-0.0620484	0.114215	2.35652
GNAS	3.97046e-11	-0.306094	0.961	0.934	9.40404e-07	0	1.82457	3.44437
CLDN4	8.14503e-11	-0.488707	0.555	0.621	1.92915e-06	-0.621573	0.805007	5.24002
TC2N	1.26064e-10	-0.371812	0.219	0.35	2.98583e-06	-0.178828	0.128815	1.86524
SLPI	1.58515e-10	-0.464172	0.229	0.37	3.75443e-06	-0.429215	0.271278	3.51985
SMIM14	1.82157e-10	-0.417343	0.267	0.384	4.31438e-06	-0.230904	0.164326	2.02623
SERF2	1.88041e-10	-0.294347	0.961	0.947	4.45375e-06	0	1.90687	3.64419
CAST	1.97556e-10	-0.308711	0.806	0.808	4.67911e-06	-0.586941	0.817323	2.59371
TBX3	2.20012e-10	-0.27103	0.525	0.678	5.21098e-06	0	0.443605	2.49344
CRYBG1	5.77072e-10	-0.363631	0.208	0.327	1.36679e-05	-0.110491	0.122597	1.73186
CLIC1	7.14208e-10	-0.431799	0.942	0.873	1.6916e-05	0	1.85276	3.77561
SPINT2	1.83399e-09	-0.472431	0.862	0.818	4.34381e-05	-0.245481	1.24059	3.24095
TNFSF10	1.99366e-09	-0.345534	0.308	0.432	4.72199e-05	0	0.210968	2.1638
CCK	2.16185e-09	-0.337961	0.191	0.315	5.12035e-05	0	0.147833	2.40945
ELF3	2.16577e-09	-0.446272	0.578	0.624	5.12963e-05	-0.427121	0.61778	3.76818
MYL12B	2.76066e-09	-0.262409	0.983	0.982	6.53863e-05	0	2.61596	4.54195
GLRX	2.83854e-09	-0.299401	0.225	0.348	6.72309e-05	-0.367111	0.176896	2.42876
KYNU	4.00946e-09	-0.347898	0.161	0.272	9.49642e-05	-0.279405	0.108897	2.17657
LMNA	4.13594e-09	-0.288148	0.873	0.846	9.79598e-05	-0.0153827	1.26012	3.72863
TCIM	4.96707e-09	-0.347615	0.372	0.482	0.000117645	0	0.418609	4.32692
YWHAZ	8.79336e-09	-0.254426	0.915	0.927	0.000208271	0	1.3917	2.82946
REEP5	1.83435e-08	-0.482543	0.844	0.787	0.000434467	0	1.29093	3.22096
ANKRD36C	3.54279e-08	-0.32874	0.155	0.261	0.000839111	0	0.106604	2.07332
LYPD3	5.69966e-08	-0.518353	0.288	0.375	0.00134997	0	0.222567	2.70494
GPX4	6.39376e-08	-0.390962	0.824	0.808	0.00151436	0	1.08991	2.95293
TSPO	1.22297e-07	-0.321593	0.728	0.789	0.00289661	0	0.892458	2.59371
MAL2	2.41788e-07	-0.464692	0.554	0.578	0.00572676	0	0.476623	2.66155

### Sheet: down h
Description	GeneRatio	BgRatio	pvalue	p.adjust	qvalue	geneID
HALLMARK_ESTROGEN_RESPONSE_EARLY	9/42	200/4386	8.55393e-05	0.00299388	0.00279128	KRT19/KRT18/KRT8/TGM2/CCND1/MUC1/PRSS23/KRT15/ELF3
HALLMARK_ANDROGEN_RESPONSE	6/42	101/4386	0.000344215	0.00602376	0.00561614	KRT19/AZGP1/KRT8/SAT1/CCND1/ALDH1A3
HALLMARK_APOPTOSIS	7/42	161/4386	0.000718891	0.00838706	0.00781951	KRT18/SAT1/CCND1/TNFSF10/LMNA/GPX4/TSPO

### Sheet: down unc_lccc
Description	GeneRatio	BgRatio	pvalue	p.adjust	qvalue	geneID
GATA3.induced.genes_JCO.2006_PMID.16505416	21/64	277/19982	1.06987e-23	1.84018e-21	1.10365e-21	KRT19/CD24/KRT18/KRT8/S100A6/FXYD3/ALDH1A3/ATP1B1/KRT15/S100A9/VAMP8/S100A14/RBM47/CLDN4/TC2N/SPINT2/ELF3/KYNU/LMNA/LYPD3/MAL2
UNC_MM_Green9_BMC.Med.Genomics.2011_PMID.21214954	13/64	356/19982	8.4855e-11	7.29753e-09	4.37673e-09	KRT19/KRT18/WFDC2/ATP1B1/PERP/EZR/RBM47/CLDN4/CRYBG1/SPINT2/ELF3/LYPD3/MAL2
Claudin_Low_Genome.Biol.2007_PMID.17493263	11/64	244/19982	3.02117e-10	1.73214e-08	1.03886e-08	KRT19/AZGP1/KRT18/FXYD3/MUC1/PERP/S100A14/CLDN4/SPINT2/ELF3/MAL2
EMT_DOWN_Weingberg_PNAS.2010_PMID.20713713	9/64	158/19982	1.8253e-09	7.84878e-08	4.70735e-08	KRT18/ALDH1A3/KRT15/KRT16/DSC2/PERP/S100A14/SLPI/SPINT2
Stromal_Down_Nat.Med.2009_PMID.19648928	11/64	347/19982	1.20912e-08	4.15938e-07	2.49461e-07	KRT8/ACTG1/VAMP8/KRT16/DSC2/PERP/EZR/S100A14/SPINT2/TSPO/MAL2
Claudin_Low_29_Cancer.Res.2009_PMID.19435916	5/64	26/19982	1.79491e-08	5.1454e-07	3.08598e-07	FXYD3/CLDN4/SPINT2/ELF3/MAL2
Pfefferle2012_LumProg_Adam_PMID.25575446	8/64	180/19982	1.06805e-07	2.62436e-06	1.57397e-06	WFDC2/ALDH1A3/TNFRSF11B/KRT15/S100A9/SLPI/GLRX/KYNU
MIR_200c_Induced_ONCO.2015_PMID.25746005	11/64	491/19982	4.04791e-07	8.06716e-06	4.83832e-06	WFDC2/SAT1/TGM2/USP53/VAMP8/PERP/S100A14/CLDN4/CAST/CRYBG1/ELF3
UNC_HS_Red12_BMC.Med.Genomics.2011_PMID.21214954	9/64	297/19982	4.22119e-07	8.06716e-06	4.83832e-06	TMSB10/S100A9/S100A14/IDH2/SLPI/SERF2/SPINT2/TNFSF10/KYNU
Tcell_EXH_Exhausted_CD8_T_cell_vs_Naive_CD8_T_cell_Metagene_3_Science.2016_PMID.27789795	7/64	151/19982	5.30145e-07	9.11849e-06	5.46886e-06	S100A6/PERP/CARHSP1/RBM47/CRYBG1/GLRX/REEP5
UNC_MM_Red20_BMC.Med.Genomics.2011_PMID.21214954	7/64	155/19982	6.32611e-07	9.63437e-06	5.77826e-06	S100A6/MGP/WFDC2/ALDH1A3/DSC2/PERP/LYPD3
UNC_HS_Green8_BMC.Med.Genomics.2011_PMID.21214954	9/64	314/19982	6.72165e-07	9.63437e-06	5.77826e-06	KRT19/AZGP1/KRT18/CCND1/MUC1/PRSS23/RBM47/TBX3/REEP5
Tcell_EXH_Effector_CD8_T_cell_at_day_8_p.i_Armstrong_vs_Naive_CD8_T_cell_Metagene_1_Science.2016_PMID.27789795	7/64	159/19982	7.51229e-07	9.93934e-06	5.96117e-06	S100A6/S100A9/CARHSP1/RBM47/CRYBG1/GLRX/REEP5
LumProg_HsEnriched_BCR.2015_PMID.25575446	7/64	168/19982	1.08777e-06	1.33641e-05	8.01517e-06	WFDC2/ALDH1A3/RPL22/KRT15/S100A9/SLPI/GLRX
MM_Squamous.like_Genome.Biol.2013_PMID.24220145	7/64	211/19982	4.94275e-06	5.66768e-05	3.39922e-05	S100A6/S100A9/KRT16/DSC2/PTGR1/PERP/CAST
GSEA_RESPONSE_TO_ANDROGEN_UP_NELSON	5/64	86/19982	8.19857e-06	8.81347e-05	5.28592e-05	KRT19/AZGP1/KRT8/SAT1/ALDH1A3
Taube_EMT_down_PNAS.2010_PMID.20713713	9/64	447/19982	1.19848e-05	0.000121258	7.27254e-05	KRT18/KRT8/VAMP8/S100A14/RBM47/CAST/SPINT2/TNFSF10/YWHAZ
Shehata2012_ALDHpos_Adam_PMID.25575446	7/64	258/19982	1.82936e-05	0.000174806	0.000104841	WFDC2/ALDH1A3/TNFRSF11B/KRT15/S100A9/SLPI/KYNU
Murat_G24_J.Clin.Oncol.2008_PMID.18565887	4/64	79/19982	0.000120075	0.001087	0.000651932	S100A9/VAMP8/CRYBG1/KYNU
S100A9_A8_BMC.Med.Genomics.2011_PMID.21214954	3/64	31/19982	0.000132116	0.0011362	0.00068144	S100A9/SLPI/KYNU
GSEA_GP6_Squamous_differentiation_development.r=0.902_RICKMAN_TUMOR_DIFFERENTIATED_WELL_VS_POORLY_DN	7/64	381/19982	0.000211558	0.00173276	0.00103923	S100A6/TMSB10/KRT16/PERP/CARHSP1/EZR/REEP5
UNC_HS_Green21_BMC.Med.Genomics.2011_PMID.21214954	4/64	96/19982	0.000254896	0.00199283	0.00119521	AZGP1/ATP1B1/KRT15/SLPI
Duke_Module05_egfr_Mike_PMID.20335537	6/64	281/19982	0.00027744	0.00203879	0.00122277	KRT19/CD24/CALM2/DSC2/CLDN4/CRYBG1
MK14_K17_BMC.Med.Genomics.2011_PMID.21214954	3/64	40/19982	0.000284482	0.00203879	0.00122277	WFDC2/PERP/LYPD3
UNC_HS_Red18_BMC.Med.Genomics.2011_PMID.21214954	5/64	189/19982	0.000348351	0.00239665	0.00143741	AZGP1/MGP/WFDC2/KRT15/TCIM
GATA3.induced.genes_Oncogene.2004_PMID.15361840	2/64	10/19982	0.000446979	0.00295694	0.00177344	FXYD3/MAL2
UNC_HS_Red19_BMC.Med.Genomics.2011_PMID.21214954	5/64	216/19982	0.000640003	0.00407706	0.00244524	AZGP1/WFDC2/FXYD3/PRSS23/GLRX
Tcell_EXH_Memory_CD8_T_cell_a_vs_Naive_CD8_T_cell_Metagene_2_Science.2016_PMID.27789795	4/64	127/19982	0.000736368	0.00449756	0.00269743	CARHSP1/RBM47/CRYBG1/REEP5
Duke_Module08_her2_Mike_PMID.20335537	4/64	128/19982	0.00075831	0.00449756	0.00269743	TNFRSF11B/KRT15/DSC2/ELF3
UNC_HS_Red14_BMC.Med.Genomics.2011_PMID.21214954	5/64	241/19982	0.00104606	0.00599739	0.00359697	KRT19/KRT18/CCND1/TBX3/YWHAZ
UNC_HS_Green18_BMC.Med.Genomics.2011_PMID.21214954	4/64	158/19982	0.00165387	0.00917629	0.00550353	MGP/WFDC2/CCND1/KRT15
Shehata2012_ALDHneg_Adam_PMID.25575446	2/64	20/19982	0.00184867	0.00993661	0.00595954	TC2N/SLPI
Lung.WNT.DiMeo_Cancer.Res.2009_PMID.19549913	2/64	21/19982	0.00203906	0.0106278	0.00637409	CD24/MUC1
MCF7.E2.induced.genes_JCO.2006_PMID.16505416	5/64	290/19982	0.00235812	0.0119293	0.00715466	KRT8/CCND1/PRSS23/ATP1B1/KRT15
Stingl_Day7_Upregulated_Nat.Cell.Biol.2014_PMID.25173976	4/64	184/19982	0.00287499	0.0139784	0.00838364	CCND1/KRT16/S100A14/LYPD3
Pfefferle2012_MatureLum_Adam_PMID.25575446	3/64	91/19982	0.00311466	0.0139784	0.00838364	GNAS/SMIM14/TCIM
MM_C3Tag_1pFDR_UP_Genome.Biology.2007_PMID.17493263	6/64	450/19982	0.00314108	0.0139784	0.00838364	S100A6/WFDC2/CARHSP1/CLIC1/REEP5/LYPD3
UNC_HS_Green12_BMC.Med.Genomics.2011_PMID.21214954	5/64	315/19982	0.00336397	0.0139784	0.00838364	MGP/ALDH1A3/KRT15/S100A9/SLPI
Bcell_IL10_MINUS_LIN_J_Immunol.2014_PMID.25080484	2/64	27/19982	0.00336626	0.0139784	0.00838364	WFDC2/GLRX
LumProg_HsEnriched_Refined1_BCR.2015_PMID.25575446	2/64	27/19982	0.00336626	0.0139784	0.00838364	KRT15/SLPI
GSEA_GP9_Cell_cell_adhesion.r=960_PerouLab_MClaudin_Cluster_BMC_Med_Genomics_2011_PMID.21214954	3/64	94/19982	0.00341334	0.0139784	0.00838364	KRT18/SPINT2/MAL2
MClaudin_Cluster_BMC.Med.Genomics.2011_PMID.21214954	3/64	94/19982	0.00341334	0.0139784	0.00838364	KRT18/SPINT2/MAL2
IMMUNE_Bindea_Cell_Normal_mucosa_Immunity.2013_PMID.24138885	2/64	32/19982	0.00470817	0.0188327	0.011295	MGP/FXYD3
Shipitsin_CD44_A_Cancer.Cell.2007_PMID.17349583	2/64	41/19982	0.00764103	0.0298695	0.0179144	ACTG1/CLIC1
UNC_MM_Red15_BMC.Med.Genomics.2011_PMID.21214954	5/64	428/19982	0.011937	0.0456259	0.0273644	KRT19/S100A9/KRT16/CLDN4/LYPD3
Duke_Module14_p53_Mike_PMID.20335537	3/64	150/19982	0.0123696	0.0462514	0.0277395	AZGP1/WFDC2/REEP5
