## Supplementary Table 4: Comparison of tamoxifen and control treated mature luminal cells (LEp) from normal samples for "Tamoxifen Response at Single Cell Resolution in Estrogen Receptor-Positive Primary Human Breast Tumors"

### Sheet: table of contents
Supplementary Table 4: Comparison of tamoxifen and control treated mature luminal cells (LEp) from normal samples
Table of Contents
Tab 1	Upregulated genes with tamoxifen treatment within Lep
Tab 2	Enriched Hallmark gene sets for upregulated genes within Lep
Tab 3	Enriched gene sets from curated breast cancer signatures for upregulated genes within Lep
Tab 4	Downregulated genes with tamoxifen treatment within Lep
Tab 5	Enriched Hallmark gene sets for downregulated genes within Lep
Tab 6	Enriched gene sets from curated breast cancer signatures for downregulated genes within Lep

### Sheet: up
gene	p_val	avg_log2FC	pct.1	pct.2	p_val_adj	expr_min	expr_mean	expr_max
DDIT3	7.06188e-35	0.590736	0.669	0.425	1.67261e-30	0	0.872292	3.32908
DNAJB9	2.29285e-32	0.55419	0.671	0.465	5.43062e-28	0	0.813078	3.90349
SELENOK	1.15929e-29	0.498085	0.932	0.816	2.74577e-25	0	1.83709	4.01089
MT1G	1.45025e-29	0.742715	0.27	0.073	3.43491e-25	-0.788951	0.227269	5.37868
ATF3	3.35005e-29	0.563671	0.737	0.504	7.93459e-25	0	1.30098	5.25503
NFIL3	3.82567e-25	0.526715	0.653	0.452	9.0611e-21	0	0.743994	3.25962
MT1X	4.12232e-25	0.91309	0.637	0.41	9.76372e-21	-0.421803	0.906251	4.92364
HSP90B1	8.36702e-24	0.442287	0.91	0.854	1.98173e-19	0	1.54722	3.55768
SLC30A1	1.22574e-23	0.273472	0.342	0.167	2.90316e-19	0	0.249114	2.35774
HSPA5	1.08019e-21	0.452862	0.916	0.823	2.55843e-17	0	1.49483	4.841
MT1E	3.35622e-21	0.643129	0.6	0.396	7.9492e-17	-0.567676	0.838739	4.51324
IFRD1	1.36487e-20	0.437733	0.714	0.547	3.23268e-16	0	0.938573	3.03066
SEC61B	3.88388e-20	0.334672	0.939	0.908	9.19896e-16	0	2.14252	4.24816
EPB41L4A-AS1	1.01364e-19	0.383561	0.704	0.521	2.4008e-15	0	0.893446	3.20411
IFT57	2.79907e-19	0.389925	0.678	0.497	6.62961e-15	0	0.874247	3.23765
SERP1	4.23437e-19	0.401545	0.924	0.869	1.00291e-14	0	2.01899	4.58391
DUSP5	5.29782e-19	0.336581	0.7	0.491	1.25479e-14	0	0.933823	3.33815
AGR2	2.32851e-18	0.606349	0.517	0.332	5.51508e-14	-0.129542	0.669972	4.60765
HERPUD1	2.38929e-18	0.379765	0.769	0.632	5.65904e-14	0	0.993151	3.90349
ARL5B	3.91455e-18	0.361847	0.591	0.42	9.27161e-14	0	0.62596	2.7871
ZBTB10	8.30227e-18	0.459005	0.593	0.428	1.96639e-13	-0.0473166	0.674332	2.98732
CDK2AP2	1.7434e-17	0.307418	0.63	0.449	4.12923e-13	0	0.669295	2.72166
CREBRF	1.9515e-17	0.389529	0.602	0.437	4.62213e-13	-0.0645969	0.625396	2.88634
TAF1D	1.91682e-16	0.394208	0.816	0.673	4.53999e-12	0	1.18228	3.18089
BBC3	2.00552e-16	0.394476	0.601	0.432	4.75008e-12	0	0.75117	3.57631
MGP	2.02569e-16	0.539443	0.693	0.811	4.79784e-12	-0.682573	1.43252	7.0523
SNHG8	4.06565e-16	0.390341	0.846	0.697	9.62949e-12	0	1.49947	3.85385
OSER1	8.7802e-16	0.40957	0.733	0.568	2.07959e-11	0	1.11397	3.80784
MANF	1.15778e-15	0.377239	0.711	0.573	2.7422e-11	0	0.944309	3.19619
THAP9-AS1	1.30226e-15	0.299216	0.546	0.389	3.08441e-11	0	0.506276	2.83768
HNRNPC	1.45453e-15	0.354386	0.936	0.872	3.44506e-11	0	1.73756	3.64817
KDM6B	1.8529e-15	0.52372	0.651	0.545	4.38859e-11	0	0.849541	3.12357
PNRC1	3.15344e-15	0.488259	0.782	0.766	7.46892e-11	0	1.15457	3.88614
FKBP11	5.60033e-15	0.260597	0.379	0.248	1.32644e-10	0	0.30561	2.09028
RB1CC1	1.22817e-14	0.3014	0.759	0.667	2.90893e-10	-0.175334	0.885647	2.70269
ZFAS1	1.70511e-14	0.259656	0.975	0.913	4.03855e-10	0	2.68621	4.46967
STC1	2.83624e-14	0.318351	0.244	0.397	6.71764e-10	-0.495259	0.31194	4.31439
NEDD4L	3.84238e-14	0.28521	0.749	0.572	9.10069e-10	0	0.910513	3.10392
HBP1	5.85034e-14	0.401041	0.628	0.49	1.38565e-09	-0.193256	0.744051	3.30269
LMAN1	7.87686e-14	0.250191	0.809	0.638	1.86564e-09	-0.214871	0.984839	3.27917
REL	1.34421e-13	0.397025	0.54	0.396	3.18375e-09	0	0.587787	3.10878
CCNL1	1.62546e-13	0.519434	0.713	0.604	3.84991e-09	0	1.08938	3.84845
WTAP	1.87808e-13	0.410033	0.85	0.852	4.44822e-09	0	1.22539	3.58307
HSPA13	2.02059e-13	0.261376	0.534	0.391	4.78576e-09	0	0.484078	2.41351
ARID4B	3.27946e-13	0.436585	0.715	0.6	7.76739e-09	0	0.896181	3.18089
SPAG9	4.0544e-13	0.340499	0.773	0.715	9.60284e-09	0	0.931238	2.84884
TBC1D15	5.10042e-13	0.363042	0.535	0.406	1.20803e-08	0	0.507314	2.65289
HMGCS1	7.17378e-13	0.27808	0.515	0.369	1.69911e-08	-0.0423535	0.460272	2.54007
TNF	1.20603e-12	0.390772	0.314	0.19	2.85647e-08	0	0.390166	3.83487
NFKBIA	1.79765e-12	0.455366	0.953	0.929	4.25773e-08	0	2.95483	6.55335
RBBP6	1.82884e-12	0.349141	0.731	0.595	4.33161e-08	0	0.93426	3.21148
CCDC186	2.43828e-12	0.277815	0.642	0.499	5.77508e-08	0	0.641625	3.458
AL121944.1	2.7861e-12	0.267342	0.509	0.372	6.59888e-08	0	0.495231	2.54777
CHD2	8.76493e-12	0.299167	0.689	0.562	2.07597e-07	0	0.821242	3.39116
UBC	3.22097e-11	0.266562	0.988	0.968	7.62888e-07	0	3.10709	5.34759
ZNF292	3.37917e-11	0.36278	0.833	0.725	8.00357e-07	-0.351161	1.10323	3.77437
RNF114	4.95492e-11	0.265108	0.695	0.553	1.17357e-06	0	0.934991	2.92129
HIVEP2	4.98805e-11	0.338767	0.595	0.491	1.18142e-06	0	0.691637	2.88002
CTNNAL1	9.83103e-11	0.304765	0.628	0.49	2.32848e-06	0	0.712525	2.93512
PTHLH	1.32244e-10	0.268969	0.586	0.427	3.13221e-06	0	0.936833	4.02128
PPP1R15A	1.57321e-10	0.317127	0.932	0.85	3.72616e-06	0	2.06214	4.3499
GADD45A	2.29893e-10	0.354192	0.719	0.571	5.44502e-06	0	1.19741	5.16537
BAZ1A	2.33477e-10	0.427177	0.717	0.648	5.52991e-06	0	0.955866	3.55409
NFKBIB	2.478e-10	0.252618	0.577	0.451	5.86914e-06	0	0.571083	3.05908
AREG	4.02737e-10	0.419635	0.752	0.566	9.53883e-06	0	2.3075	6.42126
EIF4A2	4.57909e-10	0.323128	0.88	0.836	1.08456e-05	0	1.60213	4.05003
TFPI	6.61911e-10	0.261381	0.698	0.556	1.56774e-05	0	1.02631	3.42792
RBM39	1.57146e-09	0.343517	0.892	0.809	3.722e-05	0	1.55055	3.80612
BHLHE40	1.76281e-09	0.286735	0.645	0.517	4.17521e-05	0	0.81692	3.91131
NPFFR2	2.19367e-09	0.265988	0.313	0.208	5.1957e-05	0	0.335031	3.50395
IL32	2.19531e-09	0.256832	0.609	0.461	5.19958e-05	0	0.942829	3.62383
ZNRD1	2.36156e-09	0.301969	0.592	0.471	5.59335e-05	0	0.68451	3.61423
BTG1	2.3788e-09	0.34528	0.938	0.887	5.63419e-05	0	2.0041	4.60994
MT2A	2.39823e-09	0.591566	0.871	0.882	5.6802e-05	0	2.48824	5.90634
EREG	3.07082e-09	0.394975	0.439	0.32	7.27324e-05	0	0.618003	4.16025
CLK1	4.57518e-09	0.325634	0.589	0.485	0.000108363	0	0.76675	3.58467
MAP1LC3B	4.66521e-09	0.2564	0.926	0.856	0.000110495	0	1.81363	3.65386
CHIC2	4.78386e-09	0.254298	0.624	0.508	0.000113306	0	0.683488	2.54041
PPP1R10	5.34126e-09	0.384909	0.596	0.488	0.000126508	0	0.76974	3.64701
UBB	1.55021e-08	0.267534	0.921	0.883	0.000367168	0	2.21984	4.56897
RSRC2	2.16262e-08	0.352248	0.774	0.683	0.000512216	0	1.18823	3.83459
PPIG	2.23731e-08	0.290781	0.712	0.595	0.000529908	0	0.906816	3.16924
ARF4	2.27178e-08	0.271202	0.905	0.868	0.00053807	0	2.02241	4.13113
EGR1	2.37297e-08	0.426125	0.442	0.336	0.000562038	0	0.697536	5.01299
RAB21	2.97869e-08	0.309256	0.738	0.661	0.000705503	0	0.936108	3.41341
OSTC	3.85008e-08	0.255664	0.768	0.724	0.00091189	0	1.15677	2.99565
SNHG15	1.23202e-07	0.266019	0.679	0.57	0.00291803	0	1.0212	3.24979
LURAP1L	1.32769e-07	0.297764	0.652	0.507	0.00314463	0	0.847485	4.75286
FOSB	1.81098e-07	0.326605	0.325	0.233	0.0042893	0	0.450432	4.1895
GPBP1	2.97425e-07	0.361697	0.758	0.712	0.0070445	0	0.993391	3.4923
CSRNP1	3.66181e-07	0.287611	0.473	0.383	0.00867299	0	0.518171	2.91683

### Sheet: up h
Description	GeneRatio	BgRatio	pvalue	p.adjust	qvalue	geneID
HALLMARK_TNFA_SIGNALING_VIA_NFKB	17/48	200/4386	9.90264e-12	3.3669e-10	2.7102e-10	ATF3/NFIL3/DUSP5/ZBTB10/KDM6B/PNRC1/REL/CCNL1/TNF/NFKBIA/PPP1R15A/GADD45A/AREG/BHLHE40/BTG1/EGR1/FOSB
HALLMARK_HYPOXIA	13/48	200/4386	1.17723e-07	2.0013e-06	1.61095e-06	DDIT3/ATF3/NFIL3/HSPA5/MT1E/PNRC1/STC1/NEDD4L/ZNF292/PPP1R15A/BHLHE40/BTG1/MT2A
HALLMARK_MTORC1_SIGNALING	11/48	200/4386	6.89274e-06	7.81178e-05	6.28812e-05	DDIT3/NFIL3/HSP90B1/HSPA5/IFRD1/SERP1/STC1/HMGCS1/PPP1R15A/NFKBIB/BHLHE40
HALLMARK_UNFOLDED_PROTEIN_RESPONSE	7/48	113/4386	0.000192288	0.00163445	0.00131565	DNAJB9/ATF3/HSP90B1/HSPA5/SERP1/HERPUD1/EIF4A2

### Sheet: up unc_lccc
Description	GeneRatio	BgRatio	pvalue	p.adjust	qvalue	geneID
Tcell_EXH_Memory_CD8_T_cell_a_vs_Naive_CD8_T_cell_Metagene_3_Science.2016_PMID.27789795	12/88	141/19982	1.23144e-12	2.26585e-10	1.73698e-10	ATF3/NFIL3/IFRD1/DUSP5/ARL5B/KDM6B/REL/TNF/NFKBIA/GADD45A/NFKBIB/FOSB
TCGA.BRCA.1198_immune_FOS_JUN_IL6_Cell.2015_PMID.26451490	5/88	14/19982	2.86505e-09	2.63584e-07	2.02061e-07	ATF3/PPP1R15A/EGR1/FOSB/CSRNP1
GSEA_GP15_EGF_signailng.r=0.936_NAGASHIMA_EGF_SIGNALING_UP	7/88	58/19982	6.31636e-09	3.87403e-07	2.9698e-07	ATF3/DUSP5/KDM6B/AREG/BHLHE40/EGR1/FOSB
MDSC_tumor_MO_Schlecker_J.Immunol.2012_PMID.23152559	8/88	129/19982	1.01091e-07	4.0643e-06	3.11565e-06	DDIT3/ATF3/DUSP5/TNF/PPP1R15A/GADD45A/EGR1/CSRNP1
Duke_Module07_glucosedepletion_Mike_PMID.20335537	5/88	27/19982	1.10443e-07	4.0643e-06	3.11565e-06	DNAJB9/IFRD1/HERPUD1/HBP1/MAP1LC3B
UNC_Unknown_6_BMC.Med.Genomics.2011_PMID.21214954	6/88	55/19982	1.49644e-07	4.58909e-06	3.51796e-06	RB1CC1/CCNL1/RBM39/CLK1/RSRC2/PPIG
UNC_Unknown_4_BMC.Med.Genomics.2011_PMID.21214954	6/88	68/19982	5.39735e-07	1.31258e-05	1.00621e-05	RB1CC1/CCNL1/RBM39/CLK1/RSRC2/PPIG
FOS_JUN_Cluster_BMC.Med.Genomics.2011_PMID.21214954	4/88	16/19982	6.13784e-07	1.31258e-05	1.00621e-05	ATF3/PPP1R15A/EGR1/FOSB
XBP1_Signature_Nature.2014_PMID.24670641	6/88	70/19982	6.42025e-07	1.31258e-05	1.00621e-05	DDIT3/DNAJB9/ZNF292/BHLHE40/RSRC2/PPIG
UNC_HS_Green16_BMC.Med.Genomics.2011_PMID.21214954	9/88	276/19982	3.53968e-06	6.51302e-05	4.99282e-05	HSP90B1/RB1CC1/CCNL1/ARID4B/CCDC186/BAZ1A/TFPI/RSRC2/PPIG
GSEA_HDAC_TARGETS_DN_HELLER	9/88	290/19982	5.28978e-06	8.84837e-05	6.78307e-05	DDIT3/DNAJB9/ATF3/HSPA5/SERP1/HERPUD1/PPP1R15A/GADD45A/CLK1
Duke_Module18_ras_Mike_PMID.20335537	7/88	168/19982	9.38773e-06	0.000143945	0.000110347	MT1X/MT1E/DUSP5/HERPUD1/PTHLH/MT2A/EREG
Duke_Module09_hypoxia_Mike_PMID.20335537	5/88	72/19982	1.63818e-05	0.000231865	0.000177746	IFRD1/STC1/ZNF292/BHLHE40/BTG1
Tcell_EXH_Exhausted_CD8_T_cell_vs_Naive_CD8_T_cell_Metagene_1_Science.2016_PMID.27789795	6/88	127/19982	2.07178e-05	0.000272292	0.000208736	ATF3/NFIL3/DUSP5/ARL5B/NFKBIA/EGR1
MCF7.E2.repressed.genes_JCO.2006_PMID.16505416	10/88	438/19982	2.26936e-05	0.000278375	0.0002134	CREBRF/BBC3/SNHG8/OSER1/PNRC1/RB1CC1/HBP1/REL/HIVEP2/BTG1
Early_IRS_1_PLoS.One.2016_PMID.26991655	4/88	43/19982	3.80089e-05	0.000437102	0.000335078	CREBRF/HBP1/NFKBIA/CHD2
UNC_HS_Red24_BMC.Med.Genomics.2011_PMID.21214954	4/88	52/19982	8.09004e-05	0.000875628	0.000671248	ATF3/STC1/EGR1/FOSB
AMPH_EPIREGULIN_Cluster_BMC.Med.Genomics.2011_PMID.21214954	3/88	25/19982	0.000176969	0.001782	0.00136606	PTHLH/AREG/EREG
UNC_HS_Red18_BMC.Med.Genomics.2011_PMID.21214954	6/88	189/19982	0.000188421	0.001782	0.00136606	MT1X/MGP/PTHLH/AREG/EREG/EGR1
Duke_Module21_tgfb_Mike_PMID.20335537	4/88	65/19982	0.000193695	0.001782	0.00136606	KDM6B/PTHLH/BHLHE40/FOSB
Duke_Module05_egfr_Mike_PMID.20335537	7/88	281/19982	0.000242576	0.00208177	0.00159587	CCNL1/NFKBIA/PTHLH/GADD45A/AREG/BHLHE40/BTG1
Inflammatory_Breast_Cancer_491_IBC_CCR.2013_PMID.23396049	6/88	199/19982	0.000248908	0.00208177	0.00159587	HSP90B1/FKBP11/SPAG9/BAZ1A/TFPI/PPP1R10
GSEA_RESPONSE_TO_ANDROGEN_UP_NELSON	4/88	86/19982	0.000566325	0.0045306	0.00347311	DNAJB9/ZBTB10/LMAN1/HMGCS1
Stingl_Down_CLOW_High_Nat.Cell.Biol.2014_PMID.25173976	3/88	44/19982	0.000959315	0.00735475	0.00563808	ATF3/PPP1R15A/CSRNP1
Stingl_Day7_Downregulated_Nat.Cell.Biol.2014_PMID.25173976	5/88	186/19982	0.00138979	0.0102288	0.00784133	DDIT3/DNAJB9/ATF3/PPP1R15A/CSRNP1
UNC_HS_Green12_BMC.Med.Genomics.2011_PMID.21214954	6/88	315/19982	0.00268631	0.0189243	0.0145072	ATF3/NFIL3/MT1X/IFRD1/MGP/HIVEP2
MDSC_tumor_Schlecker_J.Immunol.2012_PMID.23152559	5/88	218/19982	0.00277694	0.0189243	0.0145072	ATF3/SPAG9/TNF/BHLHE40/EGR1
UNC_HS_Red22_BMC.Med.Genomics.2011_PMID.21214954	7/88	430/19982	0.00289217	0.0190057	0.0145696	DNAJB9/HSP90B1/SEC61B/SERP1/HSPA13/MAP1LC3B/RAB21
MDSC_Neutrophil_Youn_J_Leukoc_Biol.2012_PMID.21954284	2/88	29/19982	0.00720639	0.0457233	0.035051	TNF/MT2A

### Sheet: down
gene	p_val	avg_log2FC	pct.1	pct.2	p_val_adj	expr_min	expr_mean	expr_max
KRT19	1.18024e-40	-0.386761	0.803	0.949	2.79539e-36	-0.88573	1.82908	5.40473
ACTB	1.53659e-40	-0.408581	0.977	0.988	3.63942e-36	0	2.81596	5.80684
TACSTD2	3.17748e-35	-0.455515	0.816	0.913	7.52586e-31	-0.133951	1.77419	4.88513
TGM2	1.81006e-34	-0.565662	0.387	0.628	4.28713e-30	0	0.510494	3.32924
WFDC2	2.00343e-34	-0.379732	0.78	0.913	4.74513e-30	-0.697531	1.36799	4.30037
S100A9	3.59654e-33	-0.493869	0.206	0.457	8.5184e-29	-0.487565	0.198534	5.01058
CD9	1.76603e-32	-0.442159	0.813	0.902	4.18284e-28	-0.405379	1.27934	3.56307
ANXA2	6.94543e-30	-0.374276	0.96	0.987	1.64503e-25	-0.0615194	2.60118	4.55882
KRT8	8.19105e-29	-0.319422	0.844	0.95	1.94005e-24	-0.390358	1.4491	4.65932
KRT7	9.85704e-29	-0.454068	0.833	0.934	2.33464e-24	-0.72082	1.84887	4.72913
CCND1	5.04847e-28	-0.445112	0.515	0.697	1.19573e-23	-0.00330019	0.611223	3.46848
TMSB4X	1.73483e-27	-0.250181	0.972	0.988	4.10896e-23	0	2.603	5.03873
S100A10	2.05427e-27	-0.395569	0.956	0.98	4.86555e-23	0	2.78503	5.07349
TMSB10	5.71613e-26	-0.320347	0.979	0.985	1.35387e-21	0	2.99695	5.28555
CD24	1.27165e-25	-0.297076	0.851	0.919	3.01189e-21	-0.767787	1.44974	4.53239
TPM1	2.23197e-25	-0.498234	0.66	0.784	5.28642e-21	0	0.884541	3.30824
ACTG1	1.10788e-24	-0.290309	0.96	0.985	2.62401e-20	0	2.68925	5.57934
TPM4	1.14939e-24	-0.367666	0.731	0.844	2.72232e-20	-0.227133	1.1154	3.37749
FKBP4	2.05564e-24	-0.521831	0.588	0.693	4.86879e-20	0	0.605696	2.64905
PTMS	2.48737e-23	-0.457689	0.711	0.767	5.89133e-19	0	0.876716	2.74067
ACTN1	4.24226e-23	-0.380878	0.736	0.825	1.00478e-18	-0.145151	0.902755	2.86002
FABP5	4.35111e-23	-0.278177	0.183	0.366	1.03056e-18	-0.203752	0.173113	3.50187
GAPDH	9.12228e-23	-0.368977	0.916	0.962	2.16061e-18	0	2.13481	4.48571
PRSS23	9.19892e-23	-0.388968	0.533	0.731	2.17876e-18	0	0.692709	3.01684
PKM	9.37312e-23	-0.411566	0.782	0.89	2.22002e-18	-0.166956	1.24936	3.46355
CYR61	1.15807e-22	-0.460978	0.728	0.802	2.74289e-18	-0.53074	1.07667	4.21765
PRLR	4.97503e-22	-0.34966	0.258	0.441	1.17834e-17	-0.340525	0.180558	2.37471
PERP	6.77634e-22	-0.35563	0.863	0.91	1.60498e-17	-0.332979	1.31647	3.35071
KRT16	3.22098e-21	-0.319636	0.173	0.388	7.6289e-17	-0.398721	0.123051	2.59708
S100A16	4.4274e-21	-0.343903	0.806	0.915	1.04863e-16	-0.0300661	1.39374	3.34605
TSPO	4.55731e-21	-0.376023	0.637	0.769	1.0794e-16	-0.284012	0.879532	2.8002
LDHA	6.33364e-21	-0.36103	0.77	0.89	1.50012e-16	0	1.41495	3.68861
PODXL	1.20558e-20	-0.362516	0.161	0.306	2.85542e-16	-0.11386	0.0804001	1.97148
KRT6B	1.45427e-20	-0.374046	0.191	0.413	3.44445e-16	-0.1194	0.19181	2.44535
COTL1	3.90158e-20	-0.384784	0.337	0.51	9.2409e-16	0	0.29547	2.20401
CD59	1.05442e-19	-0.323258	0.838	0.92	2.49739e-15	0	1.49779	3.60527
CAPN2	1.53081e-19	-0.379641	0.677	0.767	3.62573e-15	0	0.76869	2.41265
ANXA1	2.23891e-19	-0.353848	0.71	0.825	5.30287e-15	0	1.56257	5.56902
IGFBP4	4.41001e-19	-0.559817	0.231	0.382	1.04451e-14	0	0.169596	2.59922
CALM1	1.00894e-18	-0.354771	0.828	0.895	2.38968e-14	0	1.44853	3.37986
DUSP4	9.15099e-18	-0.29771	0.518	0.686	2.16741e-13	-0.0813986	0.516509	2.79259
COX6C	1.27904e-17	-0.285598	0.833	0.831	3.02942e-13	0	1.44555	3.96804
RIN2	1.61251e-17	-0.280676	0.194	0.339	3.81924e-13	-0.00771898	0.110643	1.89972
SLPI	1.88478e-17	-0.287771	0.251	0.402	4.46411e-13	-0.356921	0.223337	3.35146
MARCKSL1	2.72994e-17	-0.293813	0.696	0.794	6.46586e-13	0	0.935132	3.58035
ZFP36L2	5.08118e-17	-0.353602	0.491	0.639	1.20348e-12	0	0.493047	3.29099
CFL1	6.04014e-17	-0.308286	0.906	0.957	1.43061e-12	0	1.99658	3.49655
TNFSF10	7.21143e-17	-0.321579	0.318	0.478	1.70803e-12	-0.133278	0.256102	2.99346
GSTP1	1.16184e-16	-0.415886	0.677	0.75	2.75183e-12	0	1.02295	3.09424
PLOD2	2.26081e-16	-0.327133	0.48	0.611	5.35472e-12	-0.00370941	0.532633	3.60157
S100A11	4.70298e-16	-0.283923	0.984	0.988	1.1139e-11	0	3.08271	4.78154
ITGB6	6.97421e-16	-0.25832	0.336	0.498	1.65184e-11	0	0.242602	2.25216
C16orf45	7.30932e-16	-0.380514	0.268	0.4	1.73121e-11	0	0.172806	1.72942
REEP5	1.38563e-15	-0.359402	0.824	0.845	3.28187e-11	0	1.50377	2.94977
CAVIN1	3.24848e-15	-0.257553	0.392	0.573	7.69403e-11	0	0.357134	2.78629
JPT1	4.00229e-15	-0.370578	0.687	0.733	9.47943e-11	0	1.0162	2.68584
S100A4	4.31417e-15	-0.325176	0.186	0.315	1.02181e-10	0	0.123095	2.09946
TSFM	5.02181e-15	-0.509849	0.432	0.529	1.18942e-10	0	0.330588	2.21123
CLIC6	5.04689e-15	-0.291867	0.152	0.272	1.19536e-10	0	0.073287	1.81109
NINJ1	5.65816e-15	-0.578172	0.307	0.436	1.34013e-10	0	0.250024	2.94549
CARHSP1	5.94777e-15	-0.292999	0.61	0.747	1.40873e-10	-0.127969	0.863039	3.07971
PMP22	1.34484e-14	-0.277301	0.575	0.721	3.18524e-10	0	0.68309	3.33159
MT-ND6	1.62701e-14	-0.323621	0.384	0.496	3.85357e-10	-0.404742	0.252943	2.08966
MYH9	1.80887e-14	-0.274222	0.808	0.868	4.2843e-10	-0.371744	1.19235	3.2037
EZR	2.05634e-14	-0.273821	0.787	0.859	4.87044e-10	-0.207952	1.09896	3.36174
THBS1	2.99562e-14	-0.262195	0.495	0.652	7.09514e-10	-0.388073	0.4821	2.98569
KRT15	4.58997e-14	-0.275786	0.237	0.355	1.08714e-09	-0.533884	0.144408	1.90936
CCK	4.68e-14	-0.283679	0.253	0.399	1.10846e-09	0	0.267091	2.93361
FOXA1	5.39935e-14	-0.269038	0.412	0.529	1.27884e-09	0	0.297335	2.70289
ARPC3	1.00334e-13	-0.274787	0.845	0.866	2.3764e-09	0	1.49521	3.09424
SPINT2	1.2061e-13	-0.306161	0.851	0.875	2.85664e-09	-0.017784	1.64413	3.41494
ATP5F1C	2.34961e-13	-0.375602	0.668	0.69	5.56506e-09	0	0.786787	2.45661
ATP5F1D	2.61653e-13	-0.371777	0.624	0.69	6.19725e-09	0	0.770985	2.48173
VAMP8	2.82489e-13	-0.315189	0.762	0.825	6.69076e-09	0	1.33974	3.69771
NDUFA4	3.26075e-13	-0.254269	0.847	0.888	7.72308e-09	0	1.4582	3.43308
TPI1	9.50249e-13	-0.334327	0.769	0.824	2.25066e-08	0	1.34709	3.34828
GOLM1	1.55351e-12	-0.391846	0.651	0.688	3.6795e-08	0	0.90635	2.77586
CALD1	1.82623e-12	-0.319745	0.284	0.413	4.32543e-08	-0.413378	0.248044	3.04854
LYPD3	2.10083e-12	-0.301267	0.512	0.608	4.97581e-08	0	0.541826	3.89078
HIGD1A	2.52283e-12	-0.37544	0.517	0.578	5.97532e-08	0	0.500642	2.34906
MRPL20	3.08101e-12	-0.27643	0.597	0.686	7.29737e-08	0	0.675517	2.61317
FHL2	4.0394e-12	-0.540043	0.704	0.695	9.56733e-08	0	1.09387	3.58968
HEBP2	4.28922e-12	-0.334489	0.728	0.735	1.0159e-07	-0.340632	0.878056	2.85524
IFITM3	8.34325e-12	-0.282635	0.501	0.626	1.9761e-07	0	0.534833	3.02904
NDUFB10	8.90838e-12	-0.333766	0.528	0.598	2.10995e-07	0	0.520682	2.28886
MYOF	1.06258e-11	-0.279033	0.576	0.684	2.51672e-07	-0.295806	0.533432	2.2517
ACTN4	1.92587e-11	-0.258395	0.69	0.745	4.56142e-07	-0.220547	0.755801	3.12704
CTSB	2.46628e-11	-0.331695	0.549	0.61	5.84139e-07	0	0.522498	2.73854
ANXA3	3.69001e-11	-0.285417	0.709	0.765	8.7398e-07	0	1.11129	3.23131
PFN1	3.85094e-11	-0.257309	0.897	0.936	9.12095e-07	0	2.10573	3.69771
ATP5MC3	7.93111e-11	-0.312954	0.757	0.797	1.87848e-06	0	1.1929	2.99398
ITM2B	8.22799e-11	-0.264099	0.826	0.828	1.9488e-06	0	1.21034	3.24477
PLIN3	8.43468e-11	-0.320184	0.638	0.673	1.99775e-06	-0.0901748	0.714661	2.34953
CAST	1.32542e-10	-0.252147	0.774	0.797	3.13925e-06	-0.472508	0.938728	2.55036
CD81	1.49201e-10	-0.335769	0.743	0.744	3.53383e-06	0	1.07659	2.69577
DHRS7	1.64183e-10	-0.305106	0.593	0.629	3.88866e-06	-0.00255868	0.619885	2.88813
VDAC1	1.67989e-10	-0.255466	0.747	0.783	3.97883e-06	0	0.988146	2.76547
SOX9	2.45362e-10	-0.27789	0.436	0.541	5.81141e-06	-0.0171932	0.388107	2.80303
FXYD5	5.16964e-10	-0.251515	0.386	0.479	1.22443e-05	0	0.327016	2.26058
C1QBP	5.36564e-10	-0.279568	0.718	0.769	1.27085e-05	0	0.990919	2.94818
AURKAIP1	6.13803e-10	-0.252743	0.73	0.769	1.45379e-05	0	0.976933	2.68393
CYB5A	6.83892e-10	-0.291321	0.645	0.713	1.6198e-05	0	0.839011	2.69317
PHB	7.05145e-10	-0.346669	0.574	0.635	1.67014e-05	0	0.659871	2.31245
SLC9A3R1	7.06269e-10	-0.327254	0.355	0.449	1.6728e-05	0	0.240148	2.3359
DSC2	7.86496e-10	-0.276255	0.709	0.749	1.86282e-05	-0.601241	0.821295	2.99769
BRK1	1.06176e-09	-0.304416	0.726	0.728	2.51477e-05	0	0.914829	2.37858
SYPL1	1.11513e-09	-0.255556	0.751	0.756	2.64118e-05	0	1.00898	2.73705
PA2G4	1.98403e-09	-0.32729	0.689	0.72	4.69918e-05	0	0.865395	2.70091
MT-ATP6	2.185e-09	-0.309039	0.974	0.985	5.17517e-05	0	2.97409	5.89974
PEBP1	2.46376e-09	-0.313877	0.653	0.703	5.83542e-05	0	0.766336	2.5821
ADIRF	2.81795e-09	-0.303064	0.673	0.714	6.6743e-05	0	0.825941	3.13546
COX5A	4.19286e-09	-0.269706	0.734	0.747	9.93078e-05	0	1.00881	2.9009
FAM102A	4.22738e-09	-0.262158	0.412	0.504	0.000100126	-0.218691	0.283842	1.99678
PDAP1	4.26862e-09	-0.253469	0.588	0.639	0.000101102	0	0.580917	2.31245
GTF3C6	6.93004e-09	-0.281211	0.647	0.678	0.000164138	0	0.724267	2.39861
POLR2L	8.16448e-09	-0.270408	0.674	0.688	0.000193376	0	0.898922	2.50926
F3	8.42419e-09	-0.449375	0.359	0.433	0.000199527	0	0.343446	3.5691
NDUFB2	1.14999e-08	-0.252755	0.661	0.679	0.000272376	0	0.834417	2.771
MZT2B	1.2392e-08	-0.333574	0.699	0.712	0.000293505	0	0.889044	2.7787
MREG	1.68554e-08	-0.268453	0.395	0.46	0.00039922	0	0.281568	2.27383
PGK1	1.75106e-08	-0.292473	0.599	0.665	0.000414739	0	0.767843	2.76134
ARF6	2.81038e-08	-0.386783	0.734	0.744	0.000665639	0	0.84419	3.3778
MRPS34	3.05979e-08	-0.256439	0.496	0.573	0.00072471	0	0.454058	2.26546
PGLS	3.39644e-08	-0.27969	0.512	0.567	0.000804447	0	0.480486	2.14681
RHOC	3.67482e-08	-0.270192	0.709	0.72	0.000870382	0	1.11702	3.35651
MT-CO3	4.76255e-08	-0.26511	0.966	0.986	0.00112801	0	2.75793	6.01791
PPA1	5.68041e-08	-0.251259	0.816	0.8	0.0013454	0	1.52357	3.39904
CACYBP	6.22601e-08	-0.291767	0.45	0.528	0.00147463	0	0.404033	3.04664
COX5B	6.40377e-08	-0.255532	0.724	0.733	0.00151673	0	0.912642	2.75812
CD47	6.50196e-08	-0.280712	0.744	0.752	0.00153999	0	1.2747	3.55278
AP2M1	6.54562e-08	-0.258675	0.565	0.612	0.00155033	0	0.530964	2.46623
IQGAP1	9.0432e-08	-0.254981	0.714	0.746	0.00214188	-0.552997	0.683948	2.89236
WWC1	1.23793e-07	-0.307442	0.384	0.447	0.00293204	0	0.282162	1.71335
LAPTM4B	1.87968e-07	-0.296474	0.421	0.49	0.00445202	0	0.355554	2.31551
CCT7	2.51575e-07	-0.269452	0.65	0.67	0.00595855	0	0.743673	2.47637
CYB5R3	2.89958e-07	-0.269362	0.381	0.455	0.00686766	-0.030277	0.268488	1.77692
ANXA11	3.42201e-07	-0.307344	0.491	0.533	0.00810502	0	0.484398	2.39359
BCAP29	4.0734e-07	-0.258302	0.591	0.62	0.00964785	0	0.523025	2.25317
ITPRIPL2	4.19911e-07	-0.250897	0.433	0.496	0.00994558	-0.22179	0.318021	2.08695

### Sheet: down h
Description	GeneRatio	BgRatio	pvalue	p.adjust	qvalue	geneID
HALLMARK_ESTROGEN_RESPONSE_EARLY	15/86	200/4386	5.61548e-06	0.000247081	0.000200975	KRT19/TGM2/KRT8/CCND1/FKBP4/PRSS23/PODXL/IGFBP4/KRT15/FHL2/MYOF/SLC9A3R1/FAM102A/MREG/WWC1
HALLMARK_ESTROGEN_RESPONSE_LATE	14/86	200/4386	2.64284e-05	0.000581426	0.00047293	KRT19/S100A9/CD9/CCND1/FKBP4/FABP5/PRSS23/PRLR/PERP/IGFBP4/COX6C/MYOF/SLC9A3R1/FAM102A
HALLMARK_EPITHELIAL_MESENCHYMAL_TRANSITION	10/86	200/4386	0.00530584	0.0466914	0.0379787	TGM2/TPM1/TPM4/CYR61/CD59/IGFBP4/PLOD2/PMP22/THBS1/CALD1
HALLMARK_HYPOXIA	10/86	200/4386	0.00530584	0.0466914	0.0379787	TGM2/ANXA2/GAPDH/CYR61/LDHA/S100A4/MYH9/TPI1/F3/PGK1
HALLMARK_MTORC1_SIGNALING	10/86	200/4386	0.00530584	0.0466914	0.0379787	CD9/GAPDH/LDHA/PLOD2/TPI1/SLC9A3R1/PDAP1/PGK1/PPA1/CACYBP

### Sheet: down unc_lccc
Description	GeneRatio	BgRatio	pvalue	p.adjust	qvalue	geneID
GATA3.induced.genes_JCO.2006_PMID.16505416	19/133	277/19982	3.11974e-14	7.83054e-12	5.05726e-12	KRT19/TACSTD2/S100A9/CD9/KRT8/KRT7/CD24/S100A16/CALM1/S100A11/S100A4/KRT15/FOXA1/SPINT2/VAMP8/LYPD3/MYOF/SLC9A3R1/ADIRF
Stromal_Down_Nat.Med.2009_PMID.19648928	20/133	347/19982	1.66419e-13	2.08856e-11	1.34887e-11	TACSTD2/CD9/KRT8/KRT7/TPM1/ACTG1/ACTN1/PERP/KRT16/TSPO/MYH9/EZR/SPINT2/VAMP8/ACTN4/ANXA3/SOX9/DSC2/MREG/WWC1
MCF7.E2.induced.genes_JCO.2006_PMID.16505416	17/133	290/19982	9.57036e-12	7.51936e-10	4.85629e-10	ACTB/KRT8/CCND1/TPM1/TPM4/FKBP4/ACTN1/FABP5/PRSS23/IGFBP4/ZFP36L2/JPT1/KRT15/HIGD1A/FHL2/MREG/ARF6
MIR_200c_Induced_ONCO.2015_PMID.25746005	21/133	491/19982	1.1983e-11	7.51936e-10	4.85629e-10	TGM2/WFDC2/CD9/ANXA2/TPM1/CYR61/PERP/S100A16/ANXA1/IGFBP4/S100A11/NINJ1/THBS1/FOXA1/VAMP8/ANXA3/ITM2B/CAST/SLC9A3R1/CD47/ANXA11
UNC_HS_Green21_BMC.Med.Genomics.2011_PMID.21214954	10/133	96/19982	8.41714e-10	4.2254e-08	2.72892e-08	TACSTD2/KRT7/DUSP4/SLPI/ITGB6/KRT15/GOLM1/ANXA3/SOX9/F3
GSEA_GP4_MES_ECM.r=0.954_PerouLab_HS_Red7_BMC_Med_Genomics_2011_PMID.21214954	16/133	386/19982	6.32211e-09	2.06886e-07	1.33615e-07	S100A10/TPM4/PRSS23/CYR61/RIN2/PLOD2/CAVIN1/S100A4/PMP22/MYH9/THBS1/GOLM1/CALD1/FHL2/CTSB/CYB5R3
UNC_HS_Red7_BMC.Med.Genomics.2011_PMID.21214954	16/133	386/19982	6.32211e-09	2.06886e-07	1.33615e-07	S100A10/TPM4/PRSS23/CYR61/RIN2/PLOD2/CAVIN1/S100A4/PMP22/MYH9/THBS1/GOLM1/CALD1/FHL2/CTSB/CYB5R3
UNC_MM_Red20_BMC.Med.Genomics.2011_PMID.21214954	11/133	155/19982	7.16951e-09	2.06886e-07	1.33615e-07	TACSTD2/WFDC2/KRT7/S100A10/PERP/KRT6B/ANXA1/LYPD3/HEBP2/ANXA3/DSC2
Taube_EMT_down_PNAS.2010_PMID.20713713	17/133	447/19982	7.41821e-09	2.06886e-07	1.33615e-07	KRT8/KRT7/KRT6B/RIN2/TNFSF10/GSTP1/SPINT2/VAMP8/HEBP2/ANXA3/CAST/DHRS7/CYB5A/PA2G4/F3/MREG/WWC1
GSEA_GP6_Squamous_differentiation_development.r=0.902_RICKMAN_TUMOR_DIFFERENTIATED_WELL_VS_POORLY_DN	15/133	381/19982	3.83426e-08	9.62399e-07	6.21554e-07	TMSB10/TPM4/FABP5/PERP/KRT16/LDHA/KRT6B/CALM1/REEP5/CAVIN1/JPT1/CARHSP1/EZR/PLIN3/DHRS7
EMT_DOWN_Weingberg_PNAS.2010_PMID.20713713	10/133	158/19982	1.05271e-07	2.40209e-06	1.55136e-06	PERP/KRT16/KRT6B/SLPI/KRT15/SPINT2/ANXA3/DSC2/ADIRF/WWC1
MK14_K17_BMC.Med.Genomics.2011_PMID.21214954	6/133	40/19982	2.47452e-07	5.17586e-06	3.34277e-06	TACSTD2/WFDC2/KRT7/PERP/LYPD3/HEBP2
Early_IRS_2_PLoS.One.2016_PMID.26991655	8/133	102/19982	4.04299e-07	7.80607e-06	5.04146e-06	CCND1/CYR61/DUSP4/ITGB6/THBS1/CALD1/FHL2/ANXA3
UNC_HS_Red12_BMC.Med.Genomics.2011_PMID.21214954	12/133	297/19982	7.20644e-07	1.29201e-05	8.34429e-06	S100A9/CD9/KRT7/TMSB10/DUSP4/SLPI/TNFSF10/S100A11/ITGB6/SPINT2/HEBP2/ANXA3
UNC_HS_Green8_BMC.Med.Genomics.2011_PMID.21214954	12/133	314/19982	1.29314e-06	2.16386e-05	1.3975e-05	KRT19/CCND1/PRSS23/IGFBP4/DUSP4/C16orf45/REEP5/FOXA1/CYB5A/SLC9A3R1/ADIRF/MREG
UNC_HS_Green20_BMC.Med.Genomics.2011_PMID.21214954	9/133	174/19982	2.52548e-06	3.96185e-05	2.55871e-05	ACTB/S100A9/S100A10/TPM4/PLOD2/S100A11/JPT1/S100A4/CTSB
Mouse_Human_ImmuneProfiles_SHAY_M_H_Induced_in_GN_PNAS.2013_PMID.23382184	6/133	60/19982	2.89439e-06	4.27347e-05	2.75997e-05	S100A9/CD9/TSPO/NINJ1/THBS1/ANXA3
GSEA_GP12_Hypoxia_glycolosis.r=0.939_SEMENZA_HIF1_TARGETS	5/133	36/19982	3.86926e-06	5.39547e-05	3.4846e-05	GAPDH/PKM/LDHA/TPI1/PGK1
UNC_MM_Green9_BMC.Med.Genomics.2011_PMID.21214954	12/133	356/19982	4.72439e-06	6.24117e-05	4.03078e-05	KRT19/TACSTD2/WFDC2/KRT7/PRLR/PERP/S100A16/ITGB6/EZR/SPINT2/LYPD3/WWC1
Claudin_Low_Genome.Biol.2007_PMID.17493263	10/133	244/19982	5.56235e-06	6.98075e-05	4.50843e-05	KRT19/TACSTD2/CD9/FKBP4/PERP/FOXA1/SPINT2/GOLM1/SOX9/WWC1
Early_IRS_1_PLoS.One.2016_PMID.26991655	5/133	43/19982	9.51761e-06	0.000113758	7.34693e-05	CCND1/CYR61/ITGB6/THBS1/FHL2
Tcell_EXH_Effector_CD8_T_cell_at_day_8_p.i_Armstrong_vs_Naive_CD8_T_cell_Metagene_1_Science.2016_PMID.27789795	8/133	159/19982	1.13771e-05	0.000129802	8.38313e-05	S100A9/ANXA2/S100A10/CAPN2/ANXA1/REEP5/S100A4/CARHSP1
MM_Squamous.like_Genome.Biol.2013_PMID.24220145	9/133	211/19982	1.209e-05	0.000131939	8.52109e-05	TACSTD2/S100A9/FABP5/PERP/KRT16/KRT6B/ANXA1/CAST/DSC2
Fibromatosis_Lab.Invest.2008_PMID.18414401	8/133	174/19982	2.18719e-05	0.000228744	0.000147732	S100A10/CYR61/PMP22/MYH9/THBS1/GOLM1/CALD1/FHL2
GATA3.induced.genes_Oncogene.2004_PMID.15361840	3/133	10/19982	3.34324e-05	0.000335661	0.000216783	KRT7/S100A11/ADIRF
MDSC_Neutrophil_Youn_J_Leukoc_Biol.2012_PMID.21954284	4/133	29/19982	3.91548e-05	0.000377995	0.000244123	S100A10/S100A4/THBS1/MREG
Tcell_EXH_Exhausted_CD8_T_cell_vs_Naive_CD8_T_cell_Metagene_3_Science.2016_PMID.27789795	7/133	151/19982	6.87745e-05	0.000639348	0.000412915	ANXA2/PERP/CAPN2/ANXA1/REEP5/S100A4/CARHSP1
Lim2009_MatureLum_Adam_PMID.25575446	8/133	208/19982	7.75982e-05	0.000695613	0.000449253	TGM2/PRLR/PLOD2/PMP22/FOXA1/HIGD1A/CYB5A/FAM102A
SAM_DOWN_FDR.1_wo_Prolif_cluster_TCGA_WHIM11_GFP_Luc_Ctrl_vs_BLU_2nd_exp	11/133	423/19982	0.000125483	0.00108131	0.00069835	KRT19/FABP5/LDHA/ANXA1/DUSP4/SLPI/REEP5/HIGD1A/GTF3C6/PGK1/BCAP29
MDACC.FNA.2_J.Clin.Oncol.2010_PMID.20805453	7/133	167/19982	0.00012924	0.00108131	0.00069835	PRSS23/CYR61/IGFBP4/CAVIN1/PMP22/THBS1/CALD1
UNC_MM_Red15_BMC.Med.Genomics.2011_PMID.21214954	11/133	428/19982	0.000139062	0.00112595	0.000727182	KRT19/S100A9/CD9/FABP5/PRLR/KRT16/KRT6B/FOXA1/LYPD3/FHL2/BCAP29
Shipitsin_CD44_A_Cancer.Cell.2007_PMID.17349583	4/133	41/19982	0.000156943	0.00123102	0.000795039	ACTG1/RIN2/PLOD2/CALD1
Inflammatory_Breast_Cancer_491_nIBC_CCR.2013_PMID.23396049	8/133	234/19982	0.000175058	0.00130559	0.000843196	CD9/ACTG1/PTMS/MARCKSL1/TNFSF10/C16orf45/NINJ1/SOX9
UNC_MM_Red16_BMC.Med.Genomics.2011_PMID.21214954	11/133	440/19982	0.000176852	0.00130559	0.000843196	KRT19/PKM/MARCKSL1/TSFM/PFN1/SLC9A3R1/FAM102A/ARF6/MRPS34/PGLS/AP2M1
ADM_S100A10_A110NDGR1_Cluster_BMC.Med.Genomics.2011_PMID.21214954	3/133	17/19982	0.00018309	0.00131302	0.000847998	S100A10/TMSB10/S100A11
Stingl_Day7_Upregulated_Nat.Cell.Biol.2014_PMID.25173976	7/133	184/19982	0.000234845	0.00163739	0.00105749	CCND1/KRT16/KRT6B/ANXA1/ITGB6/JPT1/LYPD3
UNC_HS_Green15_BMC.Med.Genomics.2011_PMID.21214954	9/133	327/19982	0.000347425	0.00235686	0.00152215	ACTB/PTMS/GAPDH/PKM/PRLR/ITGB6/ACTN4/RHOC/AP2M1
UNC_HS_Red17_BMC.Med.Genomics.2011_PMID.21214954	9/133	335/19982	0.000414157	0.00273562	0.00176677	ACTB/TPM4/ITGB6/EZR/VAMP8/VDAC1/SYPL1/ARF6/RHOC
UNC_HS_Green25_BMC.Med.Genomics.2011_PMID.21214954	3/133	24/19982	0.000526706	0.00338983	0.00218928	DUSP4/FOXA1/ADIRF
Duke_Module05_egfr_Mike_PMID.20335537	8/133	281/19982	0.000595815	0.00373874	0.00241462	KRT19/CD24/CALM1/DUSP4/ZFP36L2/SOX9/DSC2/F3
UNC_HS_Red8_BMC.Med.Genomics.2011_PMID.21214954	9/133	358/19982	0.000667131	0.00408415	0.0026377	KRT7/KRT16/CD59/SLPI/GSTP1/KRT15/ANXA3/SOX9/DSC2
UNC_Unknown_1_BMC.Med.Genomics.2011_PMID.21214954	4/133	60/19982	0.000685452	0.00409639	0.0026456	GAPDH/PKM/RHOC/AP2M1
Duke_Module17_pr_Mike_PMID.20335537	4/133	62/19982	0.000776146	0.00453053	0.00292599	FKBP4/EZR/GOLM1/MZT2B
Luminal_Progenitor_Down_Nat.Med.2009_PMID.19648928	6/133	164/19982	0.000810657	0.00462443	0.00298663	IGFBP4/PMP22/FHL2/ADIRF/F3/ITPRIPL2
S100A9_A8_BMC.Med.Genomics.2011_PMID.21214954	3/133	31/19982	0.00113063	0.00627152	0.00405039	S100A9/KRT7/SLPI
UNC_HS_Red14_BMC.Med.Genomics.2011_PMID.21214954	7/133	241/19982	0.00116865	0.00627152	0.00405039	KRT19/CCND1/COX6C/PHB/ADIRF/WWC1/LAPTM4B
Taube_EMT_up_PNAS.2010_PMID.20713713	9/133	388/19982	0.00117435	0.00627152	0.00405039	TMSB4X/TPM1/TPM4/CAVIN1/CALD1/FHL2/PLIN3/PEBP1/AP2M1
UNC_HS_Green12_BMC.Med.Genomics.2011_PMID.21214954	8/133	315/19982	0.00124513	0.006511	0.00420505	S100A9/KRT7/ANXA1/SLPI/GSTP1/KRT15/ANXA3/SOX9
Duke_Module09_hypoxia_Mike_PMID.20335537	4/133	72/19982	0.00135995	0.00696628	0.00449908	LDHA/PLOD2/SOX9/PGK1
Tcell_EXH_Memory_CD8_T_cell_a_vs_Naive_CD8_T_cell_Metagene_1_Science.2016_PMID.27789795	4/133	74/19982	0.00150553	0.00755775	0.00488108	ANXA2/S100A10/CAPN2/S100A4
Tcell_EXH_Exhausted_CD8_T_cell_vs_Naive_CD8_T_cell_Metagene_1_Science.2016_PMID.27789795	5/133	127/19982	0.00161012	0.00792432	0.00511783	S100A9/DUSP4/MARCKSL1/TNFSF10/IFITM3
MAPK_activity_Score_MPAS_PrecisionOncology.2018_PMID.TBD	2/133	10/19982	0.00191069	0.00922274	0.00595639	CCND1/DUSP4
UNC_Unknown_14_BMC.Med.Genomics.2011_PMID.21214954	3/133	38/19982	0.00205112	0.00971378	0.00627352	JPT1/PHB/SLC9A3R1
MM_Stat1_Genome.Biol.2013_PMID.24220145	6/133	210/19982	0.00284748	0.0132355	0.008548	PODXL/ITGB6/KRT15/FOXA1/FHL2/F3
MM_C3Tag_1pFDR_UP_Genome.Biology.2007_PMID.17493263	9/133	450/19982	0.00320288	0.0146168	0.00944006	TACSTD2/WFDC2/ANXA2/KRT7/REEP5/CARHSP1/LYPD3/ANXA3/ARF6
UNC_HS_Red19_BMC.Med.Genomics.2011_PMID.21214954	6/133	216/19982	0.00327159	0.0146637	0.00947039	WFDC2/PRSS23/PODXL/DUSP4/COX6C/HIGD1A
FOXC1_Hair_Follicles_Wang_SCIENCE.2016_P30C.LO.vs.WT_Negative_PMID.26912704	4/133	95/19982	0.00374229	0.016432	0.0106124	ACTB/CYR61/PRLR/ITGB6
Tumour_hypoxia_causes_DNA_hypermethylation_by_reducing_TET_activity_Nature.2016_PMID.27533040	2/133	14/19982	0.00379704	0.016432	0.0106124	LDHA/TPI1
UNC_HS_Green18_BMC.Med.Genomics.2011_PMID.21214954	5/133	158/19982	0.00414129	0.017618	0.0113784	WFDC2/CCND1/IGFBP4/COX6C/KRT15
MatureLum_HsEnriched_BCR.2015_PMID.25575446	5/133	163/19982	0.00472335	0.0197594	0.0127613	CLIC6/FOXA1/GOLM1/CYB5A/MREG
LumProg_HsEnriched_BCR.2015_PMID.25575446	5/133	168/19982	0.00536139	0.0220608	0.0142477	WFDC2/S100A9/SLPI/KRT15/CD47
MatureLum_HsEnriched_Refined1_BCR.2015_PMID.25575446	3/133	54/19982	0.00558226	0.0225992	0.0145954	FOXA1/CYB5A/MREG
Duke_Module13_myc_Mike_PMID.20335537	7/133	326/19982	0.00623956	0.0248592	0.016055	FKBP4/FABP5/JPT1/VDAC1/C1QBP/PHB/PA2G4
Duke_Module22_tnfa_Mike_PMID.20335537	3/133	57/19982	0.00649065	0.0254555	0.0164401	NINJ1/MREG/CD47
Pfefferle2012_LumProg_Adam_PMID.25575446	5/133	180/19982	0.00713755	0.0275619	0.0178005	WFDC2/S100A9/SLPI/KRT15/CD47
Shehata2012_ALDHpos_Adam_PMID.25575446	6/133	258/19982	0.0076753	0.0291894	0.0188516	WFDC2/S100A9/PODXL/KRT6B/SLPI/KRT15
Stingl_Day7_Downregulated_Nat.Cell.Biol.2014_PMID.25173976	5/133	186/19982	0.00816417	0.0305852	0.019753	TGM2/IGFBP4/DUSP4/THBS1/KRT15
Troester_Wound_Signature_Clin.Cancer.Res.2009_PMID.19887484	4/133	124/19982	0.00951839	0.035134	0.0226909	CYR61/KRT6B/THBS1/F3
Duke_Module08_her2_Mike_PMID.20335537	4/133	128/19982	0.0106072	0.0385855	0.02492	KRT7/DUSP4/KRT15/DSC2
MDSC_tumor_MO_Schlecker_J.Immunol.2012_PMID.23152559	4/133	129/19982	0.0108914	0.0389822	0.0251762	TGM2/LDHA/DUSP4/TPI1
UNC_MUnknown_28_BMC.Med.Genomics.2011_PMID.21214954	2/133	24/19982	0.0110268	0.0389822	0.0251762	CFL1/AURKAIP1
LumProg_HsEnriched_Refined1_BCR.2015_PMID.25575446	2/133	27/19982	0.0138423	0.0482559	0.0311655	SLPI/KRT15
