## Supplementary Table 5: T47D response to tamoxifen for "Tamoxifen Response at Single Cell Resolution in Estrogen Receptor-Positive Primary Human Breast Tumors"

### Sheet: table of contents
Supplementary Table 5: T47D response to tamoxifen
Table of Contents
Tab 1	Upregulated genes with tamoxifen treatment within T47D cell line
Tab 2	Enriched Hallmark gene sets for upregulated genes within T47D cell line
Tab 3	Enriched gene sets from curated breast cancer signatures for upregulated genes within T47D cell line
Tab 4	Downregulated genes with tamoxifen treatment within T47D cell line
Tab 5	Enriched Hallmark gene sets for downregulated genes within T47D cell line
Tab 6	Enriched gene sets from curated breast cancer signatures for downregulated genes within T47D cell line

### Sheet: up
gene	p_val	avg_log2FC	pct.1	pct.2	p_val_adj	expr_min	expr_mean	expr_max
RPS29	0	0.503338	1	1	0	0	3.47924	4.70234
RPS27	6.90213e-296	0.527965	1	1	1.41287e-291	0	3.95209	5.38342
RPS28	1.09636e-277	0.543267	1	1	2.24426e-273	0	3.56027	4.94252
RPL34	2.38708e-246	0.560479	1	0.999	4.88635e-242	0	3.17051	4.67208
RPL37A	5.81219e-245	0.458018	1	0.998	1.18976e-240	0	3.21374	4.95116
RPL37	6.54763e-244	0.406543	1	1	1.3403e-239	2.29654	3.85105	5.18837
RPL39	4.5716e-232	0.526791	0.999	0.998	9.35807e-228	0	3.35927	5.37872
RPL36	1.60473e-204	0.453101	1	1	3.28488e-200	1.44995	3.11293	4.13037
SQLE	1.49883e-189	0.625769	0.947	0.917	3.06811e-185	0	0.963126	2.4998
RPL41	5.5973e-183	0.40529	1	1	1.14577e-178	0.496338	4.70649	5.80819
RPL21	5.74355e-182	0.320539	0.999	0.999	1.1757e-177	0	3.03011	4.16393
TMEM258	3.40662e-178	0.439547	1	0.999	6.97336e-174	0	2.06322	3.18205
RPL35A	5.2143e-156	0.40771	1	1	1.06737e-151	2.53537	4.28459	5.90815
MTRNR2L8	2.72209e-155	0.563571	0.967	0.947	5.57212e-151	0	1.04724	2.78357
INSIG1	4.49782e-154	0.444099	0.802	0.651	9.20704e-150	0	0.499529	2.00245
FTL	4.82764e-149	0.567438	0.999	0.998	9.88219e-145	0	2.3375	3.9538
RPS14	1.97689e-148	0.321092	1	1	4.0467e-144	2.41307	4.17981	4.9951
MVD	8.43954e-143	0.410731	0.834	0.742	1.72757e-138	0	0.481821	2.20822
RPS21	1.07683e-142	0.310524	1	1	2.20428e-138	1.04689	3.07365	3.88085
MSMO1	3.5124e-136	0.472474	0.879	0.783	7.18988e-132	0	0.615806	2.46076
ATP5ME	1.92876e-135	0.386229	0.998	0.997	3.94818e-131	0	1.63092	2.96745
BRI3	1.14616e-132	0.418991	0.986	0.993	2.34619e-128	0	1.333	2.94159
DHCR7	7.3766e-131	0.373221	0.873	0.83	1.50999e-126	0	0.556932	1.71741
SAT1	1.82782e-130	0.701588	0.981	0.947	3.74154e-126	0	1.73036	5.04992
SQSTM1	7.44041e-130	0.482544	0.987	0.989	1.52305e-125	0	1.3221	3.66257
ATP5F1E	2.53086e-126	0.367464	1	1	5.18066e-122	0.853479	2.97082	4.46175
RPLP2	3.66476e-126	0.30199	0.999	1	7.50176e-122	0	2.62541	4.25975
RPS8	3.15333e-123	0.327891	1	0.999	6.45486e-119	0.967537	3.58183	4.67208
CDK2AP2	8.87368e-123	0.438741	0.957	0.94	1.81644e-118	0	0.944246	2.50582
DDIT3	1.66463e-122	0.485138	0.965	0.852	3.40749e-118	0	1.43708	4.90378
RPL22L1	1.6438e-120	0.558888	0.987	0.991	3.36486e-116	0	1.37073	2.90382
MT1X	1.3794e-116	1.216	0.704	0.453	2.82364e-112	0	0.797264	5.60179
RPL22	2.34424e-115	0.301999	0.999	0.999	4.79866e-111	0	2.7953	4.22433
ZFAS1	1.18387e-112	0.369492	1	1	2.42337e-108	0	2.79207	4.25136
RPL35	2.60997e-112	0.261712	1	1	5.34261e-108	0.596486	3.32229	4.11329
HMGCS1	3.16427e-112	0.493514	0.843	0.753	6.47725e-108	0	0.553705	2.55134
ACTG1	1.74385e-107	0.466098	0.998	0.998	3.56965e-103	0	2.3619	4.17388
NUPR1	1.3264e-104	0.393519	1	0.998	2.71514e-100	0	2.48409	4.39556
WDR45B	5.93087e-103	0.410332	0.954	0.958	1.21405e-98	0	0.921213	2.33525
IDI1	9.83119e-103	0.495831	0.982	0.987	2.01244e-98	0	1.30328	3.5374
RPS15A	4.64905e-99	0.330681	1	0.999	9.51661e-95	2.01662	3.61357	5.13664
SCD	1.52249e-98	0.466779	0.979	0.982	3.11653e-94	0	1.31499	2.74071
RPL12	8.91758e-98	0.454895	1	1	1.82543e-93	2.28509	3.83103	5.56018
RPL28	1.5868e-97	0.329566	1	1	3.24817e-93	0.967537	3.22778	4.44255
HSPA5	2.03111e-95	0.594298	0.998	0.998	4.15769e-91	0	2.00592	4.28097
RPS15	3.39186e-95	0.270233	1	1	6.94314e-91	0	3.28135	4.24113
NEU1	3.36349e-88	0.300568	0.952	0.956	6.88505e-84	0	0.758101	2.23865
RPL32	7.91353e-87	0.310716	1	0.999	1.6199e-82	0	4.16802	5.33561
FDFT1	1.03375e-86	0.343707	0.972	0.969	2.11608e-82	0	0.983764	2.81253
RPS24	1.13063e-86	0.261631	1	1	2.31441e-82	1.04241	4.19376	5.3489
RPS12	1.37566e-85	0.335736	1	0.998	2.81597e-81	0.483855	3.80587	4.94909
GNPDA1	1.71808e-85	0.323967	0.898	0.874	3.51691e-81	0	0.608778	1.94054
EEF1A1	2.04758e-83	0.302999	1	0.999	4.1914e-79	1.02531	3.83077	4.83106
RPS23	2.03441e-82	0.298798	1	1	4.16444e-78	1.02531	3.95281	5.15576
HERPUD1	2.76544e-82	0.490885	0.934	0.912	5.66086e-78	0	0.866744	3.05155
SAT2	1.18726e-79	0.305128	0.943	0.954	2.43033e-75	0	0.80749	1.86849
EEF1D	2.86466e-78	0.315365	0.999	1	5.86396e-74	0	2.20037	3.51538
HYOU1	2.12026e-77	0.277017	0.859	0.834	4.34018e-73	0	0.519916	1.98012
NPC2	5.11228e-77	0.256424	0.992	0.995	1.04648e-72	0	1.34149	2.44649
SELENOK	1.19496e-73	0.321494	0.97	0.977	2.44609e-69	0	0.969713	2.75939
TMEM97	1.32884e-71	0.291179	0.777	0.709	2.72013e-67	0	0.433129	1.95635
SEC61B	1.22385e-70	0.269872	0.995	0.996	2.50523e-66	0	1.61036	3.17441
NEAT1	5.81667e-70	0.801265	0.997	0.995	1.19067e-65	0	2.6541	5.09941
SELENOS	1.00452e-69	0.337889	0.986	0.988	2.05625e-65	0	1.11249	2.33791
SNHG8	3.08516e-69	0.360572	0.987	0.986	6.31532e-65	0	1.31964	3.08233
TAF1D	2.46577e-65	0.264385	0.991	0.991	5.04744e-61	0	1.27276	3.53728
HMGCR	7.18777e-63	0.277844	0.816	0.786	1.47134e-58	0	0.460561	1.81784
KLHL24	3.52515e-60	0.254325	0.852	0.794	7.21598e-56	0	0.531747	2.04887
AARS	3.71207e-60	0.255288	0.864	0.821	7.5986e-56	0	0.575719	1.78947
FDPS	4.78495e-59	0.422112	0.962	0.973	9.79479e-55	0	1.01939	3.4016
GPNMB	4.46733e-58	0.326254	0.535	0.327	9.14463e-54	0	0.283756	2.36834
RPS13	8.06248e-58	0.266341	0.999	1	1.65039e-53	0	3.06034	4.92217
FTH1	6.60614e-56	0.300493	1	1	1.35228e-51	1.61484	3.77212	5.19225
RPS5	1.27935e-55	0.27315	1	1	2.61884e-51	0	2.82048	4.03522
BHLHE40	8.74732e-53	0.79088	0.79	0.737	1.79058e-48	0	0.639487	3.81835
GGCT	1.10082e-52	0.281569	0.985	0.992	2.25338e-48	0	1.32357	2.74832
EIF4EBP1	1.47119e-52	0.259271	0.97	0.985	3.01153e-48	0	1.16525	2.60289
MTHFD2	1.13598e-51	0.267744	0.956	0.952	2.32534e-47	0	0.987519	2.35231
RPL8	4.09165e-51	0.259183	1	1	8.37561e-47	1.02531	3.73534	5.07097
CUTA	4.82858e-51	0.26854	0.992	0.991	9.88409e-47	0	1.1841	2.31686
RPL11	6.26627e-50	0.267942	1	0.999	1.28271e-45	0	3.49431	4.96877
DNAJB9	1.26123e-48	0.30815	0.727	0.651	2.58174e-44	0	0.402548	2.01573
RPL10	7.80143e-47	0.250425	0.997	0.997	1.59695e-42	0	3.4071	4.63692
MT2A	3.18867e-46	0.769633	0.949	0.914	6.5272e-42	0	1.53044	5.82921
PTMA	1.24419e-43	0.334241	0.998	0.996	2.54686e-39	0	2.84082	4.65392
TCF25	4.89736e-41	0.257278	0.961	0.968	1.00249e-36	0	0.840717	2.17969
HIST1H4C	4.8097e-39	0.465271	0.899	0.873	9.84546e-35	0	1.32608	4.39176
MKNK2	3.03407e-34	0.271345	0.921	0.943	6.21074e-30	0	0.819618	2.99738
CD24	2.89804e-25	0.292789	0.976	0.977	5.93229e-21	0	1.15423	3.09972
S100A6	1.624e-21	0.381831	0.995	0.997	3.32432e-17	0	2.47214	5.27715

### Sheet: up h
Description	GeneRatio	BgRatio	pvalue	p.adjust	qvalue	geneID
HALLMARK_CHOLESTEROL_HOMEOSTASIS	11/38	74/4386	1.22841e-11	4.05374e-10	3.49126e-10	SQLE/MVD/DHCR7/HMGCS1/ACTG1/IDI1/SCD/FDFT1/TMEM97/HMGCR/FDPS
HALLMARK_MTORC1_SIGNALING	14/38	200/4386	3.93785e-10	6.49745e-09	5.59589e-09	SQLE/INSIG1/DHCR7/SQSTM1/DDIT3/HMGCS1/NUPR1/IDI1/SCD/HSPA5/TMEM97/HMGCR/BHLHE40/MTHFD2
HALLMARK_ANDROGEN_RESPONSE	7/38	101/4386	1.95784e-05	0.000215362	0.000185479	INSIG1/SAT1/HMGCS1/IDI1/SCD/HMGCR/DNAJB9
HALLMARK_UNFOLDED_PROTEIN_RESPONSE	7/38	113/4386	4.07735e-05	0.000336382	0.000289707	RPS14/HSPA5/HERPUD1/HYOU1/EIF4EBP1/MTHFD2/DNAJB9
HALLMARK_P53_PATHWAY	6/38	200/4386	0.0067829	0.0447672	0.0385554	RPL36/SAT1/DDIT3/NUPR1/RPS12/MKNK2

### Sheet: up unc_lccc
Description	GeneRatio	BgRatio	pvalue	p.adjust	qvalue	geneID
Ribosomal_Cluster_BMC.Med.Genomics.2011_PMID.21214954	18/85	50/19982	4.91993e-31	7.87188e-29	6.37001e-29	RPS29/RPS28/RPL37A/RPL37/RPL39/RPL36/RPL35A/RPS21/RPLP2/RPS8/RPL35/RPS15A/RPL12/RPL32/RPS24/RPS12/RPS13/RPL11
MRibosomal_BMC.Med.Genomics.2011_PMID.21214954	9/85	23/19982	2.29548e-16	1.83638e-14	1.48602e-14	RPL39/RPL36/RPL41/RPL22L1/RPL35/RPS15/RPS24/RPS13/RPL10
Duke_Module07_glucosedepletion_Mike_PMID.20335537	5/85	27/19982	9.27283e-08	4.94551e-06	4.00196e-06	SAT1/HERPUD1/HYOU1/KLHL24/DNAJB9
Duke_Module02_akt_Mike_PMID.20335537	6/85	77/19982	9.22531e-07	3.69012e-05	2.98609e-05	INSIG1/FTL/SCD/FDFT1/TMEM97/BHLHE40
MCF7.E2.induced.genes_JCO.2006_PMID.16505416	9/85	290/19982	3.95941e-06	0.000126701	0.000102528	SQLE/INSIG1/MSMO1/DHCR7/IDI1/SCD/FDFT1/SEC61B/HMGCR
JANES_Oscillation_JUND_KRT5_Nat.Cell.Biol.2014_PMID.24658685	4/85	35/19982	1.44373e-05	0.000384996	0.000311543	RPS29/TMEM258/RPS21/S100A6
GSEA_RESPONSE_TO_ANDROGEN_UP_NELSON	5/85	86/19982	3.28604e-05	0.000751096	0.000607795	SAT1/HMGCS1/IDI1/SCD/DNAJB9
Duke_Module15_p63_Mike_PMID.20335537	3/85	21/19982	9.34781e-05	0.00186956	0.00151287	SCD/FDFT1/TMEM97
Shipitsin_CD44_A_Cancer.Cell.2007_PMID.17349583	3/85	41/19982	0.00070463	0.0114487	0.00926443	FTL/ACTG1/MT2A
Duke_Module18_ras_Mike_PMID.20335537	5/85	168/19982	0.000754823	0.0114487	0.00926443	MT1X/HERPUD1/TMEM97/MT2A/PTMA
Duke_Module19_src_Mike_PMID.20335537	2/85	10/19982	0.0007871	0.0114487	0.00926443	RPL37A/RPLP2
Duke_Module16_pi3k_Mike_PMID.20335537	5/85	192/19982	0.00136967	0.0182623	0.014778	HMGCS1/TMEM97/KLHL24/BHLHE40/CD24
UNC_HS_Red12_BMC.Med.Genomics.2011_PMID.21214954	6/85	297/19982	0.00167772	0.0206489	0.0167093	MSMO1/DHCR7/NUPR1/SCD/GGCT/MT2A
TNBC_Clinically_Relevant_Good.230_BCR.2011_PMID.21978456	5/85	216/19982	0.00229358	0.0254611	0.0206034	IDI1/SCD/HMGCR/FDPS/BHLHE40
UNC_MM_Green15_BMC.Med.Genomics.2011_PMID.21214954	5/85	218/19982	0.00238698	0.0254611	0.0206034	SQLE/FTL/HSPA5/SEC61B/MT2A
MM_Myc.2012_Genome.Biol.2013_PMID.24220145	5/85	228/19982	0.00289604	0.0289604	0.0234351	RPL22L1/IDI1/TMEM97/GPNMB/MT2A
XBP1_Signature_Nature.2014_PMID.24670641	3/85	70/19982	0.0033115	0.0311671	0.0252207	DDIT3/BHLHE40/DNAJB9
UNC_HS_Red14_BMC.Med.Genomics.2011_PMID.21214954	5/85	241/19982	0.00366991	0.0326215	0.0263976	SQLE/RPS21/NUPR1/EEF1D/RPL8
TNBC_Clinically_Relevant_Poor.26_BCR.2011_PMID.21978456	2/85	22/19982	0.00390874	0.0329157	0.0266357	IDI1/SCD

### Sheet: down
gene	p_val	avg_log2FC	pct.1	pct.2	p_val_adj	expr_min	expr_mean	expr_max
MT-ATP6	3.68274e-164	-0.722994	0.999	0.999	7.53858e-160	0	3.98145	5.80514
FMN1	3.97745e-141	-0.419942	0.704	0.931	8.14184e-137	0	0.348096	2.09824
NDFIP1	3.02177e-131	-0.335649	0.948	0.988	6.18557e-127	0	0.699146	2.34305
SRP9	1.54724e-130	-0.357059	0.988	0.998	3.16719e-126	0	1.11919	2.27895
IL6ST	3.01637e-129	-0.444021	0.85	0.961	6.1745e-125	0	0.539435	1.98116
MRFAP1	9.31018e-127	-0.318101	0.994	0.998	1.90579e-122	0	1.17012	2.9529
NDUFC2	7.04377e-126	-0.354353	0.998	0.999	1.44186e-121	0	1.38617	2.84509
TFRC	2.6159e-121	-0.483197	0.771	0.937	5.35476e-117	0	0.469196	2.77212
FKBP4	1.01004e-120	-0.389046	0.985	0.996	2.06755e-116	0	1.15752	2.46827
H3F3A	1.46521e-118	-0.308691	1	0.999	2.9993e-114	0	2.82781	4.35261
THBS1	2.70234e-113	-0.359777	0.426	0.726	5.5317e-109	0	0.15266	1.50316
RPS10	2.36078e-110	-0.301254	0.998	0.998	4.83252e-106	0	1.72933	2.5852
PPM1K	3.86812e-106	-0.359942	0.595	0.834	7.91805e-102	0	0.24112	1.84734
ATP5MC3	9.19637e-106	-0.345578	0.996	0.997	1.8825e-101	0	1.43426	2.65058
MARCKSL1	4.39141e-105	-0.329896	0.718	0.905	8.98922e-101	0	0.352325	2.55668
MYBL1	8.80017e-105	-0.421964	0.562	0.806	1.80139e-100	0	0.239095	2.43801
SFPQ	6.15851e-103	-0.398918	0.91	0.979	1.26065e-98	0	0.722159	2.1635
OLFM1	7.7538e-103	-0.44075	0.695	0.866	1.5872e-98	0	0.37238	1.95533
HNRNPH3	1.35383e-101	-0.443813	0.967	0.995	2.77128e-97	0	1.01569	3.3755
PSENEN	7.08349e-101	-0.278695	0.836	0.973	1.44999e-96	0	0.447078	2.69639
PSMA2	2.05026e-100	-0.280878	0.916	0.987	4.19687e-96	0	0.584256	1.82168
PCLO	1.04083e-99	-0.412795	0.843	0.956	2.13058e-95	0	0.605895	2.11793
MINOS1	3.81844e-98	-0.297488	0.964	0.994	7.81635e-94	0	0.873496	2.42539
B4GALT1	7.6454e-97	-0.374375	0.846	0.967	1.56501e-92	0	0.553826	2.1219
KRT19	2.17681e-96	-0.520471	1	0.999	4.45594e-92	0	3.85386	5.55861
TIMMDC1	2.55779e-95	-0.269921	0.773	0.945	5.2358e-91	0	0.393397	1.54389
ARPC5	1.69754e-94	-0.330015	0.971	0.995	3.47486e-90	0	0.993548	2.70176
PMVK	1.70253e-90	-0.282331	0.89	0.985	3.48508e-86	0	0.644993	2.04786
ARL3	2.21699e-90	-0.34393	0.973	0.992	4.53817e-86	0	0.989395	2.35896
MRPL13	2.75417e-90	-0.295452	0.932	0.993	5.63778e-86	0	0.748472	2.0561
SDF2	1.79302e-88	-0.262758	0.892	0.982	3.67031e-84	0	0.568948	1.62064
NDUFA8	2.75355e-87	-0.268925	0.969	0.998	5.63652e-83	0	0.907279	2.02306
CDV3	2.55189e-86	-0.397534	0.991	0.996	5.22372e-82	0	1.44983	3.06042
MRPL22	1.18336e-85	-0.280679	0.983	0.996	2.42234e-81	0	1.03398	2.08916
RUNX1	2.39324e-83	-0.321868	0.666	0.861	4.89896e-79	0	0.334324	1.58138
IGFBP4	1.55494e-81	-0.360771	0.913	0.982	3.18297e-77	0	0.819332	2.2606
TSFM	3.90021e-81	-0.265009	0.844	0.969	7.98373e-77	0	0.493818	1.64408
SDSL	3.14181e-79	-0.279322	0.726	0.911	6.43129e-75	0	0.350982	1.91657
TPBG	1.39541e-78	-0.34293	0.816	0.944	2.8564e-74	0	0.502484	1.92514
MT-CO3	2.04376e-77	-0.364001	0.999	0.999	4.18357e-73	0	3.9302	5.35927
GABARAPL2	2.34279e-77	-0.254535	0.982	0.994	4.79569e-73	0	1.03895	2.69917
GNG11	2.4108e-77	-0.470853	0.988	0.994	4.9349e-73	0	1.7114	3.50078
LINC00992	1.25147e-76	-0.341121	0.802	0.936	2.56175e-72	0	0.461634	2.68728
KRT15	2.17314e-76	-0.250973	0.39	0.657	4.44841e-72	0	0.131078	1.48228
ERH	5.37529e-76	-0.298005	0.998	0.999	1.10032e-71	0	1.44968	3.03283
TTC14	8.39371e-75	-0.251186	0.809	0.95	1.71819e-70	0	0.446619	1.6627
AHSA1	5.58847e-74	-0.252239	0.779	0.934	1.14396e-69	0	0.372114	1.82168
SERPINA6	2.90272e-73	-0.558792	0.967	0.982	5.94187e-69	0	1.59375	4.42693
REEP5	3.01134e-73	-0.305486	0.999	1	6.16422e-69	0	1.86785	3.35542
LDHA	3.82485e-73	-0.468216	0.989	0.997	7.82947e-69	0	1.80754	3.83503
SGK3	1.96213e-72	-0.276452	0.665	0.856	4.01649e-68	0	0.305083	1.46072
MT-CYB	2.66354e-72	-0.32011	1	0.999	5.45227e-68	0	4.41249	5.68393
SLTM	5.45427e-72	-0.26978	0.909	0.976	1.11649e-67	0	0.707668	2.503
CA12	1.30118e-71	-0.357834	0.869	0.957	2.66353e-67	0	0.643232	2.04757
DNAJA1	1.11016e-70	-0.309331	0.882	0.974	2.27249e-66	0	0.551134	2.71455
TRAPPC4	1.90198e-69	-0.283124	0.942	0.993	3.89335e-65	0	0.795941	2.68728
GREB1	2.18437e-69	-0.26283	0.811	0.926	4.4714e-65	0	0.450927	1.85063
HNRNPM	2.30578e-68	-0.269032	0.909	0.982	4.71993e-64	0	0.683973	2.2573
NDUFB8	2.84863e-68	-0.26501	0.99	0.998	5.83116e-64	0	1.17902	2.25268
FKBP5	3.13006e-64	-0.256323	0.802	0.925	6.40723e-60	0	0.4223	1.62201
EIF4A3	9.86935e-63	-0.27494	0.913	0.986	2.02026e-58	0	0.672457	2.01099
CCT3	2.85918e-62	-0.265895	0.986	0.996	5.85274e-58	0	1.15266	2.2928
SRSF7	1.50439e-61	-0.312993	0.903	0.978	3.07948e-57	0	0.680959	2.62141
PFKFB3	1.95885e-61	-0.276776	0.672	0.844	4.00977e-57	0	0.317328	1.64082
GOLM1	2.86482e-61	-0.273901	0.813	0.929	5.86429e-57	0	0.479197	2.00641
MAGED2	4.9888e-60	-0.333429	0.958	0.988	1.02121e-55	0	0.89069	2.45733
PRDX4	1.21554e-58	-0.251078	0.987	0.997	2.48821e-54	0	1.19105	2.94578
TRPS1	4.6884e-58	-0.359171	0.992	0.996	9.59715e-54	0	1.68486	3.08499
TMBIM4	1.05258e-57	-0.253694	0.956	0.98	2.15464e-53	0	0.842692	2.10831
MT-ND2	2.76174e-57	-0.306421	0.999	0.999	5.65328e-53	0	3.61727	4.91762
HNRNPA2B1	1.50183e-56	-0.366398	0.998	1	3.07425e-52	0	1.91881	3.58386
PGR	4.03551e-56	-0.528459	0.85	0.936	8.26069e-52	0	0.811607	3.46519
CA8	6.74484e-55	-0.286455	0.471	0.693	1.38067e-50	0	0.186484	1.67265
XBP1	1.02479e-54	-0.25032	0.996	0.993	2.09775e-50	0	1.96375	3.38429
SNRPB	1.95021e-51	-0.286896	0.991	0.998	3.99208e-47	0	1.36847	2.73581
PRLR	4.66665e-51	-0.393295	0.989	0.995	9.55263e-47	0	1.83911	3.51769
RBBP7	2.71131e-50	-0.280355	0.953	0.982	5.55004e-46	0	0.848528	2.15779
VDAC3	1.40665e-47	-0.26376	0.969	0.996	2.87941e-43	0	0.974183	2.22954
CCT5	1.83921e-46	-0.27237	0.942	0.989	3.76486e-42	0	0.813442	2.12125
PDCD4	1.91893e-46	-0.252077	0.962	0.984	3.92806e-42	0	0.984708	2.84832
HSP90AA1	2.49957e-45	-0.336032	1	1	5.11663e-41	0	2.39544	4.91813
NMU	1.2546e-44	-0.267169	0.363	0.554	2.56816e-40	0	0.15241	1.98357
DEGS2	4.97835e-44	-0.26222	0.858	0.946	1.01907e-39	0	0.615423	2.02635
BNIP3	1.83927e-43	-0.428514	0.916	0.954	3.76499e-39	0	1.13448	2.81285
UBB	2.80498e-43	-0.323404	0.984	0.993	5.74178e-39	0	1.39195	3.37949
SLC40A1	8.14617e-43	-0.373096	0.831	0.921	1.66752e-38	0	0.760249	2.77903
JPT1	1.47472e-36	-0.353955	0.997	0.999	3.01876e-32	0	1.87158	3.53032
TUBA1A	2.51083e-36	-0.251121	0.881	0.949	5.13968e-32	0	0.649938	2.36983
SPA17	3.45597e-36	-0.271859	0.707	0.841	7.07437e-32	0	0.370684	3.0134
CALM3	3.55513e-35	-0.258477	0.896	0.972	7.27736e-31	0	0.736313	2.14111
ENO1	5.97437e-34	-0.254459	0.997	0.998	1.22295e-29	0	1.75873	3.34318
TUBB4B	6.95627e-29	-0.59627	0.943	0.986	1.42395e-24	0	1.16684	3.63488
GATA3	2.53667e-26	-0.252127	0.986	0.994	5.19256e-22	0	1.65412	2.98724
CALM2	3.93924e-25	-0.324251	0.981	0.993	8.06363e-21	0	1.3578	3.45075
STC2	7.32667e-24	-0.281066	0.914	0.962	1.49977e-19	0	0.880309	2.68868
H2AFV	1.02617e-23	-0.282153	0.985	0.999	2.10057e-19	0	1.33698	2.873
IGFBP5	1.50476e-22	-0.425546	0.987	0.988	3.08024e-18	0	2.18449	4.26243
ARL6IP1	2.80347e-15	-0.424542	0.919	0.96	5.7387e-11	0	0.998642	3.19281
CENPE	5.73034e-14	-0.298933	0.437	0.529	1.173e-09	0	0.268903	2.04294
CITED2	6.38696e-14	-0.259831	0.694	0.77	1.30741e-09	0	0.441834	2.3931
H2AFZ	4.02941e-13	-0.317402	0.991	0.999	8.24821e-09	0	1.88061	4.07226
KNSTRN	8.70169e-13	-0.30133	0.469	0.564	1.78124e-08	0	0.260028	2.138
STMN1	8.29911e-12	-0.320758	0.876	0.928	1.69883e-07	0	1.05411	2.96805
ZWINT	5.63482e-11	-0.256021	0.631	0.703	1.15345e-06	0	0.422247	2.09394
ECT2	7.77515e-11	-0.277435	0.825	0.894	1.59157e-06	0	0.70279	2.70781
CCNB2	6.61729e-10	-0.363939	0.55	0.602	1.35456e-05	0	0.426949	2.41187
DYNLL1	2.39902e-09	-0.295776	0.997	0.997	4.91079e-05	0	2.30722	4.77468
BIRC5	2.0243e-08	-0.331698	0.578	0.608	0.000414374	0	0.525156	2.4887
PTTG1	3.58094e-08	-0.529104	0.802	0.843	0.000733019	0	1.06993	3.47559
UBE2S	1.49662e-07	-0.329726	0.764	0.848	0.00306358	0	0.836065	3.28297

### Sheet: down h
Description	GeneRatio	BgRatio	pvalue	p.adjust	qvalue	geneID
HALLMARK_ESTROGEN_RESPONSE_EARLY	16/67	200/4386	2.76314e-08	1.16052e-06	1.018e-06	IL6ST/FKBP4/MYBL1/OLFM1/B4GALT1/KRT19/ARL3/IGFBP4/TPBG/KRT15/CA12/GREB1/FKBP5/PGR/XBP1/STC2
HALLMARK_ESTROGEN_RESPONSE_LATE	14/67	200/4386	1.23029e-06	2.5836e-05	2.26632e-05	IL6ST/FKBP4/OLFM1/KRT19/ARL3/IGFBP4/TPBG/CA12/FKBP5/PGR/XBP1/PRLR/PDCD4/NMU
HALLMARK_E2F_TARGETS	11/67	200/4386	0.000182741	0.00191878	0.00168314	TFRC/PRDX4/SNRPB/RBBP7/CENPE/H2AFZ/STMN1/CCNB2/BIRC5/PTTG1/UBE2S
HALLMARK_MYC_TARGETS_V1	11/67	200/4386	0.000182741	0.00191878	0.00168314	RPS10/PSMA2/ERH/LDHA/CCT3/SRSF7/PRDX4/HNRNPA2B1/VDAC3/CCT5/H2AFZ
HALLMARK_G2M_CHECKPOINT	9/67	200/4386	0.00305163	0.0256337	0.0224857	SFPQ/H2AFV/CENPE/H2AFZ/STMN1/CCNB2/BIRC5/PTTG1/UBE2S

### Sheet: down unc_lccc
Description	GeneRatio	BgRatio	pvalue	p.adjust	qvalue	geneID
Wirapati_Proliferation_Breast.Cancer.Res.2008_PMID.18662380	17/104	354/19982	3.85925e-12	9.2236e-10	6.49979e-10	MRPL13/GNG11/HNRNPA2B1/CCT5/JPT1/H2AFV/ARL6IP1/CENPE/H2AFZ/KNSTRN/STMN1/ZWINT/ECT2/CCNB2/BIRC5/PTTG1/UBE2S
UNC_HS_Green18_BMC.Med.Genomics.2011_PMID.21214954	12/104	158/19982	3.62034e-11	4.32631e-09	3.04871e-09	IL6ST/IGFBP4/TPBG/KRT15/SGK3/CA12/GREB1/TRPS1/PGR/PDCD4/GATA3/STC2
MCF7.E2.induced.genes_JCO.2006_PMID.16505416	14/104	290/19982	3.32213e-10	2.64663e-08	1.86506e-08	FMN1/TFRC/FKBP4/MYBL1/OLFM1/B4GALT1/IGFBP4/KRT15/SGK3/CA12/GREB1/PGR/XBP1/JPT1
UNC_HS_Green8_BMC.Med.Genomics.2011_PMID.21214954	13/104	314/19982	9.44858e-09	5.64553e-07	3.97835e-07	IL6ST/KRT19/IGFBP4/TPBG/REEP5/CA12/GREB1/MAGED2/TMBIM4/PGR/XBP1/GATA3/STC2
Proliferation_Cluster_BMC.Med.Genomics.2011_PMID.21214954	9/104	121/19982	1.37407e-08	6.56805e-07	4.62844e-07	CCT5/CENPE/H2AFZ/STMN1/ZWINT/ECT2/CCNB2/PTTG1/UBE2S
Duke_Module17_pr_Mike_PMID.20335537	7/104	62/19982	3.27929e-08	1.30625e-06	9.20501e-07	IL6ST/FKBP4/ARL3/CA12/GREB1/GOLM1/GATA3
UNC_HS_Red14_BMC.Med.Genomics.2011_PMID.21214954	11/104	241/19982	5.20168e-08	1.776e-06	1.25153e-06	KRT19/MRPL13/SGK3/CA12/GREB1/EIF4A3/MAGED2/TRPS1/XBP1/STC2/IGFBP5
UNC_HS_Green10_BMC.Med.Genomics.2011_PMID.21214954	11/104	267/19982	1.46907e-07	4.37043e-06	3.0798e-06	TFRC/SNRPB/NMU/JPT1/TUBB4B/CENPE/ZWINT/ECT2/CCNB2/PTTG1/UBE2S
LUMINAL_Cluster_BMC.Med.Genomics.2011_PMID.21214954	7/104	78/19982	1.64577e-07	4.37043e-06	3.0798e-06	IL6ST/TPBG/REEP5/CA12/MAGED2/XBP1/GATA3
UNC_HS_Red23_BMC.Med.Genomics.2011_PMID.21214954	8/104	132/19982	4.43262e-07	1.0594e-05	7.46547e-06	JPT1/CENPE/H2AFZ/ZWINT/ECT2/CCNB2/PTTG1/UBE2S
Duke_Module13_myc_Mike_PMID.20335537	11/104	326/19982	1.06507e-06	2.2651e-05	1.59619e-05	FKBP4/AHSA1/DNAJA1/HNRNPM/CCT3/SRSF7/SNRPB/CCT5/JPT1/ENO1/STC2
GSEA_GP12_Hypoxia_glycolosis.r=0.939_SEMENZA_HIF1_TARGETS	5/104	36/19982	1.14947e-06	2.2651e-05	1.59619e-05	TFRC/LDHA/BNIP3/ENO1/CITED2
bMYB_Signature_Oncogene.2009_PMID.19043454	8/104	151/19982	1.23206e-06	2.2651e-05	1.59619e-05	ARL6IP1/CENPE/H2AFZ/STMN1/ZWINT/ECT2/CCNB2/BIRC5
CIN70_Nat.Genet.2006_PMID.16921376	6/104	72/19982	2.03285e-06	3.35038e-05	2.36098e-05	CCT5/H2AFZ/ZWINT/ECT2/CCNB2/PTTG1
UNC_HS_Red15_BMC.Med.Genomics.2011_PMID.21214954	10/104	281/19982	2.10275e-06	3.35038e-05	2.36098e-05	SRP9/IL6ST/PMVK/CCT3/TRPS1/PGR/PDCD4/SPA17/GATA3/CITED2
Miller_Proliferation_Metagene_Genome_Biol_2013_PMID.23618380	5/104	54/19982	8.95253e-06	0.000133728	9.42372e-05	CENPE/ZWINT/CCNB2/BIRC5/PTTG1
TCGA.BRCA.1198_LUMINAL_Cell.2015_PMID.26451490	5/104	55/19982	9.80728e-06	0.000137879	9.71619e-05	CA12/GREB1/PGR/DEGS2/GATA3
Duke_Module09_hypoxia_Mike_PMID.20335537	5/104	72/19982	3.6777e-05	0.000488317	0.000344113	LDHA/NDUFB8/PFKFB3/BNIP3/CITED2
Stingl_Up_Proliferation_Nat.Cell.Biol.2014_PMID.25173976	4/104	37/19982	4.007e-05	0.000504038	0.000355191	TFRC/JPT1/KNSTRN/BIRC5
GSEA_GP1_Proliferation_DNA_repair.r=0.972_REACTOME_CELL_CYCLE_MITOTIC	9/104	319/19982	4.37746e-05	0.000523106	0.000368628	PSMA2/HSP90AA1/TUBA1A/TUBB4B/ZWINT/CCNB2/DYNLL1/BIRC5/PTTG1
Knudsen_Neo_common_Clin.Cancer.Res.2014_PMID.25047707	3/104	18/19982	0.000105585	0.00120165	0.000846793	H2AFZ/STMN1/ECT2
UNC_MM_Green19_BMC.Med.Genomics.2011_PMID.21214954	6/104	159/19982	0.000184312	0.0020023	0.001411	PRDX4/CENPE/KNSTRN/ECT2/CCNB2/BIRC5
Taube_EMT_up_PNAS.2010_PMID.20713713	9/104	388/19982	0.000193687	0.00201266	0.0014183	ARPC5/ARL3/GNG11/MAGED2/UBB/TUBA1A/H2AFV/ZWINT/BIRC5
Activate.Endothelium_Clin.Exp.Metastasis.2014_PMID.23975155	5/104	108/19982	0.000252702	0.00244747	0.00172471	TFRC/MYBL1/CA12/CENPE/KNSTRN
UNC_HS_Green25_BMC.Med.Genomics.2011_PMID.21214954	3/104	24/19982	0.000256012	0.00244747	0.00172471	CA12/XBP1/GATA3
UNC_MM_Red15_BMC.Med.Genomics.2011_PMID.21214954	9/104	428/19982	0.000398177	0.00366016	0.00257928	KRT19/TRAPPC4/PRLR/NMU/SLC40A1/GATA3/STC2/ARL6IP1/DYNLL1
RB_LOH_Breast.Cancer.Res.2008_PMID.18782450	8/104	343/19982	0.000428176	0.00379015	0.00267088	MYBL1/MRPL13/CCT5/JPT1/H2AFV/CENPE/STMN1/ZWINT
GATA3.induced.genes_JCO.2006_PMID.16505416	7/104	277/19982	0.00061665	0.00526355	0.00370917	TFRC/KRT19/MRPL13/KRT15/CA12/XBP1/GATA3
Mouse_Human_ImmuneProfiles_SHAY_M_H_Induced_in_HSC_PNAS.2013_PMID.23382184	7/104	297/19982	0.000928069	0.00764857	0.00538987	FKBP4/RUNX1/PRDX4/H2AFV/STMN1/ZWINT/BIRC5
MProliferation_BMC.Med.Genomics.2011_PMID.21214954	5/104	145/19982	0.000970553	0.00773207	0.00544872	CENPE/STMN1/ECT2/CCNB2/BIRC5
Duke_Module06_er_Mike_PMID.20335537	3/104	41/19982	0.00126456	0.00944465	0.00665555	CA12/MAGED2/GATA3
Shipitsin_CD44_A_Cancer.Cell.2007_PMID.17349583	3/104	41/19982	0.00126456	0.00944465	0.00665555	PFKFB3/H2AFZ/UBE2S
SAM_DOWN_FDR.1_wo_Prolif_cluster_TCGA_WHIM11_GFP_Luc_Ctrl_vs_BLU_2nd_exp	8/104	423/19982	0.00165601	0.0119935	0.00845171	TFRC/KRT19/REEP5/LDHA/CA12/HSP90AA1/BNIP3/TUBA1A
Claudin_Low_Genome.Biol.2007_PMID.17493263	6/104	244/19982	0.00174631	0.0122755	0.00865044	FKBP4/KRT19/PMVK/GOLM1/TRPS1/GATA3
UNC_HS_Red17_BMC.Med.Genomics.2011_PMID.21214954	7/104	335/19982	0.0018518	0.0126451	0.0089109	CDV3/GABARAPL2/DNAJA1/FKBP5/ENO1/CITED2/UBE2S
UNC_MM_Green22_BMC.Med.Genomics.2011_PMID.21214954	4/104	103/19982	0.00206307	0.0136965	0.00965179	KRT19/SDF2/XBP1/CITED2
Tumour_hypoxia_causes_DNA_hypermethylation_by_reducing_TET_activity_Nature.2016_PMID.27533040	2/104	14/19982	0.00234383	0.0151399	0.0106689	LDHA/ENO1
RB_LOSS_J.Clin.Invest.2007_PMID.17160137	3/104	53/19982	0.00265626	0.0167065	0.0117729	ECT2/CCNB2/BIRC5
Stingl_Day7_Upregulated_Nat.Cell.Biol.2014_PMID.25173976	5/104	184/19982	0.0027644	0.0169408	0.011938	TFRC/JPT1/TUBB4B/KNSTRN/BIRC5
AGE_associated_SOOD_Genome.Biol.2015_PMID.26343147	4/104	122/19982	0.00380194	0.022274	0.0156962	TFRC/ARL3/RUNX1/CITED2
Knudsen_Neo_ER_positive_Clin.Cancer.Res.2014_PMID.25047707	2/104	18/19982	0.00388764	0.022274	0.0156962	STC2/CCNB2
MM_PyMT.2012_Genome.Biol.2013_PMID.24220145	4/104	123/19982	0.00391425	0.022274	0.0156962	GOLM1/TRPS1/IGFBP5/CITED2
UNC_Unknown_5_BMC.Med.Genomics.2011_PMID.21214954	3/104	63/19982	0.00433696	0.0241054	0.0169869	SRP9/PMVK/CCT3
MS_CD44_DOWN_PNAS.2009_PMID.19666588	4/104	134/19982	0.00530123	0.0287953	0.0202918	TRPS1/PRLR/DEGS2/JPT1
HER1_Cluster3_BMC.Genomics.2007_PMID.17663798	4/104	135/19982	0.00544162	0.028901	0.0203663	SFPQ/AHSA1/DNAJA1/SRSF7
UNC_Unknown_7_BMC.Med.Genomics.2011_PMID.21214954	3/104	72/19982	0.00629761	0.0327202	0.0230576	SRP9/PMVK/CCT3
Inflammatory_Breast_Cancer_491_nIBC_CCR.2013_PMID.23396049	5/104	234/19982	0.00759405	0.0384195	0.0270739	MARCKSL1/SFPQ/ARL3/TPBG/STC2
MM_C3Tag.2012_Genome.Biol.2013_PMID.24220145	5/104	235/19982	0.00772776	0.0384195	0.0270739	H2AFV/CENPE/STMN1/ECT2/BIRC5
UNC_MUnknown_6_BMC.Med.Genomics.2011_PMID.21214954	4/104	151/19982	0.00803589	0.0384195	0.0270739	MRPL13/MRPL22/CA12/CCT5
IMMUNE_Bindea_Cell_Th2_cells_Immunity.2013_PMID.24138885	2/104	26/19982	0.00803755	0.0384195	0.0270739	GATA3/BIRC5
UNC_MUnknown_27_BMC.Med.Genomics.2011_PMID.21214954	3/104	83/19982	0.00931144	0.043636	0.0307499	TSFM/CCT3/TUBB4B
PR_Isoform_Ratio_Up_in_PRB_H_JNCI.2017_PMID.28376177	3/104	84/19982	0.00962036	0.0442166	0.031159	CCNB2/BIRC5/UBE2S
GSEA_RESPONSE_TO_ANDROGEN_UP_NELSON	3/104	86/19982	0.010256	0.0462487	0.032591	B4GALT1/KRT19/FKBP5
UNTREATgenes.Usary_Clin.Cancer.Res.2013_PMID.23780888	2/104	30/19982	0.0106137	0.0469755	0.0331032	SRSF7/CENPE
